# High-throughput discovery of emerging antifungal resistance in crop pathogens

**DOI:** 10.1101/2025.07.18.665620

**Authors:** Guido Puccetti, Daniel Flückiger, Dominique Edel, Camille Delude, Sabina Moser Tralamazza, Thomas Badet, Gabriel Scalliet, Daniel Croll

## Abstract

The rise of antifungal resistance is a global challenge for both human health and food security, because resistance emergence easily outpaces the antifungal development pipeline. Furthermore, resistance arises often in parallel and through alternative mechanisms creating challenges to predict emergence. In agriculture, where vast areas are sprayed by diverse cocktails, antifungal resistance gains are particularly complex. Despite broad efforts, knowledge of resistance mechanisms is often limited to model genotypes and empirical evidence from the field is lacking. Here, we define and validate a high-throughput pipeline for antifungal resistance discovery informed by emerging resistance gains at continental scale. We analyzed a thousand-genome European diversity panel of the major wheat pathogen *Zymoseptoria tritici* and assessed resistance levels against over 29 fungicides covering all major classes. We optimized high-throughput phenotyping assays to comprehensively capture emerging resistance phenotypes. Pangenome-informed genotyping techniques revealed a total of 2192 genes associated with antifungal resistance. This expands by an order of magnitude the current knowledge and establishes a refined atlas of resistance mutations. We generated mutants to recapitulate several of the discovered resistance factors. Hence, our approach captures in-field resistance gains across Europe for all major fungicide classes and can define exact molecular targets. Broad knowledge of resistance gains will guide more sustainable fungicide development pipelines.
