## Supplementary Tables for "High-throughput discovery of emerging antifungal resistance in crop pathogens": Table S2.xlsx

### Sheet: November_Final_Names_compounds_
fungicide_ID	common name	dpi	Concentration	Group_name	Pesticide use in EU (in the time frame 2005-2019)	Citation Pesticide use in EU (2005-2019)	Pesticide used in wheat EU	Citation pesticides used in wheat	Reported resistance Zymoseptoria tritici before this study	Citation Resistance Zymoseptoria tritici
isofetamid_C1_7dpi	isofetamid	7	1	SDHI	Yes	https://data.europa.eu/data/datasets/pesticides-new?locale=en	no		yes	https://pubmed.ncbi.nlm.nih.gov/29024365/ https://doi.org/10.1371/journal.ppat.1007780
cyproconazole_C10_7dpi	cyproconazole	7	10	DMI	Yes	https://data.europa.eu/data/datasets/pesticides-new?locale=en	yes	https://www.eurl-pesticides.eu/docs/public/tmplt_article.asp?CntID=745&LabID=400&Lang=EN	yes	https://nph.onlinelibrary.wiley.com/doi/full/10.1111/nph.17107
epoxiconazole_C0.01_7dpi	epoxiconazole	7	0.01	DMI	Yes	https://data.europa.eu/data/datasets/pesticides-new?locale=en	yes	https://www.eurl-pesticides.eu/docs/public/tmplt_article.asp?CntID=745&LabID=400&Lang=EN	yes	10.3389/fpls.2020.00385
epoxiconazole_C0.1_7dpi	epoxiconazole	7	0.1	DMI	Yes	https://data.europa.eu/data/datasets/pesticides-new?locale=en	yes	https://www.eurl-pesticides.eu/docs/public/tmplt_article.asp?CntID=745&LabID=400&Lang=EN	yes	10.3389/fpls.2020.00385
epoxiconazole_C1_7dpi	epoxiconazole	7	1	DMI	Yes	https://data.europa.eu/data/datasets/pesticides-new?locale=en	yes	https://www.eurl-pesticides.eu/docs/public/tmplt_article.asp?CntID=745&LabID=400&Lang=EN	yes	10.3389/fpls.2020.00385
epoxiconazole_C10_7dpi	epoxiconazole	7	10	DMI	Yes	https://data.europa.eu/data/datasets/pesticides-new?locale=en	yes	https://www.eurl-pesticides.eu/docs/public/tmplt_article.asp?CntID=745&LabID=400&Lang=EN	yes	10.3389/fpls.2020.00385
carboxin_C10_7dpi	carboxin	7	10	SDHI	Yes	https://data.europa.eu/data/datasets/pesticides-new?locale=en	yes	https://www.eurl-pesticides.eu/docs/public/tmplt_article.asp?CntID=745&LabID=400&Lang=EN	yes	https://link.springer.com/article/10.1007/s002940050412
carboxin_C10_14dpi	carboxin	14	10	SDHI	Yes	https://data.europa.eu/data/datasets/pesticides-new?locale=en	yes	https://www.eurl-pesticides.eu/docs/public/tmplt_article.asp?CntID=745&LabID=400&Lang=EN	yes	https://link.springer.com/article/10.1007/s002940050412
florylpicoxamid_C20_7dpi	florylpicoxamid	7	20	QII	No	https://data.europa.eu/data/datasets/pesticides-new?locale=en	no		yes	chrome-extension://efaidnbmnnnibpcajpcglclefindmkaj/https://www.apvma.gov.au/sites/default/files/publication/95726-prs_-_telbek_adavelt_active_fungicide_containing_florylpicoxamid_88999_123123.pdf
florylpicoxamid_C20_14dpi	florylpicoxamid	14	20	QII	No	https://data.europa.eu/data/datasets/pesticides-new?locale=en	no		yes	chrome-extension://efaidnbmnnnibpcajpcglclefindmkaj/https://www.apvma.gov.au/sites/default/files/publication/95726-prs_-_telbek_adavelt_active_fungicide_containing_florylpicoxamid_88999_123123.pdf
metyltetraprole_C0.05_7dpi	metyltetraprole	7	0.05	QOI	No	https://data.europa.eu/data/datasets/pesticides-new?locale=en	no		yes	https://www.ncbi.nlm.nih.gov/pmc/articles/PMC6590148/ https://onlinelibrary.wiley.com/doi/full/10.1002/ps.5697
metyltetraprole_C0.05_14dpi	metyltetraprole	14	0.05	QOI	No	https://data.europa.eu/data/datasets/pesticides-new?locale=en	no		yes	https://www.ncbi.nlm.nih.gov/pmc/articles/PMC6590148/ https://onlinelibrary.wiley.com/doi/full/10.1002/ps.5697
fludioxonil_C0.5_7dpi	fludioxonil	7	0.5	PP-fungicides	Yes	https://data.europa.eu/data/datasets/pesticides-new?locale=en	yes	https://www.eurl-pesticides.eu/docs/public/tmplt_article.asp?CntID=745&LabID=400&Lang=EN	yes	https://doi.org/10.1094/MPMI-19-1262
fludioxonil_C0.5_14dpi	fludioxonil	14	0.5	PP-fungicides	Yes	https://data.europa.eu/data/datasets/pesticides-new?locale=en	yes	https://www.eurl-pesticides.eu/docs/public/tmplt_article.asp?CntID=745&LabID=400&Lang=EN	yes	https://doi.org/10.1094/MPMI-19-1262
iprodione_C20_7dpi	iprodione	7	20	dicarboximides	Yes	https://data.europa.eu/data/datasets/pesticides-new?locale=en	no		yes	https://doi.org/10.1094/MPMI-19-1262
iprodione_C20_14dpi	iprodione	14	20	dicarboximides	Yes	https://data.europa.eu/data/datasets/pesticides-new?locale=en	no		yes	https://doi.org/10.1094/MPMI-19-1262
mefentrifluconazole_C0.1_7dpi	mefentrifluconazole	7	0.1	DMI	Yes	https://data.europa.eu/data/datasets/pesticides-new?locale=en	yes	https://pubmed.ncbi.nlm.nih.gov/37759353/	yes	DOI: 10.1007/s10658-023-02671-6
mefentrifluconazole_C0.1_14dpi	mefentrifluconazole	14	0.1	DMI	Yes	https://data.europa.eu/data/datasets/pesticides-new?locale=en	yes	https://pubmed.ncbi.nlm.nih.gov/37759353/	yes	DOI: 10.1007/s10658-023-02671-6
prothioconazole_C1_7dpi	prothioconazole	7	1	DMI	Yes	https://data.europa.eu/data/datasets/pesticides-new?locale=en	yes	https://www.eurl-pesticides.eu/docs/public/tmplt_article.asp?CntID=745&LabID=400&Lang=EN https://pubmed.ncbi.nlm.nih.gov/32351520/	yes	https://pubmed.ncbi.nlm.nih.gov/32351520/
prothioconazole_C1_14dpi	prothioconazole	14	1	DMI	Yes	https://data.europa.eu/data/datasets/pesticides-new?locale=en	yes	https://www.eurl-pesticides.eu/docs/public/tmplt_article.asp?CntID=745&LabID=400&Lang=EN https://pubmed.ncbi.nlm.nih.gov/32351520/	yes	https://pubmed.ncbi.nlm.nih.gov/32351520/
fenpropimorph_C1_7dpi	fenpropimorph	7	1	SBI_class_II	Yes	https://data.europa.eu/data/datasets/pesticides-new?locale=en	yes	https://www.eurl-pesticides.eu/docs/public/tmplt_article.asp?CntID=745&LabID=400&Lang=EN	yes	chrome-extension://efaidnbmnnnibpcajpcglclefindmkaj/https://core.ac.uk/download/pdf/234658029.pdf
fenpropimorph_C1_14dpi	fenpropimorph	14	1	SBI_class_II	Yes	https://data.europa.eu/data/datasets/pesticides-new?locale=en	yes	https://www.eurl-pesticides.eu/docs/public/tmplt_article.asp?CntID=745&LabID=400&Lang=EN	yes	chrome-extension://efaidnbmnnnibpcajpcglclefindmkaj/https://core.ac.uk/download/pdf/234658029.pdf
fenpropidin_C5_7dpi	fenpropidin	7	5	SBI_class_II	Yes	https://data.europa.eu/data/datasets/pesticides-new?locale=en	yes	https://www.eurl-pesticides.eu/docs/public/tmplt_article.asp?CntID=745&LabID=400&Lang=EN	no
fenpropidin_C5_14dpi	fenpropidin	14	5	SBI_class_II	Yes	https://data.europa.eu/data/datasets/pesticides-new?locale=en	yes	https://www.eurl-pesticides.eu/docs/public/tmplt_article.asp?CntID=745&LabID=400&Lang=EN	no
carbendazim_C50_7dpi	carbendazim	7	50	MBC	No	https://data.europa.eu/data/datasets/pesticides-new?locale=en	yes	https://www.eurl-pesticides.eu/docs/public/tmplt_article.asp?CntID=745&LabID=400&Lang=EN	yes	https://www.sciencedirect.com/science/article/pii/S1087184517301019?via%3Dihub
diethofencarb_C10_7dpi	diethofencarb	7	10	N-phenyl carbamates	Yes	https://data.europa.eu/data/datasets/pesticides-new?locale=en	no		no
fluxapyroxad_C1_7dpi	fluxapyroxad	7	1	SDHI	Yes	https://data.europa.eu/data/datasets/pesticides-new?locale=en	no		yes	https://www.ncbi.nlm.nih.gov/pmc/articles/PMC5680630/
fluopyram_C1_7dpi	fluopyram	7	1	SDHI	Yes	https://data.europa.eu/data/datasets/pesticides-new?locale=en	no		yes	https://www.frontiersin.org/articles/10.3389/fpls.2022.1060428/full
pydiflumetofen_C0.01_7dpi	pydiflumetofen	7	0.01	SDHI	No	https://data.europa.eu/data/datasets/pesticides-new?locale=en	no		yes	https://bsppjournals.onlinelibrary.wiley.com/doi/full/10.1111/ppa.13432
azoxystrobin_C1_7dpi	azoxystrobin	7	1	QOI	Yes	https://data.europa.eu/data/datasets/pesticides-new?locale=en	yes	https://www.eurl-pesticides.eu/docs/public/tmplt_article.asp?CntID=745&LabID=400&Lang=EN	yes	https://pubmed.ncbi.nlm.nih.gov/30694133/
azoxystrobin_C1_14dpi	azoxystrobin	14	1	QOI	Yes	https://data.europa.eu/data/datasets/pesticides-new?locale=en	yes	https://www.eurl-pesticides.eu/docs/public/tmplt_article.asp?CntID=745&LabID=400&Lang=EN	yes	https://pubmed.ncbi.nlm.nih.gov/30694133/
prochloraz_C0.1_7dpi	prochloraz	7	0.1	DMI	Yes	https://data.europa.eu/data/datasets/pesticides-new?locale=en	yes	https://www.eurl-pesticides.eu/docs/public/tmplt_article.asp?CntID=745&LabID=400&Lang=EN	yes	https://nph.onlinelibrary.wiley.com/doi/full/10.1111/nph.17107
tebuconazole_C1_7dpi	tebuconazole	7	1	DMI	Yes	https://data.europa.eu/data/datasets/pesticides-new?locale=en	yes	https://www.eurl-pesticides.eu/docs/public/tmplt_article.asp?CntID=745&LabID=400&Lang=EN	yes	https://pubmed.ncbi.nlm.nih.gov/30530713/
fenpyrazamine_C50_7dpi	fenpyrazamine	7	50	SBI_class_III	Yes	https://data.europa.eu/data/datasets/pesticides-new?locale=en	no		no
fenhexamid_C50_7dpi	fenexamid	7	50	SBI_class_III	Yes	https://data.europa.eu/data/datasets/pesticides-new?locale=en	no		no
fenhexamid_C50_14dpi	fenexamid	14	50	SBI_class_III	Yes	https://data.europa.eu/data/datasets/pesticides-new?locale=en	no		no
tolnaftate_C1_7dpi	tolnaftate	7	1	Carbamothioic_acid_derivative	Yes	https://eur-lex.europa.eu/legal-content/EN/ALL/?uri=CELEX%3A61998CJ0281	no		yes	https://www.nature.com/articles/s42003-023-04550-6
pyribencarb_C1_7dpi	pyribencarb	7	1	QOI	Yes	https://efsa.onlinelibrary.wiley.com/doi/10.2903/j.efsa.2020.6057	no		no
terbinafine_C0.1_7dpi	terbinafine	7	0.1	SBI_class_IV	Yes	https://www.clinicaltrialsregister.eu/ctr-search/search?query=Terbinafine	no		yes	https://www.ncbi.nlm.nih.gov/pmc/articles/PMC5656749/
caspofungin_C50_7dpi	caspofungin	7	0.01	echinocandin	Yes	https://ec.europa.eu/health/documents/community-register/html/h1081.htm	no		no
aminopyrifen_C0.1_7dpi	aminopyrifen	7	0.1	2_aminonicotinate	Yes	https://eur-lex.europa.eu/legal-content/EN/ALL/?uri=celex:32014R0891	no		no
pyrimethanil_C50_7dpi	pyrimethanil	7	50	Anilino_Pyrimidines	Yes	https://data.europa.eu/data/datasets/pesticides-new?locale=en	no		no
mepanipyrim_C50_7dpi	mepanipyrim	7	50	Anilino_Pyrimidines	Yes	https://data.europa.eu/data/datasets/pesticides-new?locale=en	no		no
