## Supplementary Tables for "High-throughput discovery of emerging antifungal resistance in crop pathogens": Table S3.txt

LENGTH	COUNT	PRCT
-119	1	0.0041738
-114	1	0.0041738
-96	1	0.0041738
-95	1	0.0041738
-90	1	0.0041738
-88	1	0.0041738
-86	1	0.0041738
-84	1	0.0041738
-81	1	0.0041738
-78	2	0.00834759
-74	1	0.0041738
-72	1	0.0041738
-71	3	0.0125214
-69	2	0.00834759
-66	2	0.00834759
-64	1	0.0041738
-63	3	0.0125214
-62	1	0.0041738
-61	1	0.0041738
-59	2	0.00834759
-57	1	0.0041738
-56	1	0.0041738
-54	2	0.00834759
-53	3	0.0125214
-51	1	0.0041738
-49	3	0.0125214
-47	2	0.00834759
-46	1	0.0041738
-45	4	0.0166952
-44	3	0.0125214
-43	3	0.0125214
-42	3	0.0125214
-41	2	0.00834759
-40	2	0.00834759
-39	2	0.00834759
-38	4	0.0166952
-37	2	0.00834759
-36	8	0.0333904
-35	6	0.0250428
-34	8	0.0333904
-33	6	0.0250428
-32	6	0.0250428
-31	3	0.0125214
-30	4	0.0166952
-29	4	0.0166952
-28	12	0.0500856
-27	10	0.041738
-26	14	0.0584332
-25	8	0.0333904
-24	15	0.062607
-23	13	0.0542594
-22	11	0.0459118
-21	14	0.0584332
-20	18	0.0751283
-19	17	0.0709545
-18	34	0.141909
-17	33	0.137735
-16	24	0.100171
-15	35	0.146083
-14	31	0.129388
-13	41	0.171126
-12	66	0.275471
-11	56	0.233733
-10	74	0.308861
-9	142	0.592679
-8	151	0.630243
-7	180	0.751283
-6	357	1.49005
-5	509	2.12446
-4	1001	4.17797
-3	1637	6.83251
-2	3734	15.585
-1	5836	24.3583
1	4613	19.2537
2	2597	10.8394
3	1114	4.64961
4	636	2.65453
5	318	1.32727
6	187	0.7805
7	99	0.413206
8	64	0.267123
9	42	0.175299
10	24	0.100171
11	14	0.0584332
12	15	0.062607
13	9	0.0375642
14	8	0.0333904
15	9	0.0375642
16	7	0.0292166
17	2	0.00834759
18	4	0.0166952
19	2	0.00834759
20	2	0.00834759
21	1	0.0041738
22	1	0.0041738
24	1	0.0041738
28	2	0.00834759
29	1	0.0041738
33	1	0.0041738
36	1	0.0041738
