## Supplementary Tables for "High-throughput discovery of emerging antifungal resistance in crop pathogens": Table S6.csv

chromosome	position	allele0	allele1	af	beta	se	logl_H1	l_remle	l_mle	p_wald	p_lrt	p_score	fungicide_ID	TE_name	TE	Long_key	Start	End
1	352902	0	1	0.011	9.545569	1.090399	-1333.714	1e+05	1e+05	3.894047e-17	3.207505e-17	4.122816e-15	epoxiconazole_C10_7dpi	RLC_Deimos_consensus-1	nonreference	2206-1-nonreference-RLC_Deimos_consensus-1	352902	352907
1	388375	1	0	0.022	39.43072	7.849572	-884.9443	0.7334011	0.8038546	1.222764e-06	1.033809e-06	4.570211e-06	fenpyrazamine_C50_7dpi	DTX_MITES_Antaios_consensus-1	reference	856-1-reference-DTX_MITES_Antaios_consensus-1	388375	388557
1	410187	1	0	0.146	9.569058	1.78054	-4728.873	7.192298	7.443515	9.742692e-08	9.953721e-08	1.597317e-07	prothioconazole_C1_7dpi	DTX_MITES_Goblin_consensus-1	reference	1383-1-reference-DTX_MITES_Goblin_consensus-1	410187	410395
1	598116	0	1	0.016	17.82013	2.962974	-653.4507	1e+05	1e+05	9.768309e-09	7.734322e-09	1.156289e-07	fluxapyroxad_C1_7dpi	RLC_Deimos_consensus-1	nonreference	4161-1-nonreference-RLC_Deimos_consensus-1	598116	598123
1	1115021	0	1	0.015	7.160254	0.8652254	-690.9228	1e+05	1e+05	5.716855e-15	4.307299e-15	1.429665e-12	aminopyrifen_C0.1_7dpi	RLC_Deimos_consensus-1	nonreference	7751-1-nonreference-RLC_Deimos_consensus-1	1115021	1115026
1	1365712	0	1	0.011	34.93236	6.357713	-757.2729	1e+05	1e+05	1.314537e-07	1.077639e-07	7.961694e-07	pydiflumetofen_C0.01_7dpi	RLC_Deimos_consensus-1	nonreference	9042-1-nonreference-RLC_Deimos_consensus-1	1365712	1365718
1	1809141	0	1	0.029	3.530896	0.6645354	-708.1689	1e+05	1e+05	2.237297e-07	1.970356e-07	7.116655e-07	aminopyrifen_C0.1_7dpi	RLC_Deimos_consensus-1	nonreference	10937-1-nonreference-RLC_Deimos_consensus-1	1809141	1809144
1	2308786	0	1	0.025	4.068274	0.7004789	-705.6812	1e+05	1e+05	1.756408e-08	1.512325e-08	8.766578e-08	aminopyrifen_C0.1_7dpi	DTX_MITES_Spriggan_consensus-1	nonreference	13730-1-nonreference-DTX_MITES_Spriggan_consensus-1	2308786	2308789
1	2798373	1	0	0.425	6.380804	1.313888	-4732.428	5.343013	5.514007	1.403388e-06	3.985362e-06	1.391137e-05	prothioconazole_C1_7dpi	RLG_Phoebe_consensus-1_partial	reference	9838-1-reference-RLG_Phoebe_consensus-1_partial	2798373	2798556
1	3030204	1	0	0.384	-4.525689	0.9359765	-1147.085	1.020256	1.078713	2.207888e-06	1.978644e-06	4.905455e-06	caspofungin_C50_7dpi	DTX_MITES_Troll_consensus-1	reference	12327-1-reference-DTX_MITES_Troll_consensus-1	3030204	3030422
1	3407404	1	0	0.011	32.71903	6.376645	-758.9614	1e+05	1e+05	7.378754e-07	6.189709e-07	3.020311e-06	pydiflumetofen_C0.01_7dpi	XXX_Juka_consensus-1_partial	reference	14249-1-reference-XXX_Juka_consensus-1_partial	3407404	3409863
1	3407404	1	0	0.011	66.24071	11.23433	-880.8113	0.770489	0.8135395	1.813583e-08	1.441862e-08	1.853372e-07	fenpyrazamine_C50_7dpi	XXX_Juka_consensus-1_partial	reference	14249-1-reference-XXX_Juka_consensus-1_partial	3407404	3409863
1	3927605	0	1	0.011	22.61332	3.521751	-651.3439	1e+05	1e+05	1.155409e-09	8.890142e-10	2.537896e-08	fluxapyroxad_C1_7dpi	RLC_Deimos_consensus-1	nonreference	21745-1-nonreference-RLC_Deimos_consensus-1	3927605	3927610
1	4003340	1	0	0.029	3.722247	0.6010722	-1049.538	1e+05	1e+05	2.165103e-09	2.127249e-09	1.601481e-05	pyrimethanil_C50_7dpi	DTX_MITES_Idas_consensus-1	reference	17774-1-reference-DTX_MITES_Idas_consensus-1	4003340	4003685
1	4448793	0	1	0.011	5.5495	1.118573	-1357.278	1e+05	1e+05	9.862777e-07	9.220583e-07	1.734603e-06	epoxiconazole_C10_7dpi	DTX_MITES_BabaJaga_consensus-1	nonreference	24430-1-nonreference-DTX_MITES_BabaJaga_consensus-1	4448793	4448797
1	4449115	1	0	0.197	10.46548	1.924286	-823.5035	4.270824	4.953163	1.722414e-07	1.709209e-07	1.479586e-06	pyribencarb_C1_7dpi	DTT_Kalpana_consensus-1	reference	20854-1-reference-DTT_Kalpana_consensus-1	4449115	4451291
1	4530969	0	1	0.016	14.61959	3.045172	-659.1537	1e+05	1e+05	3.296529e-06	2.82086e-06	9.954896e-06	fluxapyroxad_C1_7dpi	RLG_Sol_consensus-1	nonreference	25943-1-nonreference-RLG_Sol_consensus-1	4530969	4530974
1	4536850	1	0	0.265	6.724193	1.395289	-4731.581	7.521673	7.81318	1.684457e-06	1.648937e-06	2.22081e-06	prothioconazole_C1_7dpi	DTX_MITES_Kelpie_consensus-1	reference	22798-1-reference-DTX_MITES_Kelpie_consensus-1	4536850	4536936
1	4540406	1	0	0.38	8.303696	1.796847	-4780.469	1.735018	1.808715	4.378168e-06	5.151884e-06	7.511409e-06	prothioconazole_C1_14dpi	DTX_MITES_Kelpie_consensus-1	reference	23195-1-reference-DTX_MITES_Kelpie_consensus-1	4540406	4540963
1	5030952	0	1	0.03	9.716368	2.04751	-1000.267	1e+05	1e+05	3.38247e-06	3.046492e-06	7.263982e-06	terbinafine_C0.1_7dpi	XXX_Thaki_consensus-1_lowComplexity	nonreference	28652-1-nonreference-XXX_Thaki_consensus-1_lowComplexity	5030952	5030963
1	5074474	0	1	0.01	14.28557	3.000799	-4376.697	1.55101	1.711889	2.217588e-06	4.300957e-06	9.890431e-06	fenpropidin_C5_7dpi	DTA_Tiera_consensus-1	nonreference	29463-1-nonreference-DTA_Tiera_consensus-1	5074474	5074482
1	5229668	0	1	0.011	21.25028	4.429755	-718.3045	1.883482	2.225461	3.351582e-06	3.433001e-06	1.246424e-05	tolnaftate_C1_7dpi	RLC_Deimos_consensus-1	nonreference	31385-1-nonreference-RLC_Deimos_consensus-1	5229668	5229674
1	5317667	0	1	0.017	60.80748	10.46279	-827.3325	1e+05	1e+05	2.957285e-08	2.346315e-08	2.901675e-07	fluopyram_C1_7dpi	RLC_Deimos_consensus-1	nonreference	32140-1-nonreference-RLC_Deimos_consensus-1	5317667	5317672
1	6007569	1	0	0.022	28.17313	4.495882	-753.4216	1e+05	1e+05	2.62668e-09	2.043455e-09	4.516476e-08	pydiflumetofen_C0.01_7dpi	RLC_Io_consensus-1	reference	30424-1-reference-RLC_Io_consensus-1	6007569	6010867
2	190055	1	0	0.027	14.33453	2.312075	-652.5006	1e+05	1e+05	3.727281e-09	2.913318e-09	5.789203e-08	fluxapyroxad_C1_7dpi	DTX_MITES_Kyllaros_consensus-1	reference	35357-2-reference-DTX_MITES_Kyllaros_consensus-1	190055	190390
2	355288	1	0	0.038	16.44909	3.559871	-761.1847	1e+05	1e+05	7.244941e-06	6.264558e-06	1.890249e-05	pydiflumetofen_C0.01_7dpi	RLG_Sol_consensus-1	reference	37742-2-reference-RLG_Sol_consensus-1	355288	355542
2	1042531	0	1	0.026	16.6175	3.583348	-2094.398	1e+05	1e+05	4.598822e-06	4.333989e-06	7.090543e-06	isofetamid_C1_7dpi	RLC_Deimos_consensus-1	nonreference	126822-2-nonreference-RLC_Deimos_consensus-1	1042531	1042536
2	2100920	1	0	0.388	-5.510236	1.095786	-2190.72	39.92625	44.5924	7.083536e-07	6.397007e-07	1.313167e-06	cyproconazole_C10_7dpi	DTX_MITES_Pegasos_consensus-1	reference	50474-2-reference-DTX_MITES_Pegasos_consensus-1	2100920	2101075
2	2100920	1	0	0.388	-5.910777	1.053473	-2172.665	40.05005	44.3836	3.476342e-08	9.020346e-08	5.980319e-07	epoxiconazole_C1_7dpi	DTX_MITES_Pegasos_consensus-1	reference	50474-2-reference-DTX_MITES_Pegasos_consensus-1	2100920	2101075
2	2100920	1	0	0.552	-11.84276	1.71456	-815.9174	2.102728	2.266491	8.110087e-11	7.035146e-11	5.219571e-09	pyribencarb_C1_7dpi	DTX_MITES_Pegasos_consensus-1	reference	50474-2-reference-DTX_MITES_Pegasos_consensus-1	2100920	2101075
2	2100920	1	0	0.392	-10.7905	1.286879	-4709.352	6.560142	6.795613	1.881662e-16	2.188968e-16	2.642967e-15	prothioconazole_C1_7dpi	DTX_MITES_Pegasos_consensus-1	reference	50474-2-reference-DTX_MITES_Pegasos_consensus-1	2100920	2101075
2	2100920	1	0	0.388	-10.24279	1.779349	-4774.763	1.713072	1.791836	1.182052e-08	1.396313e-08	2.838095e-08	prothioconazole_C1_14dpi	DTX_MITES_Pegasos_consensus-1	reference	50474-2-reference-DTX_MITES_Pegasos_consensus-1	2100920	2101075
2	2100920	1	0	0.389	-7.292893	1.185987	-2273.264	78.16042	100.0022	1.689121e-09	3.684641e-09	1.688249e-08	epoxiconazole_C0.1_7dpi	DTX_MITES_Pegasos_consensus-1	reference	50474-2-reference-DTX_MITES_Pegasos_consensus-1	2100920	2101075
2	2560657	0	1	0.022	15.69281	1.542795	-2176.415	1e+05	1e+05	4.581913e-22	2.722642e-13	1.721129e-06	cyproconazole_C10_7dpi	RLC_Deimos_consensus-1	nonreference	136228-2-nonreference-RLC_Deimos_consensus-1	2560657	2560662
2	2560657	0	1	0.022	16.69037	2.290306	-2168.492	87.501	104.2656	1.377579e-12	1.230722e-09	3.056509e-07	epoxiconazole_C1_7dpi	RLC_Deimos_consensus-1	nonreference	136228-2-nonreference-RLC_Deimos_consensus-1	2560657	2560662
2	2660949	1	0	0.148	14.16272	2.170191	-818.3533	1.485458	1.735854	6.571538e-10	8.519848e-10	3.317602e-08	pyribencarb_C1_7dpi	RLG_Sol_consensus-1	reference	53637-2-reference-RLG_Sol_consensus-1	2660949	2661039
2	3257658	1	0	0.011	9.989109	0.9877941	-677.9533	1e+05	1e+05	1.261665e-20	8.457547e-21	4.285868e-16	aminopyrifen_C0.1_7dpi	RLG_Namaka_consensus-1	reference	56896-2-reference-RLG_Namaka_consensus-1	3257658	3258111
3	57851	1	0	0.049	8.489798	1.844936	-659.9976	1e+05	1e+05	7.863093e-06	6.806432e-06	2.021701e-05	fluxapyroxad_C1_7dpi	DTX_MITES_Najade_consensus-1	reference	60610-3-reference-DTX_MITES_Najade_consensus-1	57851	58020
3	324851	0	1	0.017	15.5493	1.567818	-2178.517	1e+05	1e+05	3.791503e-21	2.317704e-12	1.180666e-05	cyproconazole_C10_7dpi	RLC_Deimos_consensus-1	nonreference	154416-3-nonreference-RLC_Deimos_consensus-1	324851	324856
3	407260	1	0	0.071	7.702682	1.681513	-719.0132	2.827834	3.308696	8.599733e-06	7.195521e-06	2.161503e-05	tolnaftate_C1_7dpi	RLG_Uranus_consensus-1	reference	61113-3-reference-RLG_Uranus_consensus-1	407260	409067
3	492041	1	0	0.221	8.967666	1.469796	-4726.57	12.83541	13.4822	1.546328e-09	9.276884e-09	6.740289e-08	prothioconazole_C1_7dpi	DTX_MITES_Basilisk_consensus-1	reference	61323-3-reference-DTX_MITES_Basilisk_consensus-1	492041	492182
3	492041	1	0	0.214	5.529572	1.275268	-4421.655	8.347997	9.305838	1.615333e-05	1.601053e-05	1.967357e-05	mefentrifluconazole_C0.1_7dpi	DTX_MITES_Basilisk_consensus-1	reference	61323-3-reference-DTX_MITES_Basilisk_consensus-1	492041	492182
3	525880	0	1	0.022	4.668744	0.7528549	-703.5787	1e+05	1e+05	2.062653e-09	1.74249e-09	1.585027e-08	aminopyrifen_C0.1_7dpi	RLG_Aurora_consensus-1	nonreference	156437-3-nonreference-RLG_Aurora_consensus-1	525880	525884
3	619258	0	1	0.019	5.137895	0.8332861	-1350.974	1e+05	1e+05	1.530765e-09	1.383331e-09	5.624932e-09	epoxiconazole_C10_7dpi	RLC_Deimos_consensus-1	nonreference	157285-3-nonreference-RLC_Deimos_consensus-1	619258	619263
3	720444	0	1	0.022	31.0804	6.10718	-812.2323	1e+05	1e+05	8.956947e-07	7.532988e-07	3.518012e-06	fenhexamid_C50_7dpi	RII_Cassini_consensus-1	nonreference	158017-3-nonreference-RII_Cassini_consensus-1	720444	720466
3	761786	1	0	0.011	22.05479	4.451566	-717.5457	2.090061	2.39587	1.658005e-06	1.557525e-06	6.463412e-06	tolnaftate_C1_7dpi	RLC_Deimos_consensus-1	reference	62052-3-reference-RLC_Deimos_consensus-1	761786	768141
3	985568	0	1	0.011	23.88193	3.577893	-649.9855	1e+05	1e+05	2.926223e-10	2.210406e-10	9.866467e-09	fluxapyroxad_C1_7dpi	DXX_Birute_consensus-1	nonreference	160397-3-nonreference-DXX_Birute_consensus-1	985568	985570
3	1190226	0	1	0.025	4.062916	0.7025827	-705.8112	1e+05	1e+05	2.005703e-08	1.729014e-08	9.761861e-08	aminopyrifen_C0.1_7dpi	RLC_Deimos_consensus-1	nonreference	161346-3-nonreference-RLC_Deimos_consensus-1	1190226	1190231
3	1761402	1	0	0.104	12.25793	2.574361	-826.4024	3.62211	4.113794	3.922368e-06	3.466645e-06	1.341523e-05	pyribencarb_C1_7dpi	DTX_MITES_Troll_consensus-1	reference	68329-3-reference-DTX_MITES_Troll_consensus-1	1761402	1761612
3	1910056	0	1	0.017	5.764923	0.8756061	-1348.514	1e+05	1e+05	1.247688e-10	1.112699e-10	6.590301e-10	epoxiconazole_C10_7dpi	RLC_Deimos_consensus-1	nonreference	166306-3-nonreference-RLC_Deimos_consensus-1	1910056	1910062
3	1924545	0	1	0.022	15.72261	3.145721	-717.3681	2.039874	2.352985	1.359568e-06	1.294961e-06	5.625615e-06	tolnaftate_C1_7dpi	RLC_Deimos_consensus-1	nonreference	166535-3-nonreference-RLC_Deimos_consensus-1	1924545	1924550
3	1990090	1	0	0.397	-8.549801	1.415044	-2275.381	51.35512	60.16001	3.139422e-09	3.254915e-08	3.552176e-07	epoxiconazole_C0.1_7dpi	DHH_Fatima_consensus-1	reference	69059-3-reference-DHH_Fatima_consensus-1	1990090	1992445
3	1990090	1	0	0.65	-14.14695	1.639054	-806.0437	1.62754	1.825308	3.062169e-15	3.014938e-15	1.344759e-11	pyribencarb_C1_7dpi	DHH_Fatima_consensus-1	reference	69059-3-reference-DHH_Fatima_consensus-1	1990090	1992445
3	1990090	1	0	0.375	-8.348945	1.820594	-4780.772	1.615215	1.681467	5.169747e-06	7.066042e-06	1.15212e-05	prothioconazole_C1_14dpi	DHH_Fatima_consensus-1	reference	69059-3-reference-DHH_Fatima_consensus-1	1990090	1992445
3	1990090	1	0	0.65	-8.196799	1.483704	-757.1295	1e+05	1e+05	1.135724e-07	9.292343e-08	7.125029e-07	pydiflumetofen_C0.01_7dpi	DHH_Fatima_consensus-1	reference	69059-3-reference-DHH_Fatima_consensus-1	1990090	1992445
3	1990090	1	0	0.361	-11.34871	1.349778	-4709.509	5.915537	6.114285	1.571017e-16	2.566566e-16	4.023991e-15	prothioconazole_C1_7dpi	DHH_Fatima_consensus-1	reference	69059-3-reference-DHH_Fatima_consensus-1	1990090	1992445
3	1990090	1	0	0.376	-7.570822	1.478459	-4590.239	3.472996	3.681865	3.732567e-07	4.379297e-07	7.24666e-07	mefentrifluconazole_C0.1_14dpi	DHH_Fatima_consensus-1	reference	69059-3-reference-DHH_Fatima_consensus-1	1990090	1992445
3	2269587	0	1	0.011	34.93893	6.440371	-757.6023	1e+05	1e+05	1.839454e-07	1.514735e-07	1.028749e-06	pydiflumetofen_C0.01_7dpi	DTX_MITES_Aswang_consensus-1	nonreference	169237-3-nonreference-DTX_MITES_Aswang_consensus-1	2269587	2269590
3	2969964	0	1	0.022	4.589931	0.7890096	-1352.92	1e+05	1e+05	1.118149e-08	1.02109e-08	3.175781e-08	epoxiconazole_C10_7dpi	DTX_MITES_Orthos_consensus-1	nonreference	174335-3-nonreference-DTX_MITES_Orthos_consensus-1	2969964	2969967
3	3243248	1	0	0.174	-9.519868	1.715181	-4728.322	6.136762	6.336053	3.725845e-08	5.635827e-08	1.302011e-07	prothioconazole_C1_7dpi	DTX_MITES_Asanbosam_consensus-1	reference	77662-3-reference-DTX_MITES_Asanbosam_consensus-1	3243248	3243405
3	3349772	0	1	0.018	16.61718	2.474235	-990.1553	1e+05	1e+05	1.106525e-10	9.08069e-11	1.709802e-09	terbinafine_C0.1_7dpi	RLC_Phobos_consensus-1	nonreference	176984-3-nonreference-RLC_Phobos_consensus-1	3349772	3349775
4	207492	0	1	0.019	10.51671	2.372835	-2177.319	27.69127	31.59869	1.166762e-05	1.136729e-05	2.138293e-05	epoxiconazole_C1_7dpi	RLC_Deimos_consensus-1	nonreference	180172-4-nonreference-RLC_Deimos_consensus-1	207492	207499
4	296425	1	0	0.06	14.73877	3.164978	-826.8	3.340908	3.877784	6.197438e-06	5.249885e-06	1.781695e-05	pyribencarb_C1_7dpi	RLG_Neptunus_consensus-1	reference	81022-4-reference-RLG_Neptunus_consensus-1	296425	297350
4	305094	1	0	0.013	16.34136	1.569315	-2174.386	1e+05	1e+05	5.960419e-23	3.45257e-14	2.645031e-07	cyproconazole_C10_7dpi	RLG_Pluto_consensus-1	reference	81398-4-reference-RLG_Pluto_consensus-1	305094	307396
4	964595	1	0	0.451	7.413018	1.316275	-4728.116	5.769184	5.949264	2.366706e-08	4.556229e-08	1.370121e-07	prothioconazole_C1_7dpi	RXX_Wasp_consensus-1	reference	85965-4-reference-RXX_Wasp_consensus-1	964595	964973
4	964595	1	0	0.311	10.30038	1.716928	-822.4736	0.574016	0.6444483	1.054927e-08	5.897759e-08	6.900446e-06	pyribencarb_C1_7dpi	RXX_Wasp_consensus-1	reference	85965-4-reference-RXX_Wasp_consensus-1	964595	964973
4	2037163	1	0	0.343	-3.362891	0.7718725	-4521.498	0.3827156	0.39734	1.457097e-05	1.418865e-05	1.714742e-05	metyltetraprole_C0.05_7dpi	XXX_Addax_consensus-1_partial	reference	97117-4-reference-XXX_Addax_consensus-1_partial	2037163	2037398
4	2037163	1	0	0.337	-5.565974	1.091007	-2279.595	60.44889	80.88107	4.928331e-07	2.559079e-06	7.270182e-06	epoxiconazole_C0.1_7dpi	XXX_Addax_consensus-1_partial	reference	97117-4-reference-XXX_Addax_consensus-1_partial	2037163	2037398
4	2037163	1	0	0.356	-4.831987	1.080447	-4421.096	11.55643	13.16209	8.734562e-06	8.915158e-06	1.365929e-05	mefentrifluconazole_C0.1_7dpi	XXX_Addax_consensus-1_partial	reference	97117-4-reference-XXX_Addax_consensus-1_partial	2037163	2037398
4	2037163	1	0	0.445	-7.243583	1.583899	-2676.816	1.200259	1.278782	5.97198e-06	6.116755e-06	9.458261e-06	carboxin_C10_14dpi	XXX_Addax_consensus-1_partial	reference	97117-4-reference-XXX_Addax_consensus-1_partial	2037163	2037398
4	2037163	1	0	0.356	-11.98398	1.810887	-4769.827	1.57337	1.632029	6.297016e-11	8.825815e-11	3.253664e-10	prothioconazole_C1_14dpi	XXX_Addax_consensus-1_partial	reference	97117-4-reference-XXX_Addax_consensus-1_partial	2037163	2037398
4	2037163	1	0	0.53	-13.27636	1.530128	-805.6881	1.740695	1.876252	2.309977e-15	2.101194e-15	1.196992e-11	pyribencarb_C1_7dpi	XXX_Addax_consensus-1_partial	reference	97117-4-reference-XXX_Addax_consensus-1_partial	2037163	2037398
4	2037163	1	0	0.356	-12.26944	1.334549	-4704.332	4.693018	4.827522	2.457925e-19	1.351017e-18	1.670876e-16	prothioconazole_C1_7dpi	XXX_Addax_consensus-1_partial	reference	97117-4-reference-XXX_Addax_consensus-1_partial	2037163	2037398
5	169170	0	1	0.011	34.61323	6.369098	-757.5571	1e+05	1e+05	1.756576e-07	1.445598e-07	9.931049e-07	pydiflumetofen_C0.01_7dpi	RLC_Deimos_consensus-1	nonreference	200110-5-nonreference-RLC_Deimos_consensus-1	169170	169176
5	832523	0	1	0.011	48.03034	5.802317	-742.0115	1e+05	1e+05	2.683374e-14	1.788537e-14	2.921573e-11	pydiflumetofen_C0.01_7dpi	RLC_Deimos_consensus-1	nonreference	206406-5-nonreference-RLC_Deimos_consensus-1	832523	832528
5	897729	1	0	0.45	-7.062553	1.270359	-4728.52	5.751647	5.942495	3.541967e-08	6.914291e-08	2.032856e-07	prothioconazole_C1_7dpi	DTX_MITES_Pegasos_consensus-1	reference	105264-5-reference-DTX_MITES_Pegasos_consensus-1	897729	897855
5	897729	1	0	0.453	-7.997121	1.735865	-4780.444	1.842233	1.914357	4.681825e-06	5.017405e-06	6.896163e-06	prothioconazole_C1_14dpi	DTX_MITES_Pegasos_consensus-1	reference	105264-5-reference-DTX_MITES_Pegasos_consensus-1	897729	897855
5	1077388	1	0	0.418	-9.373541	1.313802	-4718.242	7.583018	7.854868	1.960943e-12	1.842935e-12	6.793924e-12	prothioconazole_C1_7dpi	DTM_Gerti_consensus-1	reference	106700-5-reference-DTM_Gerti_consensus-1	1077388	1078561
5	1077388	1	0	0.639	-9.915319	1.690591	-821.312	2.346039	2.650055	2.092397e-08	1.780886e-08	2.150407e-07	pyribencarb_C1_7dpi	DTM_Gerti_consensus-1	reference	106700-5-reference-DTM_Gerti_consensus-1	1077388	1078561
5	1619826	1	0	0.296	-5.362517	1.104407	-4419.267	9.390265	10.67277	1.41584e-06	1.322966e-06	1.85557e-06	mefentrifluconazole_C0.1_7dpi	DTX_MITES_Pegasos_consensus-1	reference	109010-5-reference-DTX_MITES_Pegasos_consensus-1	1619826	1620011
5	1619826	1	0	0.359	-7.230091	1.598821	-2677.045	1.194268	1.272055	7.544773e-06	7.76824e-06	1.185919e-05	carboxin_C10_14dpi	DTX_MITES_Pegasos_consensus-1	reference	109010-5-reference-DTX_MITES_Pegasos_consensus-1	1619826	1620011
5	1619826	1	0	0.291	-8.634675	1.889871	-4780.542	1.980595	2.070341	5.594513e-06	5.559075e-06	7.186922e-06	prothioconazole_C1_14dpi	DTX_MITES_Pegasos_consensus-1	reference	109010-5-reference-DTX_MITES_Pegasos_consensus-1	1619826	1620011
5	1619826	1	0	0.29	-7.352221	1.383794	-4729.257	6.901957	7.151324	1.351668e-07	1.481647e-07	2.430725e-07	prothioconazole_C1_7dpi	DTX_MITES_Pegasos_consensus-1	reference	109010-5-reference-DTX_MITES_Pegasos_consensus-1	1619826	1620011
5	1812008	1	0	0.323	6.898399	1.387952	-4731.17	6.371664	6.59134	7.970644e-07	1.075957e-06	1.876341e-06	prothioconazole_C1_7dpi	DTH_Arda_consensus-1	reference	110964-5-reference-DTH_Arda_consensus-1	1812008	1812756
5	2646066	1	0	0.022	18.95742	3.051638	-711.7555	1.540298	1.870427	3.493416e-09	3.934445e-09	8.324297e-08	tolnaftate_C1_7dpi	RXX_Kepler_consensus-1_partial	reference	114965-5-reference-RXX_Kepler_consensus-1_partial	2646066	2649055
5	2646066	1	0	0.022	27.65641	5.731434	-826.2708	2.031958	2.33661	2.957242e-06	3.022365e-06	1.130048e-05	pyribencarb_C1_7dpi	RXX_Kepler_consensus-1_partial	reference	114965-5-reference-RXX_Kepler_consensus-1_partial	2646066	2649055
5	2646066	1	0	0.022	13.10922	2.661306	-658.6103	1e+05	1e+05	1.886099e-06	1.60203e-06	6.354621e-06	fluxapyroxad_C1_7dpi	RXX_Kepler_consensus-1_partial	reference	114965-5-reference-RXX_Kepler_consensus-1_partial	2646066	2649055
5	2731108	0	1	0.019	27.23932	5.347699	-2675.081	2.502499	2.859	4.876063e-07	1.003216e-06	3.339983e-06	carboxin_C10_14dpi	DTX_MITES_Kelpie_consensus-1	nonreference	219857-5-nonreference-DTX_MITES_Kelpie_consensus-1	2731108	2731114
5	2800637	0	1	0.011	21.48783	4.434511	-718.0723	1.941793	2.271907	2.702954e-06	2.69503e-06	1.018734e-05	tolnaftate_C1_7dpi	RLG_Aurora_consensus-1	nonreference	220464-5-nonreference-RLG_Aurora_consensus-1	2800637	2800642
6	280327	0	1	0.018	5.835487	0.7981876	-697.1144	1e+05	1e+05	2.944262e-12	2.345921e-12	1.119344e-10	aminopyrifen_C0.1_7dpi	DTX_MITES_Lailaps_consensus-1	nonreference	222252-6-nonreference-DTX_MITES_Lailaps_consensus-1	280327	280335
6	465052	1	0	0.273	9.398867	1.705353	-822.9611	2.714047	3.118221	1.210861e-07	9.756583e-08	7.402702e-07	pyribencarb_C1_7dpi	RLG_Namaka_consensus-1	reference	123516-6-reference-RLG_Namaka_consensus-1	465052	467484
6	469261	0	1	0.015	6.462977	0.9325378	-1346.373	1e+05	1e+05	1.416092e-11	1.248436e-11	1.060011e-10	epoxiconazole_C10_7dpi	RLG_Sol_consensus-1	nonreference	224849-6-nonreference-RLG_Sol_consensus-1	469261	469267
6	858259	0	1	0.023	11.0678	2.535865	-4575.461	0.3465416	0.3580298	1.407446e-05	1.386762e-05	1.683308e-05	fenpropimorph_C1_7dpi	RLC_Deimos_consensus-1	nonreference	227779-6-nonreference-RLC_Deimos_consensus-1	858259	858264
6	1689580	0	1	0.022	-15.21239	1.550295	-2179.379	1e+05	1e+05	9.01401e-21	5.578117e-12	2.208278e-05	cyproconazole_C10_7dpi	DTX_MITES_Dhampir_consensus-1	nonreference	231780-6-nonreference-DTX_MITES_Dhampir_consensus-1	1689580	1689590
6	1766142	0	1	0.047	7.553728	1.571407	-4421.074	0.5384751	0.5580538	1.770281e-06	1.713284e-06	2.270337e-06	florylpicoxamid_C20_7dpi	XXX_Juka_consensus-1_partial	nonreference	232116-6-nonreference-XXX_Juka_consensus-1_partial	1766142	1766147
6	2488565	0	1	0.011	22.04907	4.423431	-717.3958	2.143769	2.446687	1.445611e-06	1.332736e-06	5.674276e-06	tolnaftate_C1_7dpi	RLC_Deimos_consensus-1	nonreference	237916-6-nonreference-RLC_Deimos_consensus-1	2488565	2488571
6	2565032	1	0	0.049	15.90819	3.093813	-758.9121	1e+05	1e+05	7.015952e-07	5.881423e-07	2.903083e-06	pydiflumetofen_C0.01_7dpi	RLC_Io_consensus-1	reference	135305-6-reference-RLC_Io_consensus-1	2565032	2570636
7	4110	1	0	0.376	5.835789	1.323244	-4733.498	7.097084	7.345635	1.154242e-05	1.219437e-05	1.568058e-05	prothioconazole_C1_7dpi	RLC_Leda_consensus-1	reference	135932-7-reference-RLC_Leda_consensus-1	4110	4283
7	4110	1	0	0.311	10.21349	2.05902	-825.5497	2.469028	2.673581	1.613743e-06	1.426543e-06	5.942479e-06	pyribencarb_C1_7dpi	RLC_Leda_consensus-1	reference	135932-7-reference-RLC_Leda_consensus-1	4110	4283
7	35957	0	1	0.027	14.77335	2.30342	-651.3829	1e+05	1e+05	1.20195e-09	9.253148e-10	2.608705e-08	fluxapyroxad_C1_7dpi	XXX_Dzeren_consensus-1_lowComplexity	nonreference	239384-7-nonreference-XXX_Dzeren_consensus-1_lowComplexity	35957	35967
7	96425	0	1	0.029	3.603679	0.6643707	-707.6266	1e+05	1e+05	1.283295e-07	1.124631e-07	4.477726e-07	aminopyrifen_C0.1_7dpi	RLC_Elara_consensus-1	nonreference	239952-7-nonreference-RLC_Elara_consensus-1	96425	96425
7	107220	0	1	0.025	4.192885	0.7060111	-704.9931	1e+05	1e+05	8.707203e-09	7.450569e-09	4.980054e-08	aminopyrifen_C0.1_7dpi	DTX_MITES_Unicorn_consensus-1	nonreference	240437-7-nonreference-DTX_MITES_Unicorn_consensus-1	107220	107222
7	107220	0	1	0.016	14.77086	3.03722	-658.8838	1e+05	1e+05	2.497759e-06	2.129494e-06	7.959736e-06	fluxapyroxad_C1_7dpi	DTX_MITES_Unicorn_consensus-1	nonreference	240437-7-nonreference-DTX_MITES_Unicorn_consensus-1	107220	107222
7	119453	1	0	0.038	10.10332	2.017213	-658.2449	1e+05	1e+05	1.296264e-06	1.095559e-06	4.713151e-06	fluxapyroxad_C1_7dpi	DTX_Bessie_consensus-1	reference	137286-7-reference-DTX_Bessie_consensus-1	119453	120338
7	126913	1	0	0.169	14.64691	2.041613	-814.5864	1.733397	2.208467	1.802207e-11	1.805486e-11	2.032062e-09	pyribencarb_C1_7dpi	RII_Gallileo_consensus-1	reference	137400-7-reference-RII_Gallileo_consensus-1	126913	127873
7	156821	1	0	0.016	14.83363	3.058376	-658.9408	1e+05	1e+05	2.648408e-06	2.259687e-06	8.343688e-06	fluxapyroxad_C1_7dpi	RLC_Copia-1_MGI-LTR_GIRI_VeryLowCopy	reference	137793-7-reference-RLC_Copia-1_MGI-LTR_GIRI_VeryLowCopy	156821	156920
7	158557	0	1	0.041	36.29689	6.551955	-802.1097	1e+05	1e+05	1.157472e-07	9.314934e-08	8.25895e-07	diethofencarb_C10_7dpi	DTM_Gerti_consensus-1	nonreference	242021-7-nonreference-DTM_Gerti_consensus-1	158557	158563
7	523486	0	1	0.015	6.397521	0.9363857	-1346.99	1e+05	1e+05	2.649544e-11	2.343611e-11	1.788213e-10	epoxiconazole_C10_7dpi	RLC_Deimos_consensus-1	nonreference	245166-7-nonreference-RLC_Deimos_consensus-1	523486	523486
7	523497	0	1	0.011	41.38361	8.622143	-813.5071	1e+05	1e+05	3.314382e-06	2.836341e-06	9.99845e-06	fenhexamid_C50_7dpi	RLC_Deimos_consensus-1	nonreference	245180-7-nonreference-RLC_Deimos_consensus-1	523497	523503
7	751233	1	0	0.472	8.937449	1.275643	-4719.362	6.505838	6.728957	4.718187e-12	5.77711e-12	2.274225e-11	prothioconazole_C1_7dpi	DTX_MITES_Sankofa_consensus-1	reference	142704-7-reference-DTX_MITES_Sankofa_consensus-1	751233	751657
7	751233	1	0	0.372	10.2884	1.782574	-821.6984	2.895455	3.190861	3.348595e-08	2.651555e-08	2.832622e-07	pyribencarb_C1_7dpi	DTX_MITES_Sankofa_consensus-1	reference	142704-7-reference-DTX_MITES_Sankofa_consensus-1	751233	751657
7	758377	0	1	0.012	66.99191	12.40676	-829.3067	1e+05	1e+05	2.206096e-07	1.800758e-07	1.288756e-06	fluopyram_C1_7dpi	RLG_Venus_consensus-1	nonreference	246698-7-nonreference-RLG_Venus_consensus-1	758377	758383
7	812301	0	1	0.018	5.818613	0.8109776	-697.9473	1e+05	1e+05	6.833761e-12	5.48615e-12	2.068376e-10	aminopyrifen_C0.1_7dpi	RLG_Aurora_consensus-1	nonreference	246783-7-nonreference-RLG_Aurora_consensus-1	812301	812308
7	812977	0	1	0.018	14.57194	2.498872	-995.0306	1e+05	1e+05	1.571696e-08	1.348924e-08	8.189858e-08	terbinafine_C0.1_7dpi	RLG_Aurora_consensus-1	nonreference	246822-7-nonreference-RLG_Aurora_consensus-1	812977	812981
7	837891	0	1	0.011	22.94223	3.58394	-651.4477	1e+05	1e+05	1.283325e-09	9.888294e-10	2.730669e-08	fluxapyroxad_C1_7dpi	RLC_Deimos_consensus-1	nonreference	247428-7-nonreference-RLC_Deimos_consensus-1	837891	837897
7	853599	0	1	0.015	14.0959	2.860604	-999.4504	1e+05	1e+05	1.456756e-06	1.302216e-06	3.519812e-06	terbinafine_C0.1_7dpi	RLC_Io_consensus-1	nonreference	247565-7-nonreference-RLC_Io_consensus-1	853599	853600
7	927598	1	0	0.011	56.34861	5.459024	-729.0335	1e+05	1e+05	6.181111e-20	3.45851e-20	3.490376e-14	pydiflumetofen_C0.01_7dpi	RLX_LARD_Gridr_consensus-1	reference	145521-7-reference-RLX_LARD_Gridr_consensus-1	927598	928275
7	946332	0	1	0.013	4.596828	1.030787	-1359.542	1e+05	1e+05	1.032522e-05	9.771553e-06	1.4959e-05	epoxiconazole_C10_7dpi	RLG_Aurora_consensus-1	nonreference	248122-7-nonreference-RLG_Aurora_consensus-1	946332	946336
7	975248	0	1	0.022	4.677227	0.7487972	-703.332	1e+05	1e+05	1.604939e-09	1.352795e-09	1.301201e-08	aminopyrifen_C0.1_7dpi	RLC_Metis_consensus-1	nonreference	248833-7-nonreference-RLC_Metis_consensus-1	975248	975253
7	1125308	0	1	0.011	24.34029	3.472932	-648.1515	1e+05	1e+05	4.597566e-11	3.387578e-11	2.864699e-09	fluxapyroxad_C1_7dpi	RLC_Io_consensus-1	nonreference	250365-7-nonreference-RLC_Io_consensus-1	1125308	1125314
7	1507029	0	1	0.04	2.647161	0.5803835	-711.6021	1e+05	1e+05	7.694848e-06	6.991478e-06	1.471182e-05	aminopyrifen_C0.1_7dpi	DTX_MITES_Sirin_consensus-1	nonreference	254282-7-nonreference-DTX_MITES_Sirin_consensus-1	1507029	1507038
7	1535129	1	0	0.049	8.627734	1.789698	-659.068	1e+05	1e+05	3.018495e-06	2.579928e-06	9.271182e-06	fluxapyroxad_C1_7dpi	DTA_Rita_consensus-1	reference	149722-7-reference-DTA_Rita_consensus-1	1535129	1537402
7	2608640	1	0	0.389	6.288307	1.330437	-4732.446	6.134972	6.337003	2.64016e-06	4.061516e-06	7.591524e-06	prothioconazole_C1_7dpi	DHH_Laura_consensus-1	reference	160120-7-reference-DHH_Laura_consensus-1	2608640	2608786
7	2608640	1	0	0.301	8.660922	1.816766	-826.3364	2.751335	3.107605	3.82553e-06	3.236116e-06	1.112647e-05	pyribencarb_C1_7dpi	DHH_Laura_consensus-1	reference	160120-7-reference-DHH_Laura_consensus-1	2608640	2608786
8	146760	1	0	0.465	8.152725	1.271832	-4724.471	4.873608	5.028112	2.315036e-10	1.073334e-09	1.032766e-08	prothioconazole_C1_7dpi	DTM_Dorothy_consensus-1_partial	reference	165536-8-reference-DTM_Dorothy_consensus-1_partial	146760	146955
8	146760	1	0	0.47	8.250298	1.712235	-4779.466	1.846299	1.925118	1.700764e-06	1.81058e-06	2.584235e-06	prothioconazole_C1_14dpi	DTM_Dorothy_consensus-1_partial	reference	165536-8-reference-DTM_Dorothy_consensus-1_partial	146760	146955
8	146760	1	0	0.311	11.46305	1.593743	-814.1877	2.48717	2.905968	1.6235e-11	1.201682e-11	1.473395e-09	pyribencarb_C1_7dpi	DTM_Dorothy_consensus-1_partial	reference	165536-8-reference-DTM_Dorothy_consensus-1_partial	146760	146955
8	362608	0	1	0.011	44.11087	8.507982	-811.7995	1e+05	1e+05	5.750542e-07	4.807892e-07	2.48427e-06	fenhexamid_C50_7dpi	DHH_Ada_consensus-2	nonreference	261790-8-nonreference-DHH_Ada_consensus-2	362608	362618
8	1410084	0	1	0.011	21.50486	4.428486	-718.0203	1.959391	2.287607	2.579986e-06	2.552734e-06	9.729041e-06	tolnaftate_C1_7dpi	RLC_Deimos_consensus-1	nonreference	269580-8-nonreference-RLC_Deimos_consensus-1	1410084	1410090
8	1836365	1	0	0.015	7.254904	0.8704703	-690.5296	1e+05	1e+05	3.84833e-15	2.889211e-15	1.096423e-12	aminopyrifen_C0.1_7dpi	RXX_Kepler_consensus-1_partial	reference	170368-8-reference-RXX_Kepler_consensus-1_partial	1836365	1836402
8	1836365	1	0	0.03	3.261084	0.6733975	-1357.832	1e+05	1e+05	1.750051e-06	1.641e-06	2.924736e-06	epoxiconazole_C10_7dpi	RXX_Kepler_consensus-1_partial	reference	170368-8-reference-RXX_Kepler_consensus-1_partial	1836365	1836402
8	1949578	1	0	0.077	15.23374	2.999837	-825.8636	5.898861	6.681825	9.421234e-07	1.977611e-06	1.699277e-05	pyribencarb_C1_7dpi	XXX_Addax_consensus-1_partial	reference	172077-8-reference-XXX_Addax_consensus-1_partial	1949578	1949735
8	2276183	1	0	0.022	23.56981	4.614386	-759.0662	1e+05	1e+05	8.214498e-07	6.900623e-07	3.286195e-06	pydiflumetofen_C0.01_7dpi	XXX_Dzeren_consensus-1_lowComplexity	reference	176991-8-reference-XXX_Dzeren_consensus-1_lowComplexity	2276183	2280987
8	2375440	1	0	0.254	6.504523	1.502758	-4733.766	8.102103	8.381862	1.666084e-05	1.614766e-05	2.008785e-05	prothioconazole_C1_7dpi	RLG_Namaka_consensus-1	reference	177050-8-reference-RLG_Namaka_consensus-1	2375440	2378430
9	108763	1	0	0.137	14.30601	2.296418	-820.3583	1.08092	1.260911	3.186844e-09	6.674446e-09	2.266828e-07	pyribencarb_C1_7dpi	RLG_Jupiter-consensus-1	reference	178046-9-reference-RLG_Jupiter-consensus-1	108763	109218
9	327333	0	1	0.027	14.75342	2.291012	-651.2452	1e+05	1e+05	1.045581e-09	8.034307e-10	2.367472e-08	fluxapyroxad_C1_7dpi	RLC_Deimos_consensus-1	nonreference	279314-9-nonreference-RLC_Deimos_consensus-1	327333	327338
9	370642	0	1	0.022	13.60984	2.286706	-994.3981	1e+05	1e+05	8.247022e-09	7.037025e-09	4.88086e-08	terbinafine_C0.1_7dpi	DTX_Kolyma_consensus-2	nonreference	279721-9-nonreference-DTX_Kolyma_consensus-2	370642	370648
9	382803	0	1	0.026	15.06651	1.536884	-2179.454	1e+05	1e+05	9.728178e-21	6.026683e-12	1.962322e-05	cyproconazole_C10_7dpi	RLC_Deimos_consensus-1	nonreference	279875-9-nonreference-RLC_Deimos_consensus-1	382803	382809
9	390307	1	0	0.049	11.35253	2.15858	-716.2553	1.863248	2.177236	4.051796e-07	4.079428e-07	2.36736e-06	tolnaftate_C1_7dpi	RLG_Pandora_consensus-1	reference	182191-9-reference-RLG_Pandora_consensus-1	390307	393647
9	393682	1	0	0.049	11.35253	2.15858	-716.2553	1.863248	2.177236	4.051796e-07	4.079428e-07	2.36736e-06	tolnaftate_C1_7dpi	RLG_Pandora_consensus-1	reference	182302-9-reference-RLG_Pandora_consensus-1	393682	395587
9	398548	1	0	0.114	9.563951	1.841967	-4730.192	10.15885	10.6299	2.556296e-07	3.897649e-07	9.195862e-07	prothioconazole_C1_7dpi	RLG_Luna_consensus-1	reference	182414-9-reference-RLG_Luna_consensus-1	398548	399091
9	398548	1	0	0.108	6.017799	1.343745	-2280.013	157.6441	1e+05	9.493796e-06	3.958419e-06	1.341971e-05	epoxiconazole_C0.1_7dpi	RLG_Luna_consensus-1	reference	182414-9-reference-RLG_Luna_consensus-1	398548	399091
10	2301	1	0	0.231	-7.760248	1.752625	-4593.357	3.789296	4.017794	1.070609e-05	1.126961e-05	1.460068e-05	mefentrifluconazole_C0.1_14dpi	RLC_Leda_consensus-1	reference	192728-10-reference-RLC_Leda_consensus-1	2301	2419
10	2301	1	0	0.229	-15.96819	2.105363	-4762.961	1.949803	2.045271	8.40179e-14	8.038759e-14	4.397144e-13	prothioconazole_C1_14dpi	RLC_Leda_consensus-1	reference	192728-10-reference-RLC_Leda_consensus-1	2301	2419
10	2301	1	0	0.356	-7.484777	1.658638	-2677.043	1.268864	1.348943	7.879022e-06	7.757509e-06	1.153909e-05	carboxin_C10_14dpi	RLC_Leda_consensus-1	reference	192728-10-reference-RLC_Leda_consensus-1	2301	2419
10	2301	1	0	0.218	-17.70489	1.992726	-2254.322	108.1043	122.9011	1.444408e-17	1.534912e-17	2.693296e-15	epoxiconazole_C0.1_7dpi	RLC_Leda_consensus-1	reference	192728-10-reference-RLC_Leda_consensus-1	2301	2419
10	2301	1	0	0.464	-13.34888	1.712188	-810.7143	2.504934	2.676832	4.84495e-13	3.482277e-13	1.686684e-10	pyribencarb_C1_7dpi	RLC_Leda_consensus-1	reference	192728-10-reference-RLC_Leda_consensus-1	2301	2419
10	2301	1	0	0.333	-23.33094	4.032115	-711.0807	14.44192	16.03226	4.567293e-08	4.668418e-08	8.506065e-07	tebuconazole_C1_7dpi	RLC_Leda_consensus-1	reference	192728-10-reference-RLC_Leda_consensus-1	2301	2419
10	2301	1	0	0.464	-7.060831	1.529341	-761.2005	1e+05	1e+05	7.364209e-06	6.369062e-06	1.915747e-05	pydiflumetofen_C0.01_7dpi	RLC_Leda_consensus-1	reference	192728-10-reference-RLC_Leda_consensus-1	2301	2419
10	2301	1	0	0.218	-8.405566	1.687262	-2191.027	33.39185	35.88815	8.91882e-07	8.798299e-07	1.692242e-06	cyproconazole_C10_7dpi	RLC_Leda_consensus-1	reference	192728-10-reference-RLC_Leda_consensus-1	2301	2419
10	2301	1	0	0.232	-17.82422	1.570252	-4683.736	5.266177	5.423334	4.795999e-28	1.245852e-27	2.754185e-24	prothioconazole_C1_7dpi	RLC_Leda_consensus-1	reference	192728-10-reference-RLC_Leda_consensus-1	2301	2419
10	2301	1	0	0.237	-6.628029	1.365643	-4419.525	6.939169	7.559325	1.430876e-06	1.731167e-06	2.718885e-06	mefentrifluconazole_C0.1_7dpi	RLC_Leda_consensus-1	reference	192728-10-reference-RLC_Leda_consensus-1	2301	2419
10	2697	1	0	0.262	-10.76266	1.454926	-4717.109	5.761252	5.952352	3.118618e-13	5.809167e-13	4.184229e-12	prothioconazole_C1_7dpi	RLC_Leda_consensus-1	reference	193823-10-reference-RLC_Leda_consensus-1	2697	8253
10	2697	1	0	0.238	-7.399235	1.426237	-2278.725	69.47426	87.48809	3.191665e-07	1.035572e-06	2.970974e-06	epoxiconazole_C0.1_7dpi	RLC_Leda_consensus-1	reference	193823-10-reference-RLC_Leda_consensus-1	2697	8253
10	2697	1	0	0.257	-10.21087	1.982531	-4777.781	1.989122	2.081136	3.201645e-07	3.146257e-07	4.689682e-07	prothioconazole_C1_14dpi	RLC_Leda_consensus-1	reference	193823-10-reference-RLC_Leda_consensus-1	2697	8253
10	130836	0	1	0.011	21.52736	4.41561	-717.9167	2.013456	2.33691	2.367204e-06	2.291743e-06	8.853406e-06	tolnaftate_C1_7dpi	RLC_Oberon_consensus-1	nonreference	37493-10-nonreference-RLC_Oberon_consensus-1	130836	130841
10	457637	0	1	0.018	16.66275	2.478648	-990.1181	1e+05	1e+05	1.065497e-10	8.741006e-11	1.661659e-09	terbinafine_C0.1_7dpi	DTX_MITES_Vishap_consensus-1	nonreference	39749-10-nonreference-DTX_MITES_Vishap_consensus-1	457637	457642
10	467442	1	0	0.022	4.941663	0.7557251	-701.693	1e+05	1e+05	3.036544e-10	2.521776e-10	3.569272e-09	aminopyrifen_C0.1_7dpi	RLG_Namaka_consensus-1	reference	202634-10-reference-RLG_Namaka_consensus-1	467442	469096
10	543361	1	0	0.365	-8.039138	1.653649	-2675.505	1.201971	1.279476	1.53385e-06	1.559535e-06	2.672396e-06	carboxin_C10_14dpi	DTX_MITES_Sylphe_consensus-1	reference	202667-10-reference-DTX_MITES_Sylphe_consensus-1	543361	543580
10	543361	1	0	0.223	-21.51675	1.564234	-4657.2	6.249906	6.460522	2.670087e-39	3.103834e-39	3.074121e-33	prothioconazole_C1_7dpi	DTX_MITES_Sylphe_consensus-1	reference	202667-10-reference-DTX_MITES_Sylphe_consensus-1	543361	543580
10	543361	1	0	0.448	-15.27781	1.635948	-801.2395	2.430413	2.571928	3.581601e-17	2.304315e-17	8.402912e-13	pyribencarb_C1_7dpi	DTX_MITES_Sylphe_consensus-1	reference	202667-10-reference-DTX_MITES_Sylphe_consensus-1	543361	543580
10	543361	1	0	0.228	-11.56617	1.750557	-4581.829	3.484941	3.689119	6.745949e-11	7.672444e-11	2.338148e-10	mefentrifluconazole_C0.1_14dpi	DTX_MITES_Sylphe_consensus-1	reference	202667-10-reference-DTX_MITES_Sylphe_consensus-1	543361	543580
10	543361	1	0	0.228	-17.45194	2.109845	-4757.916	1.851272	1.941916	4.795946e-16	4.776873e-16	5.038655e-15	prothioconazole_C1_14dpi	DTX_MITES_Sylphe_consensus-1	reference	202667-10-reference-DTX_MITES_Sylphe_consensus-1	543361	543580
10	543361	1	0	0.19	-8.953396	1.770951	-2190.679	33.22603	35.70719	6.192754e-07	6.126554e-07	1.223522e-06	cyproconazole_C10_7dpi	DTX_MITES_Sylphe_consensus-1	reference	202667-10-reference-DTX_MITES_Sylphe_consensus-1	543361	543580
10	543361	1	0	0.19	-22.49252	2.005266	-2235.259	95.16523	106.6596	5.551445e-26	6.568026e-26	4.518128e-21	epoxiconazole_C0.1_7dpi	DTX_MITES_Sylphe_consensus-1	reference	202667-10-reference-DTX_MITES_Sylphe_consensus-1	543361	543580
10	543361	1	0	0.224	-7.784759	1.405338	-4416.088	6.790702	7.431811	3.988056e-08	4.922344e-08	9.517351e-08	mefentrifluconazole_C0.1_7dpi	DTX_MITES_Sylphe_consensus-1	reference	202667-10-reference-DTX_MITES_Sylphe_consensus-1	543361	543580
10	543361	1	0	0.424	-19.14652	3.800795	-862.1196	1e+05	1e+05	1.196151e-06	9.988651e-07	4.767686e-06	prochloraz_C0.1_7dpi	DTX_MITES_Sylphe_consensus-1	reference	202667-10-reference-DTX_MITES_Sylphe_consensus-1	543361	543580
11	8334	1	0	0.077	15.19514	3.164427	-826.2779	2.300267	2.578005	3.282629e-06	3.044798e-06	1.091317e-05	pyribencarb_C1_7dpi	DHH_Fatima_consensus-1	reference	206504-11-reference-DHH_Fatima_consensus-1	8334	8613
11	361550	0	1	0.03	9.352902	2.040721	-1000.972	1e+05	1e+05	7.018981e-06	6.363091e-06	1.369951e-05	terbinafine_C0.1_7dpi	RLC_Deimos_consensus-1	nonreference	50468-11-nonreference-RLC_Deimos_consensus-1	361550	361554
11	426801	0	1	0.012	70.77299	12.29931	-827.6141	1e+05	1e+05	3.937331e-08	3.136566e-08	3.575403e-07	fluopyram_C1_7dpi	RLC_Deimos_consensus-1	nonreference	50906-11-nonreference-RLC_Deimos_consensus-1	426801	426808
11	876057	1	0	0.041	8.805162	1.90786	-4574.433	0.2998985	0.3104853	4.441286e-06	4.727205e-06	6.375176e-06	fenpropimorph_C1_7dpi	DTX_MITES_Sirene_consensus-1	reference	212717-11-reference-DTX_MITES_Sirene_consensus-1	876057	876311
11	876057	1	0	0.036	10.21267	2.213621	-4152.099	0.2786319	0.2959043	4.534891e-06	4.412815e-06	5.718683e-06	fenpropidin_C5_14dpi	DTX_MITES_Sirene_consensus-1	reference	212717-11-reference-DTX_MITES_Sirene_consensus-1	876057	876311
11	876057	1	0	0.041	8.599736	1.666322	-4419.355	0.5056646	0.5240922	2.970147e-07	2.876634e-07	4.126426e-07	florylpicoxamid_C20_7dpi	DTX_MITES_Sirene_consensus-1	reference	212717-11-reference-DTX_MITES_Sirene_consensus-1	876057	876311
11	876057	1	0	0.036	11.58651	2.50209	-4272.694	0.3865444	0.4163674	4.181325e-06	4.097631e-06	5.336436e-06	fenpropimorph_C1_14dpi	DTX_MITES_Sirene_consensus-1	reference	212717-11-reference-DTX_MITES_Sirene_consensus-1	876057	876311
12	381484	0	1	0.011	23.0729	5.085175	-1169.167	6.494009	6.908267	8.546302e-06	8.156934e-06	1.71194e-05	mepanipyrim_C50_7dpi	DHH_Ada_consensus-2	nonreference	64159-12-nonreference-DHH_Ada_consensus-2	381484	381504
12	514621	0	1	0.012	15.40785	3.502453	-4090.645	0.4063413	0.4228054	1.217477e-05	1.216395e-05	1.531437e-05	florylpicoxamid_C20_14dpi	RLX_TRIM_Nori_consensus-1	nonreference	65212-12-nonreference-RLX_TRIM_Nori_consensus-1	514621	514636
12	514621	0	1	0.011	15.75229	3.178535	-4420.392	0.4733023	0.4895722	8.470718e-07	8.43825e-07	1.166485e-06	florylpicoxamid_C20_7dpi	RLX_TRIM_Nori_consensus-1	nonreference	65212-12-nonreference-RLX_TRIM_Nori_consensus-1	514621	514636
12	514621	0	1	0.011	15.72357	3.6387	-4575.642	0.352841	0.3645699	1.707875e-05	1.675109e-05	2.014129e-05	fenpropimorph_C1_7dpi	RLX_TRIM_Nori_consensus-1	nonreference	65212-12-nonreference-RLX_TRIM_Nori_consensus-1	514621	514636
12	625687	1	0	0.389	6.026345	1.299068	-4732.726	6.368461	6.614251	4.006871e-06	5.440862e-06	8.664576e-06	prothioconazole_C1_7dpi	DTX_MITES_Spriggan_consensus-1	reference	229220-12-reference-DTX_MITES_Spriggan_consensus-1	625687	626039
12	689289	0	1	0.016	14.40269	3.011906	-659.2354	1e+05	1e+05	3.58531e-06	3.071391e-06	1.065457e-05	fluxapyroxad_C1_7dpi	RLC_Deimos_consensus-1	nonreference	67875-12-nonreference-RLC_Deimos_consensus-1	689289	689294
12	973796	0	1	0.027	15.80113	2.230817	-647.7348	1e+05	1e+05	3.02057e-11	2.213077e-11	2.175899e-09	fluxapyroxad_C1_7dpi	RLC_Deimos_consensus-1	nonreference	69804-12-nonreference-RLC_Deimos_consensus-1	973796	973801
12	973796	0	1	0.027	22.83242	4.042677	-756.5355	1e+05	1e+05	6.201398e-08	5.033058e-08	4.514831e-07	pydiflumetofen_C0.01_7dpi	RLC_Deimos_consensus-1	nonreference	69804-12-nonreference-RLC_Deimos_consensus-1	973796	973801
12	984240	1	0	0.173	10.84232	2.289758	-4779.865	1.832912	1.90808	2.546617e-06	2.742237e-06	3.873266e-06	prothioconazole_C1_14dpi	DYC_Jess_consensus-1_partial	reference	232488-12-reference-DYC_Jess_consensus-1_partial	984240	984442
12	984240	1	0	0.158	10.40028	2.225535	-826.7879	2.413425	2.775576	5.77345e-06	5.183787e-06	1.635015e-05	pyribencarb_C1_7dpi	DYC_Jess_consensus-1_partial	reference	232488-12-reference-DYC_Jess_consensus-1_partial	984240	984442
12	1073521	1	0	0.395	6.948254	1.319693	-4729.747	6.274031	6.475905	1.743982e-07	2.459939e-07	4.950397e-07	prothioconazole_C1_7dpi	DTX_MITES_Goblin_consensus-1	reference	232972-12-reference-DTX_MITES_Goblin_consensus-1	1073521	1073741
12	1073521	1	0	0.344	8.496472	1.724815	-825.6523	2.716998	3.048518	1.884732e-06	1.587157e-06	6.309916e-06	pyribencarb_C1_7dpi	DTX_MITES_Goblin_consensus-1	reference	232972-12-reference-DTX_MITES_Goblin_consensus-1	1073521	1073741
12	1135371	1	0	0.227	6.628145	1.470302	-4733.014	7.418222	7.688774	7.384924e-06	7.350524e-06	9.311578e-06	prothioconazole_C1_7dpi	XXX_Addax_consensus-1_partial	reference	233538-12-reference-XXX_Addax_consensus-1_partial	1135371	1135612
12	1391696	0	1	0.028	3.592154	0.7130793	-1356.914	1e+05	1e+05	6.776663e-07	6.323017e-07	1.233898e-06	epoxiconazole_C10_7dpi	RLC_Deimos_consensus-1	nonreference	72757-12-nonreference-RLC_Deimos_consensus-1	1391696	1391702
13	57286	1	0	0.042	18.57885	3.429479	-4588.977	3.046142	3.231693	7.790568e-08	1.186303e-07	2.673906e-07	mefentrifluconazole_C0.1_14dpi	DTM_Gerti_consensus-1	reference	238615-13-reference-DTM_Gerti_consensus-1	57286	57872
13	91703	1	0	0.025	4.194863	0.7010448	-704.7546	1e+05	1e+05	6.828222e-09	5.830146e-09	4.098907e-08	aminopyrifen_C0.1_7dpi	DTM_Gerti_consensus-1	reference	238714-13-reference-DTM_Gerti_consensus-1	91703	92070
13	91703	1	0	0.025	13.36656	2.399611	-1052.797	148.2472	177.3325	6.089098e-08	6.08222e-08	2.829796e-07	pyrimethanil_C50_7dpi	DTM_Gerti_consensus-1	reference	238714-13-reference-DTM_Gerti_consensus-1	91703	92070
13	410705	0	1	0.011	15.80028	1.594683	-2178.597	1e+05	1e+05	4.107485e-21	2.513665e-12	1.39795e-05	cyproconazole_C10_7dpi	DTX_MITES_Sirin_consensus-1	nonreference	76779-13-nonreference-DTX_MITES_Sirin_consensus-1	410705	410715
13	441929	1	0	0.028	17.84575	4.020393	-2193.46	34.08459	36.63317	1.132583e-05	1.11205e-05	1.701797e-05	cyproconazole_C10_7dpi	RLC_Deimos_consensus-1	reference	239601-13-reference-RLC_Deimos_consensus-1	441929	448305
13	1068709	0	1	0.036	2.872866	0.5995187	-710.5951	1e+05	1e+05	2.715201e-06	2.444523e-06	5.94352e-06	aminopyrifen_C0.1_7dpi	DTX_MITES_Morena_consensus-1	nonreference	81655-13-nonreference-DTX_MITES_Morena_consensus-1	1068709	1068716
14	250639	1	0	0.23	6.702696	1.434831	-4732.311	8.720623	9.068132	3.435509e-06	3.526779e-06	5.157906e-06	prothioconazole_C1_7dpi	DHH_Fatima_consensus-1	reference	247683-14-reference-DHH_Fatima_consensus-1	250639	250895
14	352064	1	0	0.033	12.20737	2.629091	-718.8906	2.070748	2.386974	6.57446e-06	6.329682e-06	1.98516e-05	tolnaftate_C1_7dpi	RLG_Aurora_consensus-1	reference	248489-14-reference-RLG_Aurora_consensus-1	352064	356523
15	394919	1	0	0.249	7.531224	1.480727	-4730.272	8.03023	8.321907	4.42518e-07	4.236479e-07	6.190807e-07	prothioconazole_C1_7dpi	DTX_MITES_Pegasos_consensus-1	reference	253019-15-reference-DTX_MITES_Pegasos_consensus-1	394919	395106
16	143807	1	0	0.12	-12.19717	2.033593	-4725.439	7.203138	7.430357	2.867704e-09	2.900012e-09	5.864082e-09	prothioconazole_C1_7dpi	XXX_Addax_consensus-1_partial	reference	256573-16-reference-XXX_Addax_consensus-1_partial	143807	143968
16	323268	1	0	0.254	6.39615	1.439693	-4733.32	7.290117	7.549253	9.959807e-06	1.012134e-05	1.2787e-05	prothioconazole_C1_7dpi	RLX_Cancri_consensus-1	reference	256765-16-reference-RLX_Cancri_consensus-1	323268	323481
17	205549	0	1	0.011	-19.80149	4.259776	-2013.656	3.650609	3.859315	4.371956e-06	4.217398e-06	6.970311e-06	epoxiconazole_C0.01_7dpi	RLC_Deimos_consensus-1	nonreference	103578-17-nonreference-RLC_Deimos_consensus-1	205549	205554
17	517742	0	1	0.011	67.65948	11.179	-880.0303	0.7494521	0.7915459	8.165033e-09	6.456028e-09	1.044152e-07	fenpyrazamine_C50_7dpi	RLX_LARD_Fenrir_consensus-1	nonreference	107093-17-nonreference-RLX_LARD_Fenrir_consensus-1	517742	517742
18	52109	0	1	0.022	12.53193	2.634027	-4105.276	0.05773959	0.07413345	2.281095e-06	2.207815e-06	2.951948e-06	fludioxonil_C0.5_14dpi	RLG_Sol_consensus-1	nonreference	108049-18-nonreference-RLG_Sol_consensus-1	52109	52118
18	192525	0	1	0.016	16.34673	2.99429	-656.1736	1e+05	1e+05	1.558824e-07	1.280812e-07	9.065317e-07	fluxapyroxad_C1_7dpi	DTX_MITES_Ifrit_consensus-1	nonreference	109769-18-nonreference-DTX_MITES_Ifrit_consensus-1	192525	192528
18	474533	0	1	0.011	29.1816	6.69754	-4593.591	4.158535	4.412238	1.47209e-05	1.440168e-05	1.777785e-05	mefentrifluconazole_C0.1_14dpi	RII_Cassini_consensus-1	nonreference	112115-18-nonreference-RII_Cassini_consensus-1	474533	474546
18	508265	1	0	0.422	6.013754	1.269199	-4732.046	7.014652	7.269914	2.495285e-06	2.675525e-06	3.710015e-06	prothioconazole_C1_7dpi	RLC_Pallene_consensus-1	reference	267837-18-reference-RLC_Pallene_consensus-1	508265	513320
18	508265	1	0	0.29	10.43748	1.774603	-821.3563	1.998586	2.251638	1.923697e-08	1.863877e-08	2.428872e-07	pyribencarb_C1_7dpi	RLC_Pallene_consensus-1	reference	267837-18-reference-RLC_Pallene_consensus-1	508265	513320
19	2851	1	0	0.454	-6.921548	1.306086	-4729.407	6.65622	6.883122	1.453328e-07	1.728653e-07	3.007746e-07	prothioconazole_C1_7dpi	RLX_TRIM_Buri_consensus-1	reference	268913-19-reference-RLX_TRIM_Buri_consensus-1	2851	3477
19	414226	0	1	0.011	5.116185	1.066429	-710.5704	1e+05	1e+05	2.646942e-06	2.382535e-06	5.814196e-06	aminopyrifen_C0.1_7dpi	RLC_Deimos_consensus-1	nonreference	117968-19-nonreference-RLC_Deimos_consensus-1	414226	414232
19	488497	0	1	0.025	4.098539	0.6951734	-705.221	1e+05	1e+05	1.098408e-08	9.418282e-09	6.001959e-08	aminopyrifen_C0.1_7dpi	DTA_Vera_consensus-1	nonreference	118710-19-nonreference-DTA_Vera_consensus-1	488497	488505
20	327972	1	0	0.46	-8.129375	1.75108	-4780.528	1.607177	1.668792	3.960917e-06	5.474308e-06	9.343583e-06	prothioconazole_C1_14dpi	DTM_Grace_consensus-1	reference	273175-20-reference-DTM_Grace_consensus-1	327972	328173
20	327972	1	0	0.645	-10.32782	1.697084	-820.2078	2.322989	2.584134	6.758492e-09	5.718152e-09	9.622522e-08	pyribencarb_C1_7dpi	DTM_Grace_consensus-1	reference	273175-20-reference-DTM_Grace_consensus-1	327972	328173
20	327972	1	0	0.461	-9.008862	1.291174	-4721.298	4.546526	4.681516	5.740616e-12	4.172463e-11	9.128439e-10	prothioconazole_C1_7dpi	DTM_Grace_consensus-1	reference	273175-20-reference-DTM_Grace_consensus-1	327972	328173
21	268714	1	0	0.475	-7.151056	1.404471	-4590.237	3.90554	4.197767	4.3349e-07	4.371047e-07	6.44284e-07	mefentrifluconazole_C0.1_14dpi	XXX_Saiga_consensus-1_partial	reference	279143-21-reference-XXX_Saiga_consensus-1_partial	268714	269330
21	268714	1	0	0.579	-10.3379	1.705042	-821.4254	0.9447027	1.01253	7.592753e-09	2.001377e-08	1.746282e-06	pyribencarb_C1_7dpi	XXX_Saiga_consensus-1_partial	reference	279143-21-reference-XXX_Saiga_consensus-1_partial	268714	269330
21	268714	1	0	0.476	-9.707879	1.267651	-4715.125	5.951448	6.164447	4.754221e-14	7.70824e-14	5.911777e-13	prothioconazole_C1_7dpi	XXX_Saiga_consensus-1_partial	reference	279143-21-reference-XXX_Saiga_consensus-1_partial	268714	269330
21	268714	1	0	0.471	-10.05798	1.740422	-4775.005	1.467615	1.532535	1.038967e-08	1.791464e-08	4.798259e-08	prothioconazole_C1_14dpi	XXX_Saiga_consensus-1_partial	reference	279143-21-reference-XXX_Saiga_consensus-1_partial	268714	269330
21	384546	1	0	0.011	23.06358	4.521145	-716.8441	2.266047	2.547841	8.46999e-07	7.513281e-07	3.579314e-06	tolnaftate_C1_7dpi	RLG_Namaka_consensus-1	reference	280773-21-reference-RLG_Namaka_consensus-1	384546	397256
21	407393	1	0	0.066	15.7993	3.274769	-826.6538	1.446689	1.698435	2.968277e-06	4.506361e-06	2.117327e-05	pyribencarb_C1_7dpi	RLC_Leda_consensus-1	reference	281189-21-reference-RLC_Leda_consensus-1	407393	409213
