## Supplementary Tables for "High-throughput discovery of emerging antifungal resistance in crop pathogens": Table S7.csv

chromosome	position_start	position_end	allele0	allele1	af	beta	se	logl_H1	l_remle	l_mle	p_wald	p_lrt	p_score	fungicide_ID	reference	gene	genetic_region
5	60001	61000	single_copy	absence	0.407	-6.014473	1.25558	-2280.126	83.21085	102.1808	2.249741e-06	4.44999e-06	9.81124e-06	epoxiconazole_C0.1_7dpi	single_copy	NA	NA
11	1048001	1049000	absence	single_copy	0.285	4.554013	0.9175043	-2276.913	251.0132	1e+05	9.762095e-07	1.58221e-07	2.956069e-06	epoxiconazole_C0.1_7dpi	single_copy	NA	NA
11	1049001	1050000	absence	single_copy	0.303	4.490872	0.9118629	-2277.096	256.9297	1e+05	1.177895e-06	1.912633e-07	3.677907e-06	epoxiconazole_C0.1_7dpi	single_copy	NA	NA
11	1053001	1054000	absence	single_copy	0.344	4.296264	0.9501967	-2280.534	126.7434	1e+05	7.819276e-06	6.815042e-06	1.163147e-05	epoxiconazole_C0.1_7dpi	single_copy	NA	NA
12	624001	625000	absence	single_copy	0.254	12.43581	2.05414	-2273.063	121.3385	140.3952	2.931055e-09	2.996227e-09	1.142714e-08	epoxiconazole_C0.1_7dpi	single_copy	NA	NA
12	625001	626000	absence	single_copy	0.254	12.43581	2.05414	-2273.063	121.3385	140.3952	2.931055e-09	2.996227e-09	1.142714e-08	epoxiconazole_C0.1_7dpi	single_copy	NA	NA
12	626001	627000	absence	single_copy	0.252	12.24951	2.059802	-2273.659	121.6456	140.7935	5.403617e-09	5.527831e-09	1.94018e-08	epoxiconazole_C0.1_7dpi	single_copy	NA	NA
12	627001	628000	absence	single_copy	0.252	12.24951	2.059802	-2273.659	121.6456	140.7935	5.403617e-09	5.527831e-09	1.94018e-08	epoxiconazole_C0.1_7dpi	single_copy	NA	NA
20	374001	375000	single_copy	multi_copy	0.231	-9.270593	1.662444	-2273.971	323.0498	1e+05	4.187114e-08	7.621256e-09	2.85903e-07	epoxiconazole_C0.1_7dpi	single_copy	NA	NA
20	375001	376000	single_copy	multi_copy	0.238	-9.370157	1.654764	-2273.519	322.0171	1e+05	2.627323e-08	4.78861e-09	1.868654e-07	epoxiconazole_C0.1_7dpi	single_copy	NA	NA
20	376001	377000	single_copy	multi_copy	0.267	-9.238475	2.011599	-2280.35	130.9553	152.7611	5.655335e-06	5.622792e-06	9.11334e-06	epoxiconazole_C0.1_7dpi	single_copy	NA	NA
16	121001	122000	multi_copy	single_copy	0.121	11.9408	2.412829	-2675.166	1.114001	1.190632	1.001578e-06	1.096165e-06	2.020497e-06	carboxin_C10_14dpi	single_copy	NA	NA
16	122001	123000	multi_copy	single_copy	0.119	11.33503	2.435687	-2676.518	1.12616	1.20358	4.114897e-06	4.479284e-06	7.345944e-06	carboxin_C10_14dpi	single_copy	NA	NA
7	1475001	1476000	absence	single_copy	0.399	10.19851	1.67359	-4412.718	8.959663	9.904849	1.635295e-09	1.53701e-09	3.231897e-09	mefentrifluconazole_C0.1_7dpi	single_copy	Zt09_7_00456	gene
7	1475001	1476000	absence	single_copy	0.403	11.4165	2.010536	-4587.338	3.426962	3.69446	1.842217e-08	2.18659e-08	4.150569e-08	mefentrifluconazole_C0.1_14dpi	single_copy	Zt09_7_00456	gene
12	624001	625000	absence	single_copy	0.278	8.850184	1.716803	-4590.155	3.298905	3.538588	3.12671e-07	4.015044e-07	6.787478e-07	mefentrifluconazole_C0.1_14dpi	single_copy	NA	NA
12	625001	626000	absence	single_copy	0.278	8.850184	1.716803	-4590.155	3.298905	3.538588	3.12671e-07	4.015044e-07	6.787478e-07	mefentrifluconazole_C0.1_14dpi	single_copy	NA	NA
12	626001	627000	absence	single_copy	0.275	8.492066	1.722612	-4591.231	3.354509	3.596205	9.823202e-07	1.226829e-06	1.922509e-06	mefentrifluconazole_C0.1_14dpi	single_copy	NA	NA
12	627001	628000	absence	single_copy	0.275	8.492066	1.722612	-4591.231	3.354509	3.596205	9.823202e-07	1.226829e-06	1.922509e-06	mefentrifluconazole_C0.1_14dpi	single_copy	NA	NA
2	10001	11000	absence	single_copy	0.279	6.45941	1.386219	-4732.314	7.597776	7.883088	3.631655e-06	3.537626e-06	4.593983e-06	prothioconazole_C1_7dpi	single_copy	NA	NA
2	11001	12000	absence	single_copy	0.387	6.991432	1.349271	-4729.795	7.874823	8.150301	2.701719e-07	2.582724e-07	3.836851e-07	prothioconazole_C1_7dpi	single_copy	NA	NA
2	16001	17000	single_copy	absence	0.432	-6.184867	1.328053	-4732.349	7.391278	7.652388	3.677414e-06	3.669927e-06	4.799917e-06	prothioconazole_C1_7dpi	single_copy	NA	NA
2	825001	826000	absence	single_copy	0.203	9.062999	1.693073	-4729.027	6.996246	7.227429	1.092106e-07	1.1677e-07	1.916199e-07	prothioconazole_C1_7dpi	single_copy	NA	NA
2	826001	827000	absence	single_copy	0.202	9.297938	1.694556	-4728.329	6.967759	7.197644	5.283169e-08	5.679239e-08	9.776415e-08	prothioconazole_C1_7dpi	single_copy	NA	NA
4	2733001	2734000	absence	single_copy	0.256	7.744985	1.470567	-4729.587	6.62395	6.843373	1.729208e-07	2.083065e-07	3.661867e-07	prothioconazole_C1_7dpi	single_copy	NA	NA
4	2734001	2735000	absence	single_copy	0.275	7.96239	1.427603	-4728.005	6.486024	6.698061	3.205884e-08	4.064385e-08	8.269734e-08	prothioconazole_C1_7dpi	single_copy	NA	NA
5	2309001	2310000	single_copy	absence	0.237	-7.329478	1.57915	-4732.391	7.730852	7.977806	3.961087e-06	3.834814e-06	4.96172e-06	prothioconazole_C1_7dpi	single_copy	NA	NA
5	2310001	2311000	single_copy	absence	0.179	-8.223281	1.727743	-4731.863	7.517964	7.770512	2.251291e-06	2.210877e-06	2.941197e-06	prothioconazole_C1_7dpi	single_copy	NA	NA
5	2311001	2312000	single_copy	absence	0.162	-10.29511	1.828787	-4727.445	7.82382	8.074206	2.397961e-08	2.283071e-08	3.905822e-08	prothioconazole_C1_7dpi	single_copy	NA	NA
5	2312001	2313000	single_copy	absence	0.155	-10.80423	1.861673	-4726.483	7.810529	8.060705	8.922624e-09	8.476169e-09	1.547235e-08	prothioconazole_C1_7dpi	single_copy	NA	NA
5	2313001	2314000	single_copy	absence	0.16	-9.617039	1.817563	-4729.253	7.561115	7.806851	1.518717e-07	1.475211e-07	2.254212e-07	prothioconazole_C1_7dpi	single_copy	NA	NA
5	2314001	2315000	single_copy	absence	0.169	-8.604768	1.781117	-4731.517	7.646135	7.893601	1.589177e-06	1.542508e-06	2.081225e-06	prothioconazole_C1_7dpi	single_copy	Zt09_5_00703	gene
5	2315001	2316000	single_copy	absence	0.177	-8.414324	1.731366	-4731.39	7.523916	7.769822	1.379377e-06	1.352358e-06	1.841621e-06	prothioconazole_C1_7dpi	single_copy	NA	NA
6	53001	54000	absence	single_copy	0.438	6.853248	1.333574	-4730.059	8.628297	8.946032	3.37101e-07	3.395497e-07	5.422097e-07	prothioconazole_C1_7dpi	single_copy	NA	NA
6	798001	799000	absence	single_copy	0.442	6.186914	1.335675	-4732.428	7.940418	8.208236	4.140167e-06	3.985706e-06	5.188813e-06	prothioconazole_C1_7dpi	single_copy	NA	NA
6	2228001	2229000	multi_copy	single_copy	0.344	7.456918	1.442973	-4730.077	6.659701	6.867925	2.904285e-07	3.461554e-07	5.837041e-07	prothioconazole_C1_7dpi	single_copy	NA	NA
8	7001	8000	single_copy	absence	0.454	-6.813852	1.345764	-4730.408	7.507137	7.753455	4.977264e-07	4.875362e-07	6.992824e-07	prothioconazole_C1_7dpi	single_copy	NA	NA
8	8001	9000	single_copy	absence	0.37	-6.426965	1.402907	-4732.664	7.719475	7.9691	5.258046e-06	5.096195e-06	6.511752e-06	prothioconazole_C1_7dpi	single_copy	NA	NA
11	1594001	1595000	absence	single_copy	0.416	7.890093	1.378783	-4727.157	6.626097	6.830097	1.418271e-08	1.696112e-08	3.465927e-08	prothioconazole_C1_7dpi	single_copy	NA	NA
11	1599001	1600000	absence	single_copy	0.431	7.486709	1.335469	-4727.586	7.56686	7.831436	2.733697e-08	2.63959e-08	4.47007e-08	prothioconazole_C1_7dpi	single_copy	NA	NA
12	624001	625000	absence	single_copy	0.293	10.10869	1.616792	-4724.082	6.665982	6.889774	6.174091e-10	7.207212e-10	1.77144e-09	prothioconazole_C1_7dpi	single_copy	NA	NA
12	625001	626000	absence	single_copy	0.293	10.10869	1.616792	-4724.082	6.665982	6.889774	6.174091e-10	7.207212e-10	1.77144e-09	prothioconazole_C1_7dpi	single_copy	NA	NA
12	626001	627000	absence	single_copy	0.29	9.879841	1.621668	-4725.024	6.688897	6.913355	1.631338e-09	1.893964e-09	4.306789e-09	prothioconazole_C1_7dpi	single_copy	NA	NA
12	627001	628000	absence	single_copy	0.29	9.879841	1.621668	-4725.024	6.688897	6.913355	1.631338e-09	1.893964e-09	4.306789e-09	prothioconazole_C1_7dpi	single_copy	NA	NA
12	1425001	1426000	absence	single_copy	0.318	6.487215	1.410803	-4732.588	7.686641	7.952881	4.854139e-06	4.708178e-06	6.03605e-06	prothioconazole_C1_7dpi	single_copy	NA	NA
17	23001	24000	single_copy	absence	0.433	-6.438663	1.323505	-4731.507	6.815657	7.045538	1.346314e-06	1.526582e-06	2.276185e-06	prothioconazole_C1_7dpi	single_copy	NA	NA
17	24001	25000	single_copy	absence	0.399	-7.25304	1.349895	-4729.001	6.727171	6.950318	9.805997e-08	1.136152e-07	1.987976e-07	prothioconazole_C1_7dpi	single_copy	NA	NA
17	25001	26000	single_copy	absence	0.368	-7.339274	1.396423	-4729.698	6.485807	6.694424	1.831657e-07	2.337041e-07	4.257311e-07	prothioconazole_C1_7dpi	single_copy	NA	NA
17	26001	27000	single_copy	absence	0.345	-9.233401	1.419018	-4722.507	6.71263	6.930403	1.256565e-10	1.435791e-10	4.015507e-10	prothioconazole_C1_7dpi	single_copy	NA	NA
20	370001	371000	single_copy	multi_copy	0.336	-7.756963	1.467427	-4729.462	6.697827	6.900804	1.56014e-07	1.831022e-07	3.168695e-07	prothioconazole_C1_7dpi	single_copy	NA	NA
20	371001	372000	single_copy	multi_copy	0.316	-8.482237	1.48855	-4727.289	6.630243	6.828956	1.626924e-08	1.944212e-08	3.934207e-08	prothioconazole_C1_7dpi	single_copy	NA	NA
20	372001	373000	single_copy	multi_copy	0.293	-7.281336	1.525712	-4731.968	6.739192	6.945068	2.115309e-06	2.466567e-06	3.701603e-06	prothioconazole_C1_7dpi	single_copy	NA	NA
20	375001	376000	single_copy	multi_copy	0.279	-7.520752	1.532511	-4731.338	6.711049	6.919727	1.090375e-06	1.280921e-06	1.997223e-06	prothioconazole_C1_7dpi	single_copy	NA	NA
20	376001	377000	single_copy	multi_copy	0.304	-7.641104	1.498781	-4730.491	6.490977	6.687574	4.159909e-07	5.313304e-07	9.355045e-07	prothioconazole_C1_7dpi	single_copy	NA	NA
2	10001	11000	absence	single_copy	0.293	9.258011	1.890878	-4779.002	2.234906	2.344742	1.160604e-06	1.117324e-06	1.588691e-06	prothioconazole_C1_14dpi	single_copy	NA	NA
2	11001	12000	absence	single_copy	0.392	8.471242	1.786825	-4779.743	2.288097	2.394055	2.476404e-06	2.414201e-06	3.357137e-06	prothioconazole_C1_14dpi	single_copy	NA	NA
4	2733001	2734000	absence	single_copy	0.248	9.133075	2.033417	-4780.922	1.902563	1.977364	8.004427e-06	8.265926e-06	1.078878e-05	prothioconazole_C1_14dpi	single_copy	NA	NA
4	2734001	2735000	absence	single_copy	0.266	9.863883	1.972458	-4778.559	1.903463	1.977294	6.87822e-07	7.049471e-07	1.034867e-06	prothioconazole_C1_14dpi	single_copy	NA	NA
5	921001	922000	absence	single_copy	0.401	8.846239	1.791889	-4778.811	2.254637	2.356859	9.481582e-07	9.160531e-07	1.321341e-06	prothioconazole_C1_14dpi	single_copy	NA	NA
6	798001	799000	absence	single_copy	0.445	8.988782	1.776223	-4778.2	2.188742	2.287328	5.078622e-07	4.861261e-07	7.132862e-07	prothioconazole_C1_14dpi	single_copy	NA	NA
6	800001	801000	absence	single_copy	0.335	8.706634	1.851938	-4779.956	2.390727	2.500031	2.994196e-06	3.015083e-06	4.330142e-06	prothioconazole_C1_14dpi	single_copy	NA	NA
8	6001	7000	absence	single_copy	0.424	8.311253	1.781604	-4780.088	2.057922	2.143165	3.559729e-06	3.458717e-06	4.539752e-06	prothioconazole_C1_14dpi	single_copy	NA	NA
8	7001	8000	single_copy	absence	0.443	-9.558865	1.778006	-4776.612	2.037736	2.124736	9.728146e-08	9.399654e-08	1.497515e-07	prothioconazole_C1_14dpi	single_copy	NA	NA
8	8001	9000	single_copy	absence	0.361	-9.096014	1.860342	-4779.038	2.068167	2.153568	1.199813e-06	1.160185e-06	1.605431e-06	prothioconazole_C1_14dpi	single_copy	NA	NA
8	2389001	2390000	absence	single_copy	0.397	8.305283	1.798548	-4780.303	2.056944	2.140812	4.450625e-06	4.32854e-06	5.623626e-06	prothioconazole_C1_14dpi	single_copy	NA	NA
8	2390001	2391000	absence	single_copy	0.448	9.453742	1.750933	-4776.531	1.926393	2.004924	8.590552e-08	8.645273e-08	1.413742e-07	prothioconazole_C1_14dpi	single_copy	NA	NA
8	2391001	2392000	absence	single_copy	0.492	9.92488	1.747019	-4775.025	1.916048	1.991843	1.813756e-08	1.827412e-08	3.315437e-08	prothioconazole_C1_14dpi	single_copy	NA	NA
8	2392001	2393000	single_copy	absence	0.485	-10.08818	1.750805	-4774.572	1.924653	2.000524	1.145207e-08	1.147297e-08	2.142748e-08	prothioconazole_C1_14dpi	single_copy	NA	NA
8	2393001	2394000	single_copy	absence	0.462	-9.376465	1.772929	-4777.094	1.952376	2.029964	1.551757e-07	1.545814e-07	2.425549e-07	prothioconazole_C1_14dpi	single_copy	NA	NA
10	1404001	1405000	absence	single_copy	0.276	9.676238	1.945172	-4778.772	1.780746	1.850264	7.85241e-07	8.794353e-07	1.36962e-06	prothioconazole_C1_14dpi	single_copy	NA	NA
10	1419001	1420000	absence	single_copy	0.347	9.605922	1.85479	-4777.675	1.903591	1.98024	2.760569e-07	2.821233e-07	4.341145e-07	prothioconazole_C1_14dpi	single_copy	NA	NA
10	1420001	1421000	absence	single_copy	0.324	9.433932	1.872059	-4778.426	1.816663	1.888552	5.659471e-07	6.144074e-07	9.472873e-07	prothioconazole_C1_14dpi	single_copy	NA	NA
10	1421001	1422000	absence	single_copy	0.309	9.336545	1.89401	-4778.944	1.838378	1.910923	9.833487e-07	1.051845e-06	1.558e-06	prothioconazole_C1_14dpi	single_copy	NA	NA
11	1052001	1053000	absence	single_copy	0.358	8.664371	1.821442	-4779.829	1.754146	1.822686	2.293371e-06	2.642799e-06	3.96694e-06	prothioconazole_C1_14dpi	single_copy	NA	NA
11	1053001	1054000	absence	single_copy	0.36	8.642828	1.819721	-4779.852	1.766567	1.837092	2.37605e-06	2.705512e-06	4.005413e-06	prothioconazole_C1_14dpi	single_copy	NA	NA
11	1054001	1055000	absence	single_copy	0.348	9.08013	1.842176	-4779.036	1.73274	1.801951	9.857342e-07	1.15736e-06	1.83394e-06	prothioconazole_C1_14dpi	single_copy	NA	NA
11	1055001	1056000	absence	single_copy	0.333	9.01975	1.888523	-4779.731	1.763769	1.833499	2.08985e-06	2.38513e-06	3.563999e-06	prothioconazole_C1_14dpi	single_copy	NA	NA
11	1056001	1057000	absence	single_copy	0.315	8.699562	1.902525	-4780.665	1.759312	1.829681	5.498373e-06	6.321545e-06	9.05629e-06	prothioconazole_C1_14dpi	single_copy	NA	NA
11	1057001	1058000	absence	single_copy	0.289	9.249183	1.953735	-4779.956	1.732674	1.800355	2.559302e-06	3.015157e-06	4.580307e-06	prothioconazole_C1_14dpi	single_copy	NA	NA
11	1594001	1595000	absence	single_copy	0.42	10.57673	1.81029	-4774.106	2.377067	2.484372	7.208655e-09	7.102752e-09	1.441406e-08	prothioconazole_C1_14dpi	single_copy	NA	NA
11	1599001	1600000	absence	single_copy	0.432	10.64898	1.790994	-4773.702	2.703711	2.841829	3.948718e-09	4.686585e-09	1.175429e-08	prothioconazole_C1_14dpi	single_copy	NA	NA
12	1425001	1426000	absence	single_copy	0.326	9.966708	1.895571	-4777.218	2.064271	2.145239	1.826046e-07	1.758482e-07	2.697038e-07	prothioconazole_C1_14dpi	single_copy	NA	NA
17	26001	27000	single_copy	absence	0.353	-8.914069	1.867739	-4779.756	1.753665	1.831328	2.124903e-06	2.447763e-06	3.602512e-06	prothioconazole_C1_14dpi	single_copy	NA	NA
12	624001	625000	absence	single_copy	0.176	11.79805	1.758448	-751.0648	1e+05	1e+05	2.42231e-10	1.825121e-10	8.679457e-09	pydiflumetofen_C0.01_7dpi	single_copy	NA	NA
12	625001	626000	absence	single_copy	0.176	11.79805	1.758448	-751.0648	1e+05	1e+05	2.42231e-10	1.825121e-10	8.679457e-09	pydiflumetofen_C0.01_7dpi	single_copy	NA	NA
12	626001	627000	absence	single_copy	0.176	11.79805	1.758448	-751.0648	1e+05	1e+05	2.42231e-10	1.825121e-10	8.679457e-09	pydiflumetofen_C0.01_7dpi	single_copy	NA	NA
12	627001	628000	absence	single_copy	0.176	11.79805	1.758448	-751.0648	1e+05	1e+05	2.42231e-10	1.825121e-10	8.679457e-09	pydiflumetofen_C0.01_7dpi	single_copy	NA	NA
8	7001	8000	single_copy	absence	0.443	-16.12778	2.069841	-584.6142	401.9641	1e+05	3.098225e-12	6.774369e-11	1.554819e-06	azoxystrobin_C1_7dpi	single_copy	NA	NA
8	9001	10000	single_copy	absence	0.304	-16.0998	2.104015	-585.526	427.5414	1e+05	6.395037e-12	1.721626e-10	3.110723e-06	azoxystrobin_C1_7dpi	single_copy	NA	NA
2	173001	174000	absence	single_copy	0.346	9.766488	1.727637	-822.2737	2.960394	3.29771	6.042678e-08	4.798651e-08	4.410897e-07	pyribencarb_C1_7dpi	single_copy	NA	NA
2	174001	175000	absence	single_copy	0.261	11.72593	1.843718	-818.8324	2.182903	2.416361	1.600706e-09	1.392583e-09	3.694648e-08	pyribencarb_C1_7dpi	single_copy	NA	NA
5	57001	58000	absence	single_copy	0.295	9.462522	1.821759	-824.436	3.090536	3.489751	5.500285e-07	4.488684e-07	2.424624e-06	pyribencarb_C1_7dpi	single_copy	NA	NA
5	58001	59000	single_copy	absence	0.663	-9.999238	1.732091	-821.6962	2.74455	3.110506	3.327317e-08	2.645617e-08	2.817221e-07	pyribencarb_C1_7dpi	single_copy	NA	NA
8	5001	6000	absence	single_copy	0.145	12.33081	2.298106	-824.3472	1.315125	1.524675	2.445215e-07	4.093716e-07	3.736886e-06	pyribencarb_C1_7dpi	single_copy	NA	NA
8	6001	7000	absence	single_copy	0.27	10.12711	1.83122	-823.0246	2.100413	2.42855	1.104592e-07	1.04181e-07	8.175993e-07	pyribencarb_C1_7dpi	single_copy	NA	NA
8	7001	8000	single_copy	absence	0.565	-10.075	1.684645	-821.1795	1.504178	1.716725	1.161843e-08	1.553684e-08	2.713411e-07	pyribencarb_C1_7dpi	single_copy	NA	NA
11	1051001	1052000	absence	single_copy	0.181	11.06117	2.122545	-824.7711	1.651682	1.869984	5.076972e-07	6.354128e-07	4.184126e-06	pyribencarb_C1_7dpi	single_copy	NA	NA
11	1052001	1053000	absence	single_copy	0.177	11.1036	2.121416	-824.8441	1.431465	1.642984	4.562267e-07	6.854152e-07	5.182967e-06	pyribencarb_C1_7dpi	single_copy	NA	NA
11	1053001	1054000	absence	single_copy	0.177	11.1036	2.121416	-824.8441	1.431465	1.642984	4.562267e-07	6.854152e-07	5.182967e-06	pyribencarb_C1_7dpi	single_copy	NA	NA
11	1054001	1055000	absence	single_copy	0.172	11.5407	2.150366	-824.1762	1.490028	1.709155	2.431076e-07	3.429008e-07	2.848606e-06	pyribencarb_C1_7dpi	single_copy	NA	NA
11	1055001	1056000	absence	single_copy	0.162	11.32752	2.205406	-825.2365	1.490436	1.725032	7.203666e-07	1.030177e-06	6.549237e-06	pyribencarb_C1_7dpi	single_copy	NA	NA
11	1056001	1057000	absence	single_copy	0.15	13.1998	2.235126	-821.8463	1.210968	1.401576	1.702717e-08	3.088209e-08	6.089899e-07	pyribencarb_C1_7dpi	single_copy	NA	NA
11	1057001	1058000	absence	single_copy	0.123	14.53984	2.270894	-818.5195	2.438277	2.843261	1.274474e-09	1.010287e-09	2.780292e-08	pyribencarb_C1_7dpi	single_copy	NA	NA
3	2808001	2809000	absence	single_copy	0.19	3.797391	0.5625434	-1046.387	1e+05	1e+05	8.828179e-11	8.425129e-11	9.720107e-07	pyrimethanil_C50_7dpi	single_copy	NA	NA
