## Supplementary Tables for "High-throughput discovery of emerging antifungal resistance in crop pathogens": Table S9.csv

Match	Missing	Isolate	fungicide_ID
243	45	1A5	aminopyrifen_C0.1_7dpi
2	2388	1A5	azoxystrobin_C1_14dpi
132	2	1A5	carbendazim_C50_7dpi
3	0	1A5	caspofungin_C50_7dpi
345	73	1A5	cyproconazole_C10_7dpi
107	21	1A5	diethofencarb_C10_7dpi
1	0	1A5	epoxiconazole_C0.01_7dpi
133	0	1A5	epoxiconazole_C0.1_7dpi
2190	1437	1A5	epoxiconazole_C10_7dpi
5015	2119	1A5	epoxiconazole_C1_7dpi
7942	420	1A5	fenhexamid_C50_7dpi
86	56	1A5	fenpyrazamine_C50_7dpi
2980	6506	1A5	fluopyram_C1_7dpi
867	258	1A5	fluxapyroxad_C1_7dpi
48	1	1A5	carboxin_C10_14dpi
257	285	1A5	carboxin_C10_7dpi
25	0	1A5	fenpropidin_C5_14dpi
107	1	1A5	fenpropidin_C5_7dpi
41	0	1A5	fenpropimorph_C1_14dpi
20	0	1A5	fenpropimorph_C1_7dpi
79	3	1A5	florylpicoxamid_C20_14dpi
153	8	1A5	florylpicoxamid_C20_7dpi
15	41	1A5	fludioxonil_C0.5_14dpi
96	82	1A5	fludioxonil_C0.5_7dpi
166	24	1A5	iprodione_C20_14dpi
30	2	1A5	iprodione_C20_7dpi
7004	2250	1A5	mefentrifluconazole_C0.1_14dpi
5224	1967	1A5	mefentrifluconazole_C0.1_7dpi
205	4	1A5	metyltetraprole_C0.05_14dpi
2	0	1A5	metyltetraprole_C0.05_7dpi
31	0	1A5	prothioconazole_C1_14dpi
115	0	1A5	prothioconazole_C1_7dpi
1696	8305	1A5	isofetamid_C1_7dpi
329	26	1A5	mepanipyrim_C50_7dpi
420	33	1A5	prochloraz_C0.1_7dpi
469	120	1A5	pydiflumetofen_C0.01_7dpi
964	313	1A5	pyribencarb_C1_7dpi
160	236	1A5	pyrimethanil_C50_7dpi
11	0	1A5	tebuconazole_C1_7dpi
1040	944	1A5	terbinafine_C0.1_7dpi
122	32	1A5	tolnaftate_C1_7dpi
271	17	1E4	aminopyrifen_C0.1_7dpi
2	2388	1E4	azoxystrobin_C1_14dpi
131	3	1E4	carbendazim_C50_7dpi
3	0	1E4	caspofungin_C50_7dpi
345	73	1E4	cyproconazole_C10_7dpi
107	21	1E4	diethofencarb_C10_7dpi
1	0	1E4	epoxiconazole_C0.01_7dpi
133	0	1E4	epoxiconazole_C0.1_7dpi
2260	1367	1E4	epoxiconazole_C10_7dpi
5106	2028	1E4	epoxiconazole_C1_7dpi
7852	510	1E4	fenhexamid_C50_7dpi
85	57	1E4	fenpyrazamine_C50_7dpi
2809	6677	1E4	fluopyram_C1_7dpi
930	195	1E4	fluxapyroxad_C1_7dpi
48	1	1E4	carboxin_C10_14dpi
210	332	1E4	carboxin_C10_7dpi
20	5	1E4	fenpropidin_C5_14dpi
107	1	1E4	fenpropidin_C5_7dpi
25	16	1E4	fenpropimorph_C1_14dpi
20	0	1E4	fenpropimorph_C1_7dpi
81	1	1E4	florylpicoxamid_C20_14dpi
113	48	1E4	florylpicoxamid_C20_7dpi
19	37	1E4	fludioxonil_C0.5_14dpi
116	62	1E4	fludioxonil_C0.5_7dpi
149	41	1E4	iprodione_C20_14dpi
30	2	1E4	iprodione_C20_7dpi
7004	2250	1E4	mefentrifluconazole_C0.1_14dpi
5214	1977	1E4	mefentrifluconazole_C0.1_7dpi
203	6	1E4	metyltetraprole_C0.05_14dpi
2	0	1E4	metyltetraprole_C0.05_7dpi
31	0	1E4	prothioconazole_C1_14dpi
115	0	1E4	prothioconazole_C1_7dpi
805	9196	1E4	isofetamid_C1_7dpi
331	24	1E4	mepanipyrim_C50_7dpi
419	34	1E4	prochloraz_C0.1_7dpi
467	122	1E4	pydiflumetofen_C0.01_7dpi
857	420	1E4	pyribencarb_C1_7dpi
150	246	1E4	pyrimethanil_C50_7dpi
11	0	1E4	tebuconazole_C1_7dpi
875	1109	1E4	terbinafine_C0.1_7dpi
117	37	1E4	tolnaftate_C1_7dpi
248	40	3D1	aminopyrifen_C0.1_7dpi
2	2388	3D1	azoxystrobin_C1_14dpi
132	2	3D1	carbendazim_C50_7dpi
3	0	3D1	caspofungin_C50_7dpi
347	71	3D1	cyproconazole_C10_7dpi
107	21	3D1	diethofencarb_C10_7dpi
1	0	3D1	epoxiconazole_C0.01_7dpi
133	0	3D1	epoxiconazole_C0.1_7dpi
2255	1372	3D1	epoxiconazole_C10_7dpi
5109	2025	3D1	epoxiconazole_C1_7dpi
8024	338	3D1	fenhexamid_C50_7dpi
78	64	3D1	fenpyrazamine_C50_7dpi
2927	6559	3D1	fluopyram_C1_7dpi
922	203	3D1	fluxapyroxad_C1_7dpi
48	1	3D1	carboxin_C10_14dpi
260	282	3D1	carboxin_C10_7dpi
25	0	3D1	fenpropidin_C5_14dpi
108	0	3D1	fenpropidin_C5_7dpi
41	0	3D1	fenpropimorph_C1_14dpi
20	0	3D1	fenpropimorph_C1_7dpi
79	3	3D1	florylpicoxamid_C20_14dpi
153	8	3D1	florylpicoxamid_C20_7dpi
19	37	3D1	fludioxonil_C0.5_14dpi
112	66	3D1	fludioxonil_C0.5_7dpi
161	29	3D1	iprodione_C20_14dpi
30	2	3D1	iprodione_C20_7dpi
7000	2254	3D1	mefentrifluconazole_C0.1_14dpi
5232	1959	3D1	mefentrifluconazole_C0.1_7dpi
204	5	3D1	metyltetraprole_C0.05_14dpi
2	0	3D1	metyltetraprole_C0.05_7dpi
31	0	3D1	prothioconazole_C1_14dpi
115	0	3D1	prothioconazole_C1_7dpi
1064	8937	3D1	isofetamid_C1_7dpi
331	24	3D1	mepanipyrim_C50_7dpi
423	30	3D1	prochloraz_C0.1_7dpi
477	112	3D1	pydiflumetofen_C0.01_7dpi
967	310	3D1	pyribencarb_C1_7dpi
155	241	3D1	pyrimethanil_C50_7dpi
11	0	3D1	tebuconazole_C1_7dpi
1398	586	3D1	terbinafine_C0.1_7dpi
136	18	3D1	tolnaftate_C1_7dpi
258	30	3D7	aminopyrifen_C0.1_7dpi
2	2388	3D7	azoxystrobin_C1_14dpi
131	3	3D7	carbendazim_C50_7dpi
3	0	3D7	caspofungin_C50_7dpi
351	67	3D7	cyproconazole_C10_7dpi
125	3	3D7	diethofencarb_C10_7dpi
1	0	3D7	epoxiconazole_C0.01_7dpi
133	0	3D7	epoxiconazole_C0.1_7dpi
2181	1446	3D7	epoxiconazole_C10_7dpi
5036	2098	3D7	epoxiconazole_C1_7dpi
7941	421	3D7	fenhexamid_C50_7dpi
67	75	3D7	fenpyrazamine_C50_7dpi
9259	227	3D7	fluopyram_C1_7dpi
862	263	3D7	fluxapyroxad_C1_7dpi
49	0	3D7	carboxin_C10_14dpi
270	272	3D7	carboxin_C10_7dpi
25	0	3D7	fenpropidin_C5_14dpi
107	1	3D7	fenpropidin_C5_7dpi
25	16	3D7	fenpropimorph_C1_14dpi
18	2	3D7	fenpropimorph_C1_7dpi
79	3	3D7	florylpicoxamid_C20_14dpi
153	8	3D7	florylpicoxamid_C20_7dpi
20	36	3D7	fludioxonil_C0.5_14dpi
112	66	3D7	fludioxonil_C0.5_7dpi
151	39	3D7	iprodione_C20_14dpi
30	2	3D7	iprodione_C20_7dpi
8488	766	3D7	mefentrifluconazole_C0.1_14dpi
6650	541	3D7	mefentrifluconazole_C0.1_7dpi
202	7	3D7	metyltetraprole_C0.05_14dpi
2	0	3D7	metyltetraprole_C0.05_7dpi
31	0	3D7	prothioconazole_C1_14dpi
115	0	3D7	prothioconazole_C1_7dpi
10001	0	3D7	isofetamid_C1_7dpi
335	20	3D7	mepanipyrim_C50_7dpi
443	10	3D7	prochloraz_C0.1_7dpi
425	164	3D7	pydiflumetofen_C0.01_7dpi
865	412	3D7	pyribencarb_C1_7dpi
154	242	3D7	pyrimethanil_C50_7dpi
11	0	3D7	tebuconazole_C1_7dpi
1431	553	3D7	terbinafine_C0.1_7dpi
135	19	3D7	tolnaftate_C1_7dpi
250	38	Arg00	aminopyrifen_C0.1_7dpi
2	2388	Arg00	azoxystrobin_C1_14dpi
123	11	Arg00	carbendazim_C50_7dpi
3	0	Arg00	caspofungin_C50_7dpi
345	73	Arg00	cyproconazole_C10_7dpi
99	29	Arg00	diethofencarb_C10_7dpi
1	0	Arg00	epoxiconazole_C0.01_7dpi
133	0	Arg00	epoxiconazole_C0.1_7dpi
2204	1423	Arg00	epoxiconazole_C10_7dpi
5473	1661	Arg00	epoxiconazole_C1_7dpi
7915	447	Arg00	fenhexamid_C50_7dpi
95	47	Arg00	fenpyrazamine_C50_7dpi
2860	6626	Arg00	fluopyram_C1_7dpi
935	190	Arg00	fluxapyroxad_C1_7dpi
49	0	Arg00	carboxin_C10_14dpi
242	300	Arg00	carboxin_C10_7dpi
21	4	Arg00	fenpropidin_C5_14dpi
102	6	Arg00	fenpropidin_C5_7dpi
41	0	Arg00	fenpropimorph_C1_14dpi
20	0	Arg00	fenpropimorph_C1_7dpi
81	1	Arg00	florylpicoxamid_C20_14dpi
133	28	Arg00	florylpicoxamid_C20_7dpi
15	41	Arg00	fludioxonil_C0.5_14dpi
158	20	Arg00	fludioxonil_C0.5_7dpi
143	47	Arg00	iprodione_C20_14dpi
22	10	Arg00	iprodione_C20_7dpi
8323	931	Arg00	mefentrifluconazole_C0.1_14dpi
6403	788	Arg00	mefentrifluconazole_C0.1_7dpi
183	26	Arg00	metyltetraprole_C0.05_14dpi
2	0	Arg00	metyltetraprole_C0.05_7dpi
31	0	Arg00	prothioconazole_C1_14dpi
115	0	Arg00	prothioconazole_C1_7dpi
1584	8417	Arg00	isofetamid_C1_7dpi
326	29	Arg00	mepanipyrim_C50_7dpi
440	13	Arg00	prochloraz_C0.1_7dpi
473	116	Arg00	pydiflumetofen_C0.01_7dpi
763	514	Arg00	pyribencarb_C1_7dpi
156	240	Arg00	pyrimethanil_C50_7dpi
11	0	Arg00	tebuconazole_C1_7dpi
976	1008	Arg00	terbinafine_C0.1_7dpi
124	30	Arg00	tolnaftate_C1_7dpi
253	35	Aus01	aminopyrifen_C0.1_7dpi
2	2388	Aus01	azoxystrobin_C1_14dpi
127	7	Aus01	carbendazim_C50_7dpi
3	0	Aus01	caspofungin_C50_7dpi
357	61	Aus01	cyproconazole_C10_7dpi
125	3	Aus01	diethofencarb_C10_7dpi
1	0	Aus01	epoxiconazole_C0.01_7dpi
133	0	Aus01	epoxiconazole_C0.1_7dpi
2123	1504	Aus01	epoxiconazole_C10_7dpi
5498	1636	Aus01	epoxiconazole_C1_7dpi
7892	470	Aus01	fenhexamid_C50_7dpi
85	57	Aus01	fenpyrazamine_C50_7dpi
9276	210	Aus01	fluopyram_C1_7dpi
891	234	Aus01	fluxapyroxad_C1_7dpi
49	0	Aus01	carboxin_C10_14dpi
204	338	Aus01	carboxin_C10_7dpi
20	5	Aus01	fenpropidin_C5_14dpi
102	6	Aus01	fenpropidin_C5_7dpi
41	0	Aus01	fenpropimorph_C1_14dpi
13	7	Aus01	fenpropimorph_C1_7dpi
79	3	Aus01	florylpicoxamid_C20_14dpi
154	7	Aus01	florylpicoxamid_C20_7dpi
18	38	Aus01	fludioxonil_C0.5_14dpi
95	83	Aus01	fludioxonil_C0.5_7dpi
155	35	Aus01	iprodione_C20_14dpi
30	2	Aus01	iprodione_C20_7dpi
6998	2256	Aus01	mefentrifluconazole_C0.1_14dpi
5424	1767	Aus01	mefentrifluconazole_C0.1_7dpi
183	26	Aus01	metyltetraprole_C0.05_14dpi
2	0	Aus01	metyltetraprole_C0.05_7dpi
31	0	Aus01	prothioconazole_C1_14dpi
115	0	Aus01	prothioconazole_C1_7dpi
10001	0	Aus01	isofetamid_C1_7dpi
331	24	Aus01	mepanipyrim_C50_7dpi
434	19	Aus01	prochloraz_C0.1_7dpi
453	136	Aus01	pydiflumetofen_C0.01_7dpi
967	310	Aus01	pyribencarb_C1_7dpi
146	250	Aus01	pyrimethanil_C50_7dpi
11	0	Aus01	tebuconazole_C1_7dpi
901	1083	Aus01	terbinafine_C0.1_7dpi
122	32	Aus01	tolnaftate_C1_7dpi
224	64	CH95	aminopyrifen_C0.1_7dpi
0	2390	CH95	azoxystrobin_C1_14dpi
127	7	CH95	carbendazim_C50_7dpi
3	0	CH95	caspofungin_C50_7dpi
361	57	CH95	cyproconazole_C10_7dpi
128	0	CH95	diethofencarb_C10_7dpi
1	0	CH95	epoxiconazole_C0.01_7dpi
133	0	CH95	epoxiconazole_C0.1_7dpi
2132	1495	CH95	epoxiconazole_C10_7dpi
5082	2052	CH95	epoxiconazole_C1_7dpi
7879	483	CH95	fenhexamid_C50_7dpi
78	64	CH95	fenpyrazamine_C50_7dpi
2930	6556	CH95	fluopyram_C1_7dpi
850	275	CH95	fluxapyroxad_C1_7dpi
48	1	CH95	carboxin_C10_14dpi
211	331	CH95	carboxin_C10_7dpi
25	0	CH95	fenpropidin_C5_14dpi
101	7	CH95	fenpropidin_C5_7dpi
41	0	CH95	fenpropimorph_C1_14dpi
20	0	CH95	fenpropimorph_C1_7dpi
79	3	CH95	florylpicoxamid_C20_14dpi
153	8	CH95	florylpicoxamid_C20_7dpi
18	38	CH95	fludioxonil_C0.5_14dpi
110	68	CH95	fludioxonil_C0.5_7dpi
155	35	CH95	iprodione_C20_14dpi
30	2	CH95	iprodione_C20_7dpi
8203	1051	CH95	mefentrifluconazole_C0.1_14dpi
6265	926	CH95	mefentrifluconazole_C0.1_7dpi
182	27	CH95	metyltetraprole_C0.05_14dpi
2	0	CH95	metyltetraprole_C0.05_7dpi
31	0	CH95	prothioconazole_C1_14dpi
115	0	CH95	prothioconazole_C1_7dpi
1373	8628	CH95	isofetamid_C1_7dpi
325	30	CH95	mepanipyrim_C50_7dpi
445	8	CH95	prochloraz_C0.1_7dpi
417	172	CH95	pydiflumetofen_C0.01_7dpi
834	443	CH95	pyribencarb_C1_7dpi
158	238	CH95	pyrimethanil_C50_7dpi
11	0	CH95	tebuconazole_C1_7dpi
974	1010	CH95	terbinafine_C0.1_7dpi
124	30	CH95	tolnaftate_C1_7dpi
224	64	CNR93	aminopyrifen_C0.1_7dpi
2	2388	CNR93	azoxystrobin_C1_14dpi
122	12	CNR93	carbendazim_C50_7dpi
3	0	CNR93	caspofungin_C50_7dpi
338	80	CNR93	cyproconazole_C10_7dpi
107	21	CNR93	diethofencarb_C10_7dpi
1	0	CNR93	epoxiconazole_C0.01_7dpi
133	0	CNR93	epoxiconazole_C0.1_7dpi
2263	1364	CNR93	epoxiconazole_C10_7dpi
5397	1737	CNR93	epoxiconazole_C1_7dpi
7816	546	CNR93	fenhexamid_C50_7dpi
63	79	CNR93	fenpyrazamine_C50_7dpi
2781	6705	CNR93	fluopyram_C1_7dpi
855	270	CNR93	fluxapyroxad_C1_7dpi
48	1	CNR93	carboxin_C10_14dpi
247	295	CNR93	carboxin_C10_7dpi
21	4	CNR93	fenpropidin_C5_14dpi
101	7	CNR93	fenpropidin_C5_7dpi
41	0	CNR93	fenpropimorph_C1_14dpi
18	2	CNR93	fenpropimorph_C1_7dpi
82	0	CNR93	florylpicoxamid_C20_14dpi
93	68	CNR93	florylpicoxamid_C20_7dpi
11	45	CNR93	fludioxonil_C0.5_14dpi
154	24	CNR93	fludioxonil_C0.5_7dpi
145	45	CNR93	iprodione_C20_14dpi
13	19	CNR93	iprodione_C20_7dpi
8225	1029	CNR93	mefentrifluconazole_C0.1_14dpi
6401	790	CNR93	mefentrifluconazole_C0.1_7dpi
185	24	CNR93	metyltetraprole_C0.05_14dpi
2	0	CNR93	metyltetraprole_C0.05_7dpi
31	0	CNR93	prothioconazole_C1_14dpi
115	0	CNR93	prothioconazole_C1_7dpi
824	9177	CNR93	isofetamid_C1_7dpi
344	11	CNR93	mepanipyrim_C50_7dpi
436	17	CNR93	prochloraz_C0.1_7dpi
432	157	CNR93	pydiflumetofen_C0.01_7dpi
1093	184	CNR93	pyribencarb_C1_7dpi
152	244	CNR93	pyrimethanil_C50_7dpi
11	0	CNR93	tebuconazole_C1_7dpi
874	1110	CNR93	terbinafine_C0.1_7dpi
127	27	CNR93	tolnaftate_C1_7dpi
259	29	CRI10	aminopyrifen_C0.1_7dpi
2	2388	CRI10	azoxystrobin_C1_14dpi
132	2	CRI10	carbendazim_C50_7dpi
3	0	CRI10	caspofungin_C50_7dpi
355	63	CRI10	cyproconazole_C10_7dpi
107	21	CRI10	diethofencarb_C10_7dpi
1	0	CRI10	epoxiconazole_C0.01_7dpi
133	0	CRI10	epoxiconazole_C0.1_7dpi
2213	1414	CRI10	epoxiconazole_C10_7dpi
5112	2022	CRI10	epoxiconazole_C1_7dpi
7886	476	CRI10	fenhexamid_C50_7dpi
101	41	CRI10	fenpyrazamine_C50_7dpi
2845	6641	CRI10	fluopyram_C1_7dpi
879	246	CRI10	fluxapyroxad_C1_7dpi
49	0	CRI10	carboxin_C10_14dpi
245	297	CRI10	carboxin_C10_7dpi
20	5	CRI10	fenpropidin_C5_14dpi
105	3	CRI10	fenpropidin_C5_7dpi
39	2	CRI10	fenpropimorph_C1_14dpi
20	0	CRI10	fenpropimorph_C1_7dpi
81	1	CRI10	florylpicoxamid_C20_14dpi
149	12	CRI10	florylpicoxamid_C20_7dpi
11	45	CRI10	fludioxonil_C0.5_14dpi
108	70	CRI10	fludioxonil_C0.5_7dpi
158	32	CRI10	iprodione_C20_14dpi
30	2	CRI10	iprodione_C20_7dpi
8752	502	CRI10	mefentrifluconazole_C0.1_14dpi
6946	245	CRI10	mefentrifluconazole_C0.1_7dpi
202	7	CRI10	metyltetraprole_C0.05_14dpi
2	0	CRI10	metyltetraprole_C0.05_7dpi
31	0	CRI10	prothioconazole_C1_14dpi
115	0	CRI10	prothioconazole_C1_7dpi
906	9095	CRI10	isofetamid_C1_7dpi
321	34	CRI10	mepanipyrim_C50_7dpi
434	19	CRI10	prochloraz_C0.1_7dpi
411	178	CRI10	pydiflumetofen_C0.01_7dpi
964	313	CRI10	pyribencarb_C1_7dpi
150	246	CRI10	pyrimethanil_C50_7dpi
11	0	CRI10	tebuconazole_C1_7dpi
1467	517	CRI10	terbinafine_C0.1_7dpi
132	22	CRI10	tolnaftate_C1_7dpi
253	35	I93	aminopyrifen_C0.1_7dpi
2	2388	I93	azoxystrobin_C1_14dpi
128	6	I93	carbendazim_C50_7dpi
3	0	I93	caspofungin_C50_7dpi
368	50	I93	cyproconazole_C10_7dpi
92	36	I93	diethofencarb_C10_7dpi
1	0	I93	epoxiconazole_C0.01_7dpi
133	0	I93	epoxiconazole_C0.1_7dpi
2212	1415	I93	epoxiconazole_C10_7dpi
5548	1586	I93	epoxiconazole_C1_7dpi
88	54	I93	fenpyrazamine_C50_7dpi
3366	6120	I93	fluopyram_C1_7dpi
860	265	I93	fluxapyroxad_C1_7dpi
48	1	I93	carboxin_C10_14dpi
260	282	I93	carboxin_C10_7dpi
25	0	I93	fenpropidin_C5_14dpi
102	6	I93	fenpropidin_C5_7dpi
38	3	I93	fenpropimorph_C1_14dpi
17	3	I93	fenpropimorph_C1_7dpi
78	4	I93	florylpicoxamid_C20_14dpi
149	12	I93	florylpicoxamid_C20_7dpi
19	37	I93	fludioxonil_C0.5_14dpi
111	67	I93	fludioxonil_C0.5_7dpi
140	50	I93	iprodione_C20_14dpi
30	2	I93	iprodione_C20_7dpi
8262	992	I93	mefentrifluconazole_C0.1_14dpi
6441	750	I93	mefentrifluconazole_C0.1_7dpi
180	29	I93	metyltetraprole_C0.05_14dpi
2	0	I93	metyltetraprole_C0.05_7dpi
31	0	I93	prothioconazole_C1_14dpi
115	0	I93	prothioconazole_C1_7dpi
1703	8298	I93	isofetamid_C1_7dpi
317	38	I93	mepanipyrim_C50_7dpi
433	20	I93	prochloraz_C0.1_7dpi
483	106	I93	pydiflumetofen_C0.01_7dpi
967	310	I93	pyribencarb_C1_7dpi
375	21	I93	pyrimethanil_C50_7dpi
11	0	I93	tebuconazole_C1_7dpi
991	993	I93	terbinafine_C0.1_7dpi
127	27	I93	tolnaftate_C1_7dpi
259	29	IPO	aminopyrifen_C0.1_7dpi
2385	5	IPO	azoxystrobin_C1_14dpi
133	1	IPO	carbendazim_C50_7dpi
3	0	IPO	caspofungin_C50_7dpi
348	70	IPO	cyproconazole_C10_7dpi
125	3	IPO	diethofencarb_C10_7dpi
1	0	IPO	epoxiconazole_C0.01_7dpi
133	0	IPO	epoxiconazole_C0.1_7dpi
2178	1449	IPO	epoxiconazole_C10_7dpi
5453	1681	IPO	epoxiconazole_C1_7dpi
8064	298	IPO	fenhexamid_C50_7dpi
101	41	IPO	fenpyrazamine_C50_7dpi
2918	6568	IPO	fluopyram_C1_7dpi
911	214	IPO	fluxapyroxad_C1_7dpi
49	0	IPO	carboxin_C10_14dpi
237	305	IPO	carboxin_C10_7dpi
20	5	IPO	fenpropidin_C5_14dpi
101	7	IPO	fenpropidin_C5_7dpi
39	2	IPO	fenpropimorph_C1_14dpi
20	0	IPO	fenpropimorph_C1_7dpi
73	9	IPO	florylpicoxamid_C20_14dpi
152	9	IPO	florylpicoxamid_C20_7dpi
15	41	IPO	fludioxonil_C0.5_14dpi
118	60	IPO	fludioxonil_C0.5_7dpi
176	14	IPO	iprodione_C20_14dpi
32	0	IPO	iprodione_C20_7dpi
8391	863	IPO	mefentrifluconazole_C0.1_14dpi
6589	602	IPO	mefentrifluconazole_C0.1_7dpi
203	6	IPO	metyltetraprole_C0.05_14dpi
2	0	IPO	metyltetraprole_C0.05_7dpi
31	0	IPO	prothioconazole_C1_14dpi
115	0	IPO	prothioconazole_C1_7dpi
1017	8984	IPO	isofetamid_C1_7dpi
327	28	IPO	mepanipyrim_C50_7dpi
445	8	IPO	prochloraz_C0.1_7dpi
466	123	IPO	pydiflumetofen_C0.01_7dpi
1012	265	IPO	pyribencarb_C1_7dpi
147	249	IPO	pyrimethanil_C50_7dpi
11	0	IPO	tebuconazole_C1_7dpi
938	1046	IPO	terbinafine_C0.1_7dpi
127	27	IPO	tolnaftate_C1_7dpi
236	52	IR01_26b	aminopyrifen_C0.1_7dpi
2	2388	IR01_26b	azoxystrobin_C1_14dpi
124	10	IR01_26b	carbendazim_C50_7dpi
2	1	IR01_26b	caspofungin_C50_7dpi
327	91	IR01_26b	cyproconazole_C10_7dpi
128	0	IR01_26b	diethofencarb_C10_7dpi
1	0	IR01_26b	epoxiconazole_C0.01_7dpi
133	0	IR01_26b	epoxiconazole_C0.1_7dpi
2200	1427	IR01_26b	epoxiconazole_C10_7dpi
4989	2145	IR01_26b	epoxiconazole_C1_7dpi
7675	687	IR01_26b	fenhexamid_C50_7dpi
111	31	IR01_26b	fenpyrazamine_C50_7dpi
3692	5794	IR01_26b	fluopyram_C1_7dpi
879	246	IR01_26b	fluxapyroxad_C1_7dpi
49	0	IR01_26b	carboxin_C10_14dpi
230	312	IR01_26b	carboxin_C10_7dpi
20	5	IR01_26b	fenpropidin_C5_14dpi
105	3	IR01_26b	fenpropidin_C5_7dpi
40	1	IR01_26b	fenpropimorph_C1_14dpi
20	0	IR01_26b	fenpropimorph_C1_7dpi
78	4	IR01_26b	florylpicoxamid_C20_14dpi
113	48	IR01_26b	florylpicoxamid_C20_7dpi
15	41	IR01_26b	fludioxonil_C0.5_14dpi
104	74	IR01_26b	fludioxonil_C0.5_7dpi
151	39	IR01_26b	iprodione_C20_14dpi
30	2	IR01_26b	iprodione_C20_7dpi
8056	1198	IR01_26b	mefentrifluconazole_C0.1_14dpi
6312	879	IR01_26b	mefentrifluconazole_C0.1_7dpi
182	27	IR01_26b	metyltetraprole_C0.05_14dpi
2	0	IR01_26b	metyltetraprole_C0.05_7dpi
31	0	IR01_26b	prothioconazole_C1_14dpi
115	0	IR01_26b	prothioconazole_C1_7dpi
2351	7650	IR01_26b	isofetamid_C1_7dpi
326	29	IR01_26b	mepanipyrim_C50_7dpi
428	25	IR01_26b	prochloraz_C0.1_7dpi
393	196	IR01_26b	pydiflumetofen_C0.01_7dpi
654	623	IR01_26b	pyribencarb_C1_7dpi
153	243	IR01_26b	pyrimethanil_C50_7dpi
11	0	IR01_26b	tebuconazole_C1_7dpi
987	997	IR01_26b	terbinafine_C0.1_7dpi
130	24	IR01_26b	tolnaftate_C1_7dpi
197	91	IR01_48b	aminopyrifen_C0.1_7dpi
2	2388	IR01_48b	azoxystrobin_C1_14dpi
127	7	IR01_48b	carbendazim_C50_7dpi
3	0	IR01_48b	caspofungin_C50_7dpi
323	95	IR01_48b	cyproconazole_C10_7dpi
107	21	IR01_48b	diethofencarb_C10_7dpi
1	0	IR01_48b	epoxiconazole_C0.01_7dpi
133	0	IR01_48b	epoxiconazole_C0.1_7dpi
2271	1356	IR01_48b	epoxiconazole_C10_7dpi
4979	2155	IR01_48b	epoxiconazole_C1_7dpi
7644	718	IR01_48b	fenhexamid_C50_7dpi
95	47	IR01_48b	fenpyrazamine_C50_7dpi
3465	6021	IR01_48b	fluopyram_C1_7dpi
807	318	IR01_48b	fluxapyroxad_C1_7dpi
49	0	IR01_48b	carboxin_C10_14dpi
209	333	IR01_48b	carboxin_C10_7dpi
25	0	IR01_48b	fenpropidin_C5_14dpi
104	4	IR01_48b	fenpropidin_C5_7dpi
38	3	IR01_48b	fenpropimorph_C1_14dpi
20	0	IR01_48b	fenpropimorph_C1_7dpi
78	4	IR01_48b	florylpicoxamid_C20_14dpi
114	47	IR01_48b	florylpicoxamid_C20_7dpi
19	37	IR01_48b	fludioxonil_C0.5_14dpi
112	66	IR01_48b	fludioxonil_C0.5_7dpi
148	42	IR01_48b	iprodione_C20_14dpi
30	2	IR01_48b	iprodione_C20_7dpi
8051	1203	IR01_48b	mefentrifluconazole_C0.1_14dpi
6302	889	IR01_48b	mefentrifluconazole_C0.1_7dpi
177	32	IR01_48b	metyltetraprole_C0.05_14dpi
2	0	IR01_48b	metyltetraprole_C0.05_7dpi
31	0	IR01_48b	prothioconazole_C1_14dpi
115	0	IR01_48b	prothioconazole_C1_7dpi
1968	8033	IR01_48b	isofetamid_C1_7dpi
336	19	IR01_48b	mepanipyrim_C50_7dpi
432	21	IR01_48b	prochloraz_C0.1_7dpi
401	188	IR01_48b	pydiflumetofen_C0.01_7dpi
1127	150	IR01_48b	pyribencarb_C1_7dpi
391	5	IR01_48b	pyrimethanil_C50_7dpi
11	0	IR01_48b	tebuconazole_C1_7dpi
949	1035	IR01_48b	terbinafine_C0.1_7dpi
132	22	IR01_48b	tolnaftate_C1_7dpi
237	51	ISY92	aminopyrifen_C0.1_7dpi
0	2390	ISY92	azoxystrobin_C1_14dpi
125	9	ISY92	carbendazim_C50_7dpi
3	0	ISY92	caspofungin_C50_7dpi
332	86	ISY92	cyproconazole_C10_7dpi
125	3	ISY92	diethofencarb_C10_7dpi
1	0	ISY92	epoxiconazole_C0.01_7dpi
133	0	ISY92	epoxiconazole_C0.1_7dpi
2230	1397	ISY92	epoxiconazole_C10_7dpi
5624	1510	ISY92	epoxiconazole_C1_7dpi
7726	636	ISY92	fenhexamid_C50_7dpi
109	33	ISY92	fenpyrazamine_C50_7dpi
3499	5987	ISY92	fluopyram_C1_7dpi
907	218	ISY92	fluxapyroxad_C1_7dpi
49	0	ISY92	carboxin_C10_14dpi
249	293	ISY92	carboxin_C10_7dpi
21	4	ISY92	fenpropidin_C5_14dpi
76	32	ISY92	fenpropidin_C5_7dpi
18	23	ISY92	fenpropimorph_C1_14dpi
20	0	ISY92	fenpropimorph_C1_7dpi
78	4	ISY92	florylpicoxamid_C20_14dpi
98	63	ISY92	florylpicoxamid_C20_7dpi
19	37	ISY92	fludioxonil_C0.5_14dpi
150	28	ISY92	fludioxonil_C0.5_7dpi
153	37	ISY92	iprodione_C20_14dpi
22	10	ISY92	iprodione_C20_7dpi
8237	1017	ISY92	mefentrifluconazole_C0.1_14dpi
6361	830	ISY92	mefentrifluconazole_C0.1_7dpi
178	31	ISY92	metyltetraprole_C0.05_14dpi
2	0	ISY92	metyltetraprole_C0.05_7dpi
31	0	ISY92	prothioconazole_C1_14dpi
115	0	ISY92	prothioconazole_C1_7dpi
1898	8103	ISY92	isofetamid_C1_7dpi
343	12	ISY92	mepanipyrim_C50_7dpi
427	26	ISY92	prochloraz_C0.1_7dpi
460	129	ISY92	pydiflumetofen_C0.01_7dpi
1094	183	ISY92	pyribencarb_C1_7dpi
154	242	ISY92	pyrimethanil_C50_7dpi
11	0	ISY92	tebuconazole_C1_7dpi
1370	614	ISY92	terbinafine_C0.1_7dpi
128	26	ISY92	tolnaftate_C1_7dpi
249	39	KE94	aminopyrifen_C0.1_7dpi
2	2388	KE94	azoxystrobin_C1_14dpi
126	8	KE94	carbendazim_C50_7dpi
3	0	KE94	caspofungin_C50_7dpi
349	69	KE94	cyproconazole_C10_7dpi
107	21	KE94	diethofencarb_C10_7dpi
1	0	KE94	epoxiconazole_C0.01_7dpi
133	0	KE94	epoxiconazole_C0.1_7dpi
2393	1234	KE94	epoxiconazole_C10_7dpi
5101	2033	KE94	epoxiconazole_C1_7dpi
7898	464	KE94	fenhexamid_C50_7dpi
86	56	KE94	fenpyrazamine_C50_7dpi
2887	6599	KE94	fluopyram_C1_7dpi
871	254	KE94	fluxapyroxad_C1_7dpi
48	1	KE94	carboxin_C10_14dpi
229	313	KE94	carboxin_C10_7dpi
25	0	KE94	fenpropidin_C5_14dpi
104	4	KE94	fenpropidin_C5_7dpi
22	19	KE94	fenpropimorph_C1_14dpi
19	1	KE94	fenpropimorph_C1_7dpi
78	4	KE94	florylpicoxamid_C20_14dpi
151	10	KE94	florylpicoxamid_C20_7dpi
19	37	KE94	fludioxonil_C0.5_14dpi
120	58	KE94	fludioxonil_C0.5_7dpi
158	32	KE94	iprodione_C20_14dpi
30	2	KE94	iprodione_C20_7dpi
8213	1041	KE94	mefentrifluconazole_C0.1_14dpi
6402	789	KE94	mefentrifluconazole_C0.1_7dpi
179	30	KE94	metyltetraprole_C0.05_14dpi
2	0	KE94	metyltetraprole_C0.05_7dpi
31	0	KE94	prothioconazole_C1_14dpi
115	0	KE94	prothioconazole_C1_7dpi
1014	8987	KE94	isofetamid_C1_7dpi
333	22	KE94	mepanipyrim_C50_7dpi
441	12	KE94	prochloraz_C0.1_7dpi
428	161	KE94	pydiflumetofen_C0.01_7dpi
1011	266	KE94	pyribencarb_C1_7dpi
155	241	KE94	pyrimethanil_C50_7dpi
11	0	KE94	tebuconazole_C1_7dpi
1414	570	KE94	terbinafine_C0.1_7dpi
134	20	KE94	tolnaftate_C1_7dpi
232	56	OregS90	aminopyrifen_C0.1_7dpi
2	2388	OregS90	azoxystrobin_C1_14dpi
127	7	OregS90	carbendazim_C50_7dpi
3	0	OregS90	caspofungin_C50_7dpi
343	75	OregS90	cyproconazole_C10_7dpi
125	3	OregS90	diethofencarb_C10_7dpi
1	0	OregS90	epoxiconazole_C0.01_7dpi
133	0	OregS90	epoxiconazole_C0.1_7dpi
2095	1532	OregS90	epoxiconazole_C10_7dpi
5522	1612	OregS90	epoxiconazole_C1_7dpi
7905	457	OregS90	fenhexamid_C50_7dpi
75	67	OregS90	fenpyrazamine_C50_7dpi
2819	6667	OregS90	fluopyram_C1_7dpi
833	292	OregS90	fluxapyroxad_C1_7dpi
49	0	OregS90	carboxin_C10_14dpi
275	267	OregS90	carboxin_C10_7dpi
25	0	OregS90	fenpropidin_C5_14dpi
104	4	OregS90	fenpropidin_C5_7dpi
26	15	OregS90	fenpropimorph_C1_14dpi
20	0	OregS90	fenpropimorph_C1_7dpi
81	1	OregS90	florylpicoxamid_C20_14dpi
156	5	OregS90	florylpicoxamid_C20_7dpi
14	42	OregS90	fludioxonil_C0.5_14dpi
111	67	OregS90	fludioxonil_C0.5_7dpi
155	35	OregS90	iprodione_C20_14dpi
30	2	OregS90	iprodione_C20_7dpi
8181	1073	OregS90	mefentrifluconazole_C0.1_14dpi
6241	950	OregS90	mefentrifluconazole_C0.1_7dpi
179	30	OregS90	metyltetraprole_C0.05_14dpi
2	0	OregS90	metyltetraprole_C0.05_7dpi
31	0	OregS90	prothioconazole_C1_14dpi
112	3	OregS90	prothioconazole_C1_7dpi
1234	8767	OregS90	isofetamid_C1_7dpi
321	34	OregS90	mepanipyrim_C50_7dpi
440	13	OregS90	prochloraz_C0.1_7dpi
441	148	OregS90	pydiflumetofen_C0.01_7dpi
967	310	OregS90	pyribencarb_C1_7dpi
146	250	OregS90	pyrimethanil_C50_7dpi
11	0	OregS90	tebuconazole_C1_7dpi
926	1058	OregS90	terbinafine_C0.1_7dpi
130	24	OregS90	tolnaftate_C1_7dpi
6	282	TE	aminopyrifen_C0.1_7dpi
2	2388	TE	azoxystrobin_C1_14dpi
31	103	TE	carbendazim_C50_7dpi
1	2	TE	caspofungin_C50_7dpi
0	418	TE	cyproconazole_C10_7dpi
1	127	TE	diethofencarb_C10_7dpi
1	0	TE	epoxiconazole_C0.01_7dpi
0	133	TE	epoxiconazole_C0.1_7dpi
263	3364	TE	epoxiconazole_C10_7dpi
6	7128	TE	epoxiconazole_C1_7dpi
736	7626	TE	fenhexamid_C50_7dpi
1	141	TE	fenpyrazamine_C50_7dpi
1200	8286	TE	fluopyram_C1_7dpi
186	939	TE	fluxapyroxad_C1_7dpi
46	3	TE	carboxin_C10_14dpi
12	530	TE	carboxin_C10_7dpi
9	16	TE	fenpropidin_C5_14dpi
8	100	TE	fenpropidin_C5_7dpi
0	41	TE	fenpropimorph_C1_14dpi
2	18	TE	fenpropimorph_C1_7dpi
21	61	TE	florylpicoxamid_C20_14dpi
27	134	TE	florylpicoxamid_C20_7dpi
6	50	TE	fludioxonil_C0.5_14dpi
29	149	TE	fludioxonil_C0.5_7dpi
23	167	TE	iprodione_C20_14dpi
2	30	TE	iprodione_C20_7dpi
41	9213	TE	mefentrifluconazole_C0.1_14dpi
39	7152	TE	mefentrifluconazole_C0.1_7dpi
139	70	TE	metyltetraprole_C0.05_14dpi
0	2	TE	metyltetraprole_C0.05_7dpi
0	31	TE	prothioconazole_C1_14dpi
0	115	TE	prothioconazole_C1_7dpi
921	9080	TE	isofetamid_C1_7dpi
46	309	TE	mepanipyrim_C50_7dpi
55	398	TE	prochloraz_C0.1_7dpi
60	529	TE	pydiflumetofen_C0.01_7dpi
96	1181	TE	pyribencarb_C1_7dpi
37	359	TE	pyrimethanil_C50_7dpi
0	11	TE	tebuconazole_C1_7dpi
125	1859	TE	terbinafine_C0.1_7dpi
15	139	TE	tolnaftate_C1_7dpi
242	46	TN09	aminopyrifen_C0.1_7dpi
0	2390	TN09	azoxystrobin_C1_14dpi
114	20	TN09	carbendazim_C50_7dpi
3	0	TN09	caspofungin_C50_7dpi
338	80	TN09	cyproconazole_C10_7dpi
107	21	TN09	diethofencarb_C10_7dpi
1	0	TN09	epoxiconazole_C0.01_7dpi
133	0	TN09	epoxiconazole_C0.1_7dpi
2045	1582	TN09	epoxiconazole_C10_7dpi
5336	1798	TN09	epoxiconazole_C1_7dpi
7534	828	TN09	fenhexamid_C50_7dpi
64	78	TN09	fenpyrazamine_C50_7dpi
2546	6940	TN09	fluopyram_C1_7dpi
836	289	TN09	fluxapyroxad_C1_7dpi
49	0	TN09	carboxin_C10_14dpi
222	320	TN09	carboxin_C10_7dpi
17	8	TN09	fenpropidin_C5_14dpi
101	7	TN09	fenpropidin_C5_7dpi
41	0	TN09	fenpropimorph_C1_14dpi
20	0	TN09	fenpropimorph_C1_7dpi
78	4	TN09	florylpicoxamid_C20_14dpi
101	60	TN09	florylpicoxamid_C20_7dpi
15	41	TN09	fludioxonil_C0.5_14dpi
120	58	TN09	fludioxonil_C0.5_7dpi
158	32	TN09	iprodione_C20_14dpi
27	5	TN09	iprodione_C20_7dpi
7298	1956	TN09	mefentrifluconazole_C0.1_14dpi
5810	1381	TN09	mefentrifluconazole_C0.1_7dpi
155	54	TN09	metyltetraprole_C0.05_14dpi
2	0	TN09	metyltetraprole_C0.05_7dpi
31	0	TN09	prothioconazole_C1_14dpi
115	0	TN09	prothioconazole_C1_7dpi
1159	8842	TN09	isofetamid_C1_7dpi
341	14	TN09	mepanipyrim_C50_7dpi
422	31	TN09	prochloraz_C0.1_7dpi
415	174	TN09	pydiflumetofen_C0.01_7dpi
733	544	TN09	pyribencarb_C1_7dpi
388	8	TN09	pyrimethanil_C50_7dpi
11	0	TN09	tebuconazole_C1_7dpi
888	1096	TN09	terbinafine_C0.1_7dpi
118	36	TN09	tolnaftate_C1_7dpi
221	67	UR95	aminopyrifen_C0.1_7dpi
2	2388	UR95	azoxystrobin_C1_14dpi
122	12	UR95	carbendazim_C50_7dpi
3	0	UR95	caspofungin_C50_7dpi
353	65	UR95	cyproconazole_C10_7dpi
125	3	UR95	diethofencarb_C10_7dpi
1	0	UR95	epoxiconazole_C0.01_7dpi
133	0	UR95	epoxiconazole_C0.1_7dpi
2193	1434	UR95	epoxiconazole_C10_7dpi
5068	2066	UR95	epoxiconazole_C1_7dpi
7822	540	UR95	fenhexamid_C50_7dpi
88	54	UR95	fenpyrazamine_C50_7dpi
2765	6721	UR95	fluopyram_C1_7dpi
868	257	UR95	fluxapyroxad_C1_7dpi
49	0	UR95	carboxin_C10_14dpi
246	296	UR95	carboxin_C10_7dpi
21	4	UR95	fenpropidin_C5_14dpi
98	10	UR95	fenpropidin_C5_7dpi
41	0	UR95	fenpropimorph_C1_14dpi
17	3	UR95	fenpropimorph_C1_7dpi
81	1	UR95	florylpicoxamid_C20_14dpi
140	21	UR95	florylpicoxamid_C20_7dpi
18	38	UR95	fludioxonil_C0.5_14dpi
132	46	UR95	fludioxonil_C0.5_7dpi
145	45	UR95	iprodione_C20_14dpi
22	10	UR95	iprodione_C20_7dpi
6974	2280	UR95	mefentrifluconazole_C0.1_14dpi
5519	1672	UR95	mefentrifluconazole_C0.1_7dpi
183	26	UR95	metyltetraprole_C0.05_14dpi
2	0	UR95	metyltetraprole_C0.05_7dpi
31	0	UR95	prothioconazole_C1_14dpi
115	0	UR95	prothioconazole_C1_7dpi
1023	8978	UR95	isofetamid_C1_7dpi
336	19	UR95	mepanipyrim_C50_7dpi
426	27	UR95	prochloraz_C0.1_7dpi
438	151	UR95	pydiflumetofen_C0.01_7dpi
760	517	UR95	pyribencarb_C1_7dpi
161	235	UR95	pyrimethanil_C50_7dpi
11	0	UR95	tebuconazole_C1_7dpi
928	1056	UR95	terbinafine_C0.1_7dpi
119	35	UR95	tolnaftate_C1_7dpi
225	63	YEQ92	aminopyrifen_C0.1_7dpi
2	2388	YEQ92	azoxystrobin_C1_14dpi
123	11	YEQ92	carbendazim_C50_7dpi
2	1	YEQ92	caspofungin_C50_7dpi
326	92	YEQ92	cyproconazole_C10_7dpi
125	3	YEQ92	diethofencarb_C10_7dpi
1	0	YEQ92	epoxiconazole_C0.01_7dpi
133	0	YEQ92	epoxiconazole_C0.1_7dpi
2328	1299	YEQ92	epoxiconazole_C10_7dpi
5566	1568	YEQ92	epoxiconazole_C1_7dpi
7646	716	YEQ92	fenhexamid_C50_7dpi
92	50	YEQ92	fenpyrazamine_C50_7dpi
3288	6198	YEQ92	fluopyram_C1_7dpi
861	264	YEQ92	fluxapyroxad_C1_7dpi
49	0	YEQ92	carboxin_C10_14dpi
225	317	YEQ92	carboxin_C10_7dpi
21	4	YEQ92	fenpropidin_C5_14dpi
101	7	YEQ92	fenpropidin_C5_7dpi
18	23	YEQ92	fenpropimorph_C1_14dpi
20	0	YEQ92	fenpropimorph_C1_7dpi
77	5	YEQ92	florylpicoxamid_C20_14dpi
98	63	YEQ92	florylpicoxamid_C20_7dpi
19	37	YEQ92	fludioxonil_C0.5_14dpi
164	14	YEQ92	fludioxonil_C0.5_7dpi
153	37	YEQ92	iprodione_C20_14dpi
22	10	YEQ92	iprodione_C20_7dpi
8203	1051	YEQ92	mefentrifluconazole_C0.1_14dpi
6324	867	YEQ92	mefentrifluconazole_C0.1_7dpi
175	34	YEQ92	metyltetraprole_C0.05_14dpi
2	0	YEQ92	metyltetraprole_C0.05_7dpi
31	0	YEQ92	prothioconazole_C1_14dpi
115	0	YEQ92	prothioconazole_C1_7dpi
1725	8276	YEQ92	isofetamid_C1_7dpi
332	23	YEQ92	mepanipyrim_C50_7dpi
425	28	YEQ92	prochloraz_C0.1_7dpi
409	180	YEQ92	pydiflumetofen_C0.01_7dpi
817	460	YEQ92	pyribencarb_C1_7dpi
289	107	YEQ92	pyrimethanil_C50_7dpi
11	0	YEQ92	tebuconazole_C1_7dpi
869	1115	YEQ92	terbinafine_C0.1_7dpi
115	39	YEQ92	tolnaftate_C1_7dpi
