## Supplementary Tables for "High-throughput discovery of emerging antifungal resistance in crop pathogens": Table S10.txt

align	not_align	Fungicide	full_gene	totality
371	25	pyrimethanil_C50_7dpi	19STUA005	All_genome
375	21	pyrimethanil_C50_7dpi	I93	All_genome
147	249	pyrimethanil_C50_7dpi	IPO323	All_genome
225	171	pyrimethanil_C50_7dpi	jg10233_19STUA005	region_jg10233
228	168	pyrimethanil_C50_7dpi	jg10233_I93	region_jg10233
