## Supplementary Tables for "High-throughput discovery of emerging antifungal resistance in crop pathogens": Table S11.xlsx

### Sheet: Sheet1
Medium Name	Components
TSM40	4 g.L⁻¹ glucose, 10 g.L⁻¹ malt extract, 4 g.L⁻¹ yeast extract, pH 7.0
AE medium	10 g.L⁻¹ yeast extract, 20 g.L⁻¹ peptone, 20 ml.L⁻¹ glycerol, 10 g.L⁻¹ yeast extract, 20 g.L⁻¹ agar, 0.5 g.L⁻¹ MgNO₄·7H₂O, 6 g.L⁻¹ NaNO₃, 0.5 g.L⁻¹ KCP, 1.5 g.L⁻¹ KH₂PO₄
V8	200 ml.L⁻¹ V8 Gemusesoft, 3 g.L⁻¹ CaCO₃, 20 g.L⁻¹ agar, water up to 1 liter
Induction Medium (IM)	K₂HPO₄ 1M, KH₂PO₄ 1M, NaCl 25M, MgSO₄·7H₂O 0.2M, CaCl₂ 0.7M, FeSO₄·7H₂O 10mM, (NH₄)₂SO₄ 0.4M, glucose 1M, MES, glycerol 50%, sterile H₂O mQ
YPD	10 g.L⁻¹ Yeast extract , 20 g.L⁻¹ BactoPeptone, 20 g glucose (D(+)-Glucose), water up to 1 liter
YPDA	YPD with an additional 20g BactoAgar
Skim Milk Glycerol	17% skim milk (85 g in 500 ml ddH₂O), 20% glycerol (100 ml glycerol + 400 ml ddH₂O)
YBG	20g Yeast Extract, 20g Bacto peptone, 40 mL glycerol
