## Supplementary Tables for "High-throughput discovery of emerging antifungal resistance in crop pathogens": Table S12.txt

position	test2	test1
A1	324	226
A10	164	172
A11	192	184
A12	158	138
A2	189	181
A3	165	168
A4	170	180
A5	177	194
A6	184	183
A7	226	218
A8	192	176
A9	188	187
B1	165	149
B10	155	113
B11	152	149
B12	175	134
B2	142	155
B3	167	200
B4	149	133
B5	154	148
B6	176	161
B7	142	191
B8	147	167
B9	144	95
C1	131	150
C10	162	154
C11	173	136
C12	225	143
C2	173	177
C3	160	177
C4	168	166
C5	186	174
C6	175	160
C7	168	143
C8	206	180
C9	145	161
D1	154	150
D10	152	136
D11	144	137
D12	122	102
D2	167	175
D3	162	172
D4	176	176
D5	204	213
D6	149	145
D7	173	151
D8	191	151
D9	209	151
E1	207	228
E10	211	201
E11	163	148
E12	170	207
E2	165	188
E3	168	181
E4	189	180
E5	179	155
E6	203	201
E7	164	142
E8	173	167
E9	173	165
F1	364	249
F10	171	161
F11	156	144
F12	162	169
F2	151	213
F3	168	161
F4	0	0
F5	132	126
F6	201	166
F7	160	152
F8	177	166
F9	150	136
G1	175	140
G10	189	158
G11	178	153
G12	219	196
G2	146	127
G3	191	177
G4	272	179
G5	191	173
G6	222	216
G7	191	184
G8	255	167
G9	170	160
H1	208	206
H10	285	177
H11	340	252
H12	0	0
H2	227	207
H3	186	191
H4	152	182
H5	182	181
H6	213	184
H7	172	165
H8	215	233
H9	274	197
