## Supplementary Tables for "High-throughput discovery of emerging antifungal resistance in crop pathogens": Table S14.xlsx

### Sheet: November_Final_Names_compounds_
fungicide_ID	SNPs_GWAS_table	Indel_GWAS	TE_GWAS	CNV_GWAS	All_unique_Kmers_fasta	Pass_threshold_5_Kmers_GWAS	Match_Kmer_GWAS_unique	pangenome results
isofetamid_C1_7dpi	GWAS_Final_ISO_Growth_1.assoc.txt	GWAS_IndelFinal_ISO_Growth_1Final_ISO_Growth_1.assoc.txt	GWAS_TEFinal_ISO_Growth_1Final_ISO_Growth_1.assoc.txt	CNV_GWAS_Final_ISO_Growth_1.assoc.txt	Unique_kmers_pass_threshold_5_Final_ISO_Growth_1.txt	pass_threshold_5_Final_ISO_Growth_1.txt	Unique_match_IPO323_pass_threshold_5_Final_ISO_Growth_1.txt	Proportion_kmers_ISO_Growth_1.txt
cyproconazole_C10_7dpi	GWAS_Final_CCZ_Growth_10.assoc.txt	GWAS_IndelFinal_CCZ_Growth_10Final_CCZ_Growth_10.assoc.txt	GWAS_TEFinal_CCZ_Growth_10Final_CCZ_Growth_10.assoc.txt	CNV_GWAS_Final_CCZ_Growth_10.assoc.txt	Unique_kmers_pass_threshold_5_Final_CCZ_Growth_10.txt	pass_threshold_5_Final_CCZ_Growth_10.txt	Unique_match_IPO323_pass_threshold_5_Final_CCZ_Growth_10.txt	Proportion_kmers_CCZ_Growth_10.txt
epoxiconazole_C0.01_7dpi	GWAS_Final_EPZ_Growth_0.01.assoc.txt	GWAS_IndelFinal_EPZ_Growth_0.01Final_EPZ_Growth_0.01.assoc.txt	GWAS_TEFinal_EPZ_Growth_0.01Final_EPZ_Growth_0.01.assoc.txt	CNV_GWAS_Final_EPZ_Growth_0.01.assoc.txt	Unique_kmers_pass_threshold_5_Final_EPZ_Growth_0.01.txt	pass_threshold_5_Final_EPZ_Growth_0.01.txt	Unique_match_IPO323_pass_threshold_5_Final_EPZ_Growth_0.01.txt
epoxiconazole_C0.1_7dpi	GWAS_Final_EPZ_Growth_0.1.assoc.txt	GWAS_IndelFinal_EPZ_Growth_0.1Final_EPZ_Growth_0.1.assoc.txt	GWAS_TEFinal_EPZ_Growth_0.1Final_EPZ_Growth_0.1.assoc.txt	CNV_GWAS_Final_EPZ_Growth_0.1.assoc.txt	Unique_kmers_pass_threshold_5_Final_EPZ_Growth_0.1.txt	pass_threshold_5_Final_EPZ_Growth_0.1.txt	Unique_match_IPO323_pass_threshold_5_Final_EPZ_Growth_0.1.txt
epoxiconazole_C1_7dpi	GWAS_Final_EPZ_Growth_1.assoc.txt	GWAS_IndelFinal_EPZ_Growth_1Final_EPZ_Growth_1.assoc.txt	GWAS_TEFinal_EPZ_Growth_1Final_EPZ_Growth_1.assoc.txt	CNV_GWAS_Final_EPZ_Growth_1.assoc.txt	Unique_kmers_pass_threshold_5_Final_EPZ_Growth_1.txt	pass_threshold_5_Final_EPZ_Growth_1.txt	Unique_match_IPO323_pass_threshold_5_Final_EPZ_Growth_1.txt	Proportion_kmers_EPZ_Growth_1.txt
epoxiconazole_C10_7dpi	GWAS_Final_EPZ_Growth_10.assoc.txt	GWAS_IndelFinal_EPZ_Growth_10Final_EPZ_Growth_10.assoc.txt	GWAS_TEFinal_EPZ_Growth_10Final_EPZ_Growth_10.assoc.txt	CNV_GWAS_Final_EPZ_Growth_10.assoc.txt	Unique_kmers_pass_threshold_5_Final_EPZ_Growth_10.txt	pass_threshold_5_Final_EPZ_Growth_10.txt	Unique_match_IPO323_pass_threshold_5_Final_EPZ_Growth_10.txt
carboxin_C10_7dpi	GWAS_Final_GWAS_carboxin_7dpi.assoc.txt	GWAS_IndelFinal_GWAS_carboxin_7dpiFinal_GWAS_carboxin_7dpi.assoc.txt	GWAS_TEFinal_GWAS_carboxin_7dpiFinal_GWAS_carboxin_7dpi.assoc.txt	CNV_GWAS_Final_GWAS_carboxin_7dpi.assoc.txt	Unique_kmers_pass_threshold_5_Final_GWAS_carboxin_7dpi.txt	pass_threshold_5_Final_GWAS_carboxin_7dpi.txt	Unique_match_IPO323_pass_threshold_5_Final_GWAS_carboxin_7dpi.txt	Proportion_kmers_GWAS_carboxin_7dpi.txt
carboxin_C10_14dpi	GWAS_Final_GWAS_carboxin_14dpi.assoc.txt	GWAS_IndelFinal_GWAS_carboxin_14dpiFinal_GWAS_carboxin_14dpi.assoc.txt	GWAS_TEFinal_GWAS_carboxin_14dpiFinal_GWAS_carboxin_14dpi.assoc.txt	CNV_GWAS_Final_GWAS_carboxin_14dpi.assoc.txt	Unique_kmers_pass_threshold_5_Final_GWAS_carboxin_14dpi.txt	pass_threshold_5_Final_GWAS_carboxin_14dpi.txt	Unique_match_IPO323_pass_threshold_5_Final_GWAS_carboxin_14dpi.txt	Proportion_kmers_GWAS_carboxin_14dpi.txt
florylpicoxamid_C20_7dpi	GWAS_Final_GWAS_florylpicoxamid_7dpi.assoc.txt	GWAS_IndelFinal_GWAS_florylpicoxamid_7dpiFinal_GWAS_florylpicoxamid_7dpi.assoc.txt	GWAS_TEFinal_GWAS_florylpicoxamid_7dpiFinal_GWAS_florylpicoxamid_7dpi.assoc.txt	CNV_GWAS_Final_GWAS_florylpicoxamid_7dpi.assoc.txt	Unique_kmers_pass_threshold_5_Final_GWAS_florylpicoxamid_7dpi.txt	pass_threshold_5_Final_GWAS_florylpicoxamid_7dpi.txt	Unique_match_IPO323_pass_threshold_5_Final_GWAS_florylpicoxamid_7dpi.txt	Proportion_kmers_GWAS_florylpicoxamid_7dpi.txt
florylpicoxamid_C20_14dpi	GWAS_Final_GWAS_florylpicoxamid_14dpi.assoc.txt	GWAS_IndelFinal_GWAS_florylpicoxamid_14dpiFinal_GWAS_florylpicoxamid_14dpi.assoc.txt	GWAS_TEFinal_GWAS_florylpicoxamid_14dpiFinal_GWAS_florylpicoxamid_14dpi.assoc.txt	CNV_GWAS_Final_GWAS_florylpicoxamid_14dpi.assoc.txt	Unique_kmers_pass_threshold_5_Final_GWAS_florylpicoxamid_14dpi.txt	pass_threshold_5_Final_GWAS_florylpicoxamid_14dpi.txt	Unique_match_IPO323_pass_threshold_5_Final_GWAS_florylpicoxamid_14dpi.txt	Proportion_kmers_GWAS_florylpicoxamid_14dpi.txt
metyltetraprole_C0.05_7dpi	GWAS_Final_GWAS_Metyltetraprole_7dpi.assoc.txt	GWAS_IndelFinal_GWAS_Metyltetraprole_7dpiFinal_GWAS_Metyltetraprole_7dpi.assoc.txt	GWAS_TEFinal_GWAS_Metyltetraprole_7dpiFinal_GWAS_Metyltetraprole_7dpi.assoc.txt	CNV_GWAS_Final_GWAS_Metyltetraprole_7dpi.assoc.txt	Unique_kmers_pass_threshold_5_Final_GWAS_Metyltetraprole_7dpi.txt	pass_threshold_5_Final_GWAS_Metyltetraprole_7dpi.txt	Unique_match_IPO323_pass_threshold_5_Final_GWAS_Metyltetraprole_7dpi.txt	Proportion_kmers_GWAS_Metyltetraprole_7dpi.txt
metyltetraprole_C0.05_14dpi	GWAS_Final_GWAS_Metyltetraprole_14dpi.assoc.txt	GWAS_IndelFinal_GWAS_Metyltetraprole_14dpiFinal_GWAS_Metyltetraprole_14dpi.assoc.txt	GWAS_TEFinal_GWAS_Metyltetraprole_14dpiFinal_GWAS_Metyltetraprole_14dpi.assoc.txt	CNV_GWAS_Final_GWAS_Metyltetraprole_14dpi.assoc.txt	Unique_kmers_pass_threshold_5_Final_GWAS_Metyltetraprole_14dpi.txt	pass_threshold_5_Final_GWAS_Metyltetraprole_14dpi.txt	Unique_match_IPO323_pass_threshold_5_Final_GWAS_Metyltetraprole_14dpi.txt	Proportion_kmers_GWAS_Metyltetraprole_14dpi.txt
fludioxonil_C0.5_7dpi	GWAS_Final_GWAS_Fludioxinil_7dpi.assoc.txt	GWAS_IndelFinal_GWAS_Fludioxinil_7dpiFinal_GWAS_Fludioxinil_7dpi.assoc.txt	GWAS_TEFinal_GWAS_Fludioxinil_7dpiFinal_GWAS_Fludioxinil_7dpi.assoc.txt	CNV_GWAS_Final_GWAS_Fludioxinil_7dpi.assoc.txt	Unique_kmers_pass_threshold_5_Final_GWAS_Fludioxinil_7dpi.txt	pass_threshold_5_Final_GWAS_Fludioxinil_7dpi.txt	Unique_match_IPO323_pass_threshold_5_Final_GWAS_Fludioxinil_7dpi.txt	Proportion_kmers_GWAS_Fludioxinil_7dpi.txt
fludioxonil_C0.5_14dpi	GWAS_Final_GWAS_Fludioxinil_14dpi.assoc.txt	GWAS_IndelFinal_GWAS_Fludioxinil_14dpiFinal_GWAS_Fludioxinil_14dpi.assoc.txt	GWAS_TEFinal_GWAS_Fludioxinil_14dpiFinal_GWAS_Fludioxinil_14dpi.assoc.txt	CNV_GWAS_Final_GWAS_Fludioxinil_14dpi.assoc.txt	Unique_kmers_pass_threshold_5_Final_GWAS_Fludioxinil_14dpi.txt	pass_threshold_5_Final_GWAS_Fludioxinil_14dpi.txt	Unique_match_IPO323_pass_threshold_5_Final_GWAS_Fludioxinil_14dpi.txt	Proportion_kmers_GWAS_Fludioxinil_14dpi.txt
iprodione_C20_7dpi	GWAS_Final_GWAS_Iprodione_7dpi.assoc.txt	GWAS_IndelFinal_GWAS_Iprodione_7dpiFinal_GWAS_Iprodione_7dpi.assoc.txt	GWAS_TEFinal_GWAS_Iprodione_7dpiFinal_GWAS_Iprodione_7dpi.assoc.txt	CNV_GWAS_Final_GWAS_Iprodione_7dpi.assoc.txt	Unique_kmers_pass_threshold_5_Final_GWAS_Iprodione_7dpi.txt	pass_threshold_5_Final_GWAS_Iprodione_7dpi.txt	Unique_match_IPO323_pass_threshold_5_Final_GWAS_Iprodione_7dpi.txt	Proportion_kmers_GWAS_Iprodione_7dpi.txt
iprodione_C20_14dpi	GWAS_Final_GWAS_Iprodione_14dpi.assoc.txt	GWAS_IndelFinal_GWAS_Iprodione_14dpiFinal_GWAS_Iprodione_14dpi.assoc.txt	GWAS_TEFinal_GWAS_Iprodione_14dpiFinal_GWAS_Iprodione_14dpi.assoc.txt	CNV_GWAS_Final_GWAS_Iprodione_14dpi.assoc.txt	Unique_kmers_pass_threshold_5_Final_GWAS_Iprodione_14dpi.txt	pass_threshold_5_Final_GWAS_Iprodione_14dpi.txt	Unique_match_IPO323_pass_threshold_5_Final_GWAS_Iprodione_14dpi.txt	Proportion_kmers_GWAS_Iprodione_14dpi.txt
mefentrifluconazole_C0.1_7dpi	GWAS_Final_GWAS_Mefentrifluconazole_7dpi.assoc.txt	GWAS_IndelFinal_GWAS_Mefentrifluconazole_7dpiFinal_GWAS_Mefentrifluconazole_7dpi.assoc.txt	GWAS_TEFinal_GWAS_Mefentrifluconazole_7dpiFinal_GWAS_Mefentrifluconazole_7dpi.assoc.txt	CNV_GWAS_Final_GWAS_Mefentrifluconazole_7dpi.assoc.txt	Unique_kmers_pass_threshold_5_Final_GWAS_Mefentrifluconazole_7dpi.txt	pass_threshold_5_Final_GWAS_Mefentrifluconazole_7dpi.txt	Unique_match_IPO323_pass_threshold_5_Final_GWAS_Mefentrifluconazole_7dpi.txt	Proportion_kmers_GWAS_Mefentrifluconazole_7dpi.txt
mefentrifluconazole_C0.1_14dpi	GWAS_Final_GWAS_Mefentrifluconazole_14dpi.assoc.txt	GWAS_IndelFinal_GWAS_Mefentrifluconazole_14dpiFinal_GWAS_Mefentrifluconazole_14dpi.assoc.txt	GWAS_TEFinal_GWAS_Mefentrifluconazole_14dpiFinal_GWAS_Mefentrifluconazole_14dpi.assoc.txt	CNV_GWAS_Final_GWAS_Mefentrifluconazole_14dpi.assoc.txt	Unique_kmers_pass_threshold_5_Final_GWAS_Mefentrifluconazole_14dpi.txt	pass_threshold_5_Final_GWAS_Mefentrifluconazole_14dpi.txt	Unique_match_IPO323_pass_threshold_5_Final_GWAS_Mefentrifluconazole_14dpi.txt	Proportion_kmers_GWAS_Mefentrifluconazole_14dpi.txt
prothioconazole_C1_7dpi	GWAS_Final_GWAS_prothioconazole_7dpi.assoc.txt	GWAS_IndelFinal_GWAS_prothioconazole_7dpiFinal_GWAS_prothioconazole_7dpi.assoc.txt	GWAS_TEFinal_GWAS_prothioconazole_7dpiFinal_GWAS_prothioconazole_7dpi.assoc.txt	CNV_GWAS_Final_GWAS_prothioconazole_7dpi.assoc.txt	Unique_kmers_pass_threshold_5_Final_GWAS_prothioconazole_7dpi.txt	pass_threshold_5_Final_GWAS_prothioconazole_7dpi.txt	Unique_match_IPO323_pass_threshold_5_Final_GWAS_prothioconazole_7dpi.txt	Proportion_kmers_GWAS_prothioconazole_7dpi.txt
prothioconazole_C1_14dpi	GWAS_Final_GWAS_prothioconazole_14dpi.assoc.txt	GWAS_IndelFinal_GWAS_prothioconazole_14dpiFinal_GWAS_prothioconazole_14dpi.assoc.txt	GWAS_TEFinal_GWAS_prothioconazole_14dpiFinal_GWAS_prothioconazole_14dpi.assoc.txt	CNV_GWAS_Final_GWAS_prothioconazole_14dpi.assoc.txt	Unique_kmers_pass_threshold_5_Final_GWAS_prothioconazole_14dpi.txt	pass_threshold_5_Final_GWAS_prothioconazole_14dpi.txt	Unique_match_IPO323_pass_threshold_5_Final_GWAS_prothioconazole_14dpi.txt	Proportion_kmers_GWAS_prothioconazole_14dpi.txt
fenpropimorph_C1_7dpi	GWAS_Final_GWAS_fenproprimorph_7dpi.assoc.txt	GWAS_IndelFinal_GWAS_fenproprimorph_7dpiFinal_GWAS_fenproprimorph_7dpi.assoc.txt	GWAS_TEFinal_GWAS_fenproprimorph_7dpiFinal_GWAS_fenproprimorph_7dpi.assoc.txt	CNV_GWAS_Final_GWAS_fenproprimorph_7dpi.assoc.txt	Unique_kmers_pass_threshold_5_Final_GWAS_fenproprimorph_7dpi.txt	pass_threshold_5_Final_GWAS_fenproprimorph_7dpi.txt	Unique_match_IPO323_pass_threshold_5_Final_GWAS_fenproprimorph_7dpi.txt	Proportion_kmers_GWAS_fenproprimorph_7dpi.txt
fenpropimorph_C1_14dpi	GWAS_Final_GWAS_fenproprimorph_14dpi.assoc.txt	GWAS_IndelFinal_GWAS_fenproprimorph_14dpiFinal_GWAS_fenproprimorph_14dpi.assoc.txt	GWAS_TEFinal_GWAS_fenproprimorph_14dpiFinal_GWAS_fenproprimorph_14dpi.assoc.txt	CNV_GWAS_Final_GWAS_fenproprimorph_14dpi.assoc.txt	Unique_kmers_pass_threshold_5_Final_GWAS_fenproprimorph_14dpi.txt	pass_threshold_5_Final_GWAS_fenproprimorph_14dpi.txt	Unique_match_IPO323_pass_threshold_5_Final_GWAS_fenproprimorph_14dpi.txt	Proportion_kmers_GWAS_fenproprimorph_14dpi.txt
fenpropidin_C5_7dpi	GWAS_Final_GWAS_fenpropidin_7dpi.assoc.txt	GWAS_IndelFinal_GWAS_fenpropidin_7dpiFinal_GWAS_fenpropidin_7dpi.assoc.txt	GWAS_TEFinal_GWAS_fenpropidin_7dpiFinal_GWAS_fenpropidin_7dpi.assoc.txt	CNV_GWAS_Final_GWAS_fenpropidin_7dpi.assoc.txt	Unique_kmers_pass_threshold_5_Final_GWAS_fenpropidin_7dpi.txt	pass_threshold_5_Final_GWAS_fenpropidin_7dpi.txt	Unique_match_IPO323_pass_threshold_5_Final_GWAS_fenpropidin_7dpi.txt	Proportion_kmers_GWAS_fenpropidin_7dpi.txt
fenpropidin_C5_14dpi	GWAS_Final_GWAS_fenpropidin_14dpi.assoc.txt	GWAS_IndelFinal_GWAS_fenpropidin_14dpiFinal_GWAS_fenpropidin_14dpi.assoc.txt	GWAS_TEFinal_GWAS_fenpropidin_14dpiFinal_GWAS_fenpropidin_14dpi.assoc.txt	CNV_GWAS_Final_GWAS_fenpropidin_14dpi.assoc.txt	Unique_kmers_pass_threshold_5_Final_GWAS_fenpropidin_14dpi.txt	pass_threshold_5_Final_GWAS_fenpropidin_14dpi.txt	Unique_match_IPO323_pass_threshold_5_Final_GWAS_fenpropidin_14dpi.txt	Proportion_kmers_GWAS_fenpropidin_14dpi.txt
carbendazim_C50_7dpi	GWAS_Final_carbendazim_7dpi_Concentration_50.assoc.txt	GWAS_IndelFinal_carbendazim_7dpi_Concentration_50Final_carbendazim_7dpi_Concentration_50.assoc.txt	GWAS_TEFinal_carbendazim_7dpi_Concentration_50Final_carbendazim_7dpi_Concentration_50.assoc.txt	CNV_GWAS_Final_carbendazim_7dpi_Concentration_50.assoc.txt	Unique_kmers_pass_threshold_5_Final_carbendazim_7dpi_Concentration_50.txt	pass_threshold_5_Final_carbendazim_7dpi_Concentration_50.txt	Unique_match_IPO323_pass_threshold_5_Final_carbendazim_7dpi_Concentration_50.txt	Proportion_kmers_carbendazim_7dpi_Concentration_50.txt
diethofencarb_C10_7dpi	GWAS_Final_diethofencarb_7dpi_Concentration_10.assoc.txt	GWAS_IndelFinal_diethofencarb_7dpi_Concentration_10Final_diethofencarb_7dpi_Concentration_10.assoc.txt	GWAS_TEFinal_diethofencarb_7dpi_Concentration_10Final_diethofencarb_7dpi_Concentration_10.assoc.txt	CNV_GWAS_Final_diethofencarb_7dpi_Concentration_10.assoc.txt	Unique_kmers_pass_threshold_5_Final_diethofencarb_7dpi_Concentration_10.txt	pass_threshold_5_Final_diethofencarb_7dpi_Concentration_10.txt	Unique_match_IPO323_pass_threshold_5_Final_diethofencarb_7dpi_Concentration_10.txt	Proportion_kmers_diethofencarb_7dpi_Concentration_10.txt
fluxapyroxad_C1_7dpi	GWAS_Final_fluxapyroxad_7dpi_Concentration_1.assoc.txt	GWAS_IndelFinal_fluxapyroxad_7dpi_Concentration_1Final_fluxapyroxad_7dpi_Concentration_1.assoc.txt	GWAS_TEFinal_fluxapyroxad_7dpi_Concentration_1Final_fluxapyroxad_7dpi_Concentration_1.assoc.txt	CNV_GWAS_Final_fluxapyroxad_7dpi_Concentration_1.assoc.txt	Unique_kmers_pass_threshold_5_Final_fluxapyroxad_7dpi_Concentration_1.txt	pass_threshold_5_Final_fluxapyroxad_7dpi_Concentration_1.txt	Unique_match_IPO323_pass_threshold_5_Final_fluxapyroxad_7dpi_Concentration_1.txt	Proportion_kmers_fluxapyroxad_7dpi_Concentration_1.txt
fluopyram_C1_7dpi	GWAS_Final_fluopyram_7dpi_Concentration_1.assoc.txt	GWAS_IndelFinal_fluopyram_7dpi_Concentration_1Final_fluopyram_7dpi_Concentration_1.assoc.txt	GWAS_TEFinal_fluopyram_7dpi_Concentration_1Final_fluopyram_7dpi_Concentration_1.assoc.txt	CNV_GWAS_Final_fluopyram_7dpi_Concentration_1.assoc.txt	Unique_kmers_pass_threshold_5_Final_fluopyram_7dpi_Concentration_1.txt	pass_threshold_5_Final_fluopyram_7dpi_Concentration_1.txt	Unique_match_IPO323_pass_threshold_5_Final_fluopyram_7dpi_Concentration_1.txt	Proportion_kmers_fluopyram_7dpi_Concentration_1.txt
pydiflumetofen_C0.01_7dpi	GWAS_Final_pydiflumetofen_7dpi_Concentration_001.assoc.txt	GWAS_IndelFinal_pydiflumetofen_7dpi_Concentration_001Final_pydiflumetofen_7dpi_Concentration_001.assoc.txt	GWAS_TEFinal_pydiflumetofen_7dpi_Concentration_001Final_pydiflumetofen_7dpi_Concentration_001.assoc.txt	CNV_GWAS_Final_pydiflumetofen_7dpi_Concentration_001.assoc.txt	Unique_kmers_pass_threshold_5_Final_pydiflumetofen_7dpi_Concentration_001.txt	pass_threshold_5_Final_pydiflumetofen_7dpi_Concentration_001.txt	Unique_match_IPO323_pass_threshold_5_Final_pydiflumetofen_7dpi_Concentration_001.txt	Proportion_kmers_pydiflumetofen_7dpi_Concentration_001.txt
azoxystrobin_C1_7dpi	GWAS_Final_azoxystrobin_7dpi_Concentration_1.assoc.txt	GWAS_IndelFinal_azoxystrobin_7dpi_Concentration_1Final_azoxystrobin_7dpi_Concentration_1.assoc.txt	GWAS_TEFinal_azoxystrobin_7dpi_Concentration_1Final_azoxystrobin_7dpi_Concentration_1.assoc.txt	CNV_GWAS_Final_azoxystrobin_7dpi_Concentration_1.assoc.txt
azoxystrobin_C1_14dpi	GWAS_Final_azoxystrobin_14dpi_Concentration_1.assoc.txt	GWAS_IndelFinal_azoxystrobin_14dpi_Concentration_1Final_azoxystrobin_14dpi_Concentration_1.assoc.txt	GWAS_TEFinal_azoxystrobin_14dpi_Concentration_1Final_azoxystrobin_14dpi_Concentration_1.assoc.txt	CNV_GWAS_Final_azoxystrobin_14dpi_Concentration_1.assoc.txt	Unique_kmers_pass_threshold_5_Final_azoxystrobin_14dpi_Concentration_1.txt	pass_threshold_5_Final_azoxystrobin_14dpi_Concentration_1.txt	Unique_match_IPO323_pass_threshold_5_Final_azoxystrobin_14dpi_Concentration_1.txt	Proportion_kmers_azoxystrobin_14dpi_Concentration_1.txt
prochloraz_C0.1_7dpi	GWAS_Final_prochloraz_7dpi_Concentration_01.assoc.txt	GWAS_IndelFinal_prochloraz_7dpi_Concentration_01Final_prochloraz_7dpi_Concentration_01.assoc.txt	GWAS_TEFinal_prochloraz_7dpi_Concentration_01Final_prochloraz_7dpi_Concentration_01.assoc.txt	CNV_GWAS_Final_prochloraz_7dpi_Concentration_01.assoc.txt	Unique_kmers_pass_threshold_5_Final_prochloraz_7dpi_Concentration_01.txt	pass_threshold_5_Final_prochloraz_7dpi_Concentration_01.txt	Unique_match_IPO323_pass_threshold_5_Final_prochloraz_7dpi_Concentration_01.txt	Proportion_kmers_prochloraz_7dpi_Concentration_01.txt
tebuconazole_C1_7dpi	GWAS_Final_tebuconazole_7dpi_Concentration_1.assoc.txt	GWAS_IndelFinal_tebuconazole_7dpi_Concentration_1Final_tebuconazole_7dpi_Concentration_1.assoc.txt	GWAS_TEFinal_tebuconazole_7dpi_Concentration_1Final_tebuconazole_7dpi_Concentration_1.assoc.txt	CNV_GWAS_Final_tebuconazole_7dpi_Concentration_1.assoc.txt	Unique_kmers_pass_threshold_5_Final_tebuconazole_7dpi_Concentration_1.txt	pass_threshold_5_Final_tebuconazole_7dpi_Concentration_1.txt	Unique_match_IPO323_pass_threshold_5_Final_tebuconazole_7dpi_Concentration_1.txt	Proportion_kmers_tebuconazole_7dpi_Concentration_1.txt
fenpyrazamine_C50_7dpi	GWAS_Final_fenpyrazamine_7dpi_Concentration_50_.assoc.txt	GWAS_IndelFinal_fenpyrazamine_7dpi_Concentration_50_Final_fenpyrazamine_7dpi_Concentration_50_.assoc.txt	GWAS_TEFinal_fenpyrazamine_7dpi_Concentration_50_Final_fenpyrazamine_7dpi_Concentration_50_.assoc.txt	CNV_GWAS_Final_fenpyrazamine_7dpi_Concentration_50_.assoc.txt	Unique_kmers_pass_threshold_5_Final_fenpyrazamine_7dpi_Concentration_50_.txt	pass_threshold_5_Final_fenpyrazamine_7dpi_Concentration_50_.txt	Unique_match_IPO323_pass_threshold_5_Final_fenpyrazamine_7dpi_Concentration_50_.txt	Proportion_kmers_fenpyrazamine_7dpi_Concentration_50_.txt
fenhexamid_C50_7dpi	GWAS_Final_fenhexamid_7dpi_Concentration_50.assoc.txt	GWAS_IndelFinal_fenhexamid_7dpi_Concentration_50Final_fenhexamid_7dpi_Concentration_50.assoc.txt	GWAS_TEFinal_fenhexamid_7dpi_Concentration_50Final_fenhexamid_7dpi_Concentration_50.assoc.txt	CNV_GWAS_Final_fenhexamid_7dpi_Concentration_50.assoc.txt	Unique_kmers_pass_threshold_5_Final_fenhexamid_7dpi_Concentration_50.txt	pass_threshold_5_Final_fenhexamid_7dpi_Concentration_50.txt	Unique_match_IPO323_pass_threshold_5_Final_fenhexamid_7dpi_Concentration_50.txt	Proportion_kmers_fenhexamid_7dpi_Concentration_50.txt
fenhexamid_C50_14dpi	GWAS_Final_fenhexamid_14dpi_Concentration_50.assoc.txt	GWAS_IndelFinal_fenhexamid_14dpi_Concentration_50Final_fenhexamid_14dpi_Concentration_50.assoc.txt	GWAS_TEFinal_fenhexamid_14dpi_Concentration_50Final_fenhexamid_14dpi_Concentration_50.assoc.txt	CNV_GWAS_Final_fenhexamid_14dpi_Concentration_50.assoc.txt
tolnaftate_C1_7dpi	GWAS_Final_Tolnaftate_7dpi_Concentration_1.assoc.txt	GWAS_IndelFinal_Tolnaftate_7dpi_Concentration_1Final_Tolnaftate_7dpi_Concentration_1.assoc.txt	GWAS_TEFinal_Tolnaftate_7dpi_Concentration_1Final_Tolnaftate_7dpi_Concentration_1.assoc.txt	CNV_GWAS_Final_Tolnaftate_7dpi_Concentration_1.assoc.txt	Unique_kmers_pass_threshold_5_Final_Tolnaftate_7dpi_Concentration_1.txt	pass_threshold_5_Final_Tolnaftate_7dpi_Concentration_1.txt	Unique_match_IPO323_pass_threshold_5_Final_Tolnaftate_7dpi_Concentration_1.txt	Proportion_kmers_Tolnaftate_7dpi_Concentration_1.txt
pyribencarb_C1_7dpi	GWAS_Final_pyribencarb_7dpi_Concentration_1.assoc.txt	GWAS_IndelFinal_pyribencarb_7dpi_Concentration_1Final_pyribencarb_7dpi_Concentration_1.assoc.txt	GWAS_TEFinal_pyribencarb_7dpi_Concentration_1Final_pyribencarb_7dpi_Concentration_1.assoc.txt	CNV_GWAS_Final_pyribencarb_7dpi_Concentration_1.assoc.txt	Unique_kmers_pass_threshold_5_Final_pyribencarb_7dpi_Concentration_1.txt	pass_threshold_5_Final_pyribencarb_7dpi_Concentration_1.txt	Unique_match_IPO323_pass_threshold_5_Final_pyribencarb_7dpi_Concentration_1.txt	Proportion_kmers_pyribencarb_7dpi_Concentration_1.txt
terbinafine_C0.1_7dpi	GWAS_Final_Terbinafine_7dpi_Concentration_01.assoc.txt	GWAS_IndelFinal_Terbinafine_7dpi_Concentration_01Final_Terbinafine_7dpi_Concentration_01.assoc.txt	GWAS_TEFinal_Terbinafine_7dpi_Concentration_01Final_Terbinafine_7dpi_Concentration_01.assoc.txt	CNV_GWAS_Final_Terbinafine_7dpi_Concentration_01.assoc.txt	Unique_kmers_pass_threshold_5_Final_Terbinafine_7dpi_Concentration_01.txt	pass_threshold_5_Final_Terbinafine_7dpi_Concentration_01.txt	Unique_match_IPO323_pass_threshold_5_Final_Terbinafine_7dpi_Concentration_01.txt	Proportion_kmers_Terbinafine_7dpi_Concentration_01.txt
caspofungin_C50_7dpi	GWAS_Final_Caspofungin_7dpi_Concentration_001.assoc.txt	GWAS_IndelFinal_Caspofungin_7dpi_Concentration_001Final_Caspofungin_7dpi_Concentration_001.assoc.txt	GWAS_TEFinal_Caspofungin_7dpi_Concentration_001Final_Caspofungin_7dpi_Concentration_001.assoc.txt	CNV_GWAS_Final_Caspofungin_7dpi_Concentration_001.assoc.txt	Unique_kmers_pass_threshold_5_Final_Caspofungin_7dpi_Concentration_001.txt	pass_threshold_5_Final_Caspofungin_7dpi_Concentration_001.txt	Unique_match_IPO323_pass_threshold_5_Final_Caspofungin_7dpi_Concentration_001.txt	Proportion_kmers_Caspofungin_7dpi_Concentration_001.txt
aminopyrifen_C0.1_7dpi	GWAS_Final_Aminopyrifen_7dpi_Concentration_01.assoc.txt	GWAS_IndelFinal_Aminopyrifen_7dpi_Concentration_01Final_Aminopyrifen_7dpi_Concentration_01.assoc.txt	GWAS_TEFinal_Aminopyrifen_7dpi_Concentration_01Final_Aminopyrifen_7dpi_Concentration_01.assoc.txt	CNV_GWAS_Final_Aminopyrifen_7dpi_Concentration_01.assoc.txt	Unique_kmers_pass_threshold_5_Final_Aminopyrifen_7dpi_Concentration_01.txt	pass_threshold_5_Final_Aminopyrifen_7dpi_Concentration_01.txt	Unique_match_IPO323_pass_threshold_5_Final_Aminopyrifen_7dpi_Concentration_01.txt	Proportion_kmers_Aminopyrifen_7dpi_Concentration_01.txt
pyrimethanil_C50_7dpi	GWAS_Final_Pyrimethanil_7dpi_Concentration_50.assoc.txt	GWAS_IndelFinal_Pyrimethanil_7dpi_Concentration_50Final_Pyrimethanil_7dpi_Concentration_50.assoc.txt	GWAS_TEFinal_Pyrimethanil_7dpi_Concentration_50Final_Pyrimethanil_7dpi_Concentration_50.assoc.txt	CNV_GWAS_Final_Pyrimethanil_7dpi_Concentration_50.assoc.txt	Unique_kmers_pass_threshold_5_Final_Pyrimethanil_7dpi_Concentration_50.txt	pass_threshold_5_Final_Pyrimethanil_7dpi_Concentration_50.txt	Unique_match_IPO323_pass_threshold_5_Final_Pyrimethanil_7dpi_Concentration_50.txt	Proportion_kmers_Pyrimethanil_7dpi_Concentration_50.txt
mepanipyrim_C50_7dpi	GWAS_Final_Mepanipyrim_7dpi_Concentration_50.assoc.txt	GWAS_IndelFinal_Mepanipyrim_7dpi_Concentration_50Final_Mepanipyrim_7dpi_Concentration_50.assoc.txt	GWAS_TEFinal_Mepanipyrim_7dpi_Concentration_50Final_Mepanipyrim_7dpi_Concentration_50.assoc.txt	CNV_GWAS_Final_Mepanipyrim_7dpi_Concentration_50.assoc.txt	Unique_kmers_pass_threshold_5_Final_Mepanipyrim_7dpi_Concentration_50.txt	pass_threshold_5_Final_Mepanipyrim_7dpi_Concentration_50.txt	Unique_match_IPO323_pass_threshold_5_Final_Mepanipyrim_7dpi_Concentration_50.txt	Proportion_kmers_Mepanipyrim_7dpi_Concentration_50.txt
