## Supplementary Tables for "High-throughput discovery of emerging antifungal resistance in crop pathogens": Table S18.csv

chromosome	position	allele0	allele1	l_remle	l_mle	p_wald	p_lrt	p_score	gene_id	fungicide_ID	reference
1	1256152	C	CTCATCT	1e+05	1e+05	5.088425e-08	4.118864e-08	3.893595e-07	Zt09_1_00360	fenhexamid_C50_7dpi	C
1	1440133	CT	C	2.002696	2.289177	1.372168e-07	1.287809e-07	9.6361e-07	Zt09_1_00429	tolnaftate_C1_7dpi	CT
1	1955397	G	GCA	126.8965	147.5117	2.35344e-07	2.360884e-07	5.211872e-07	Zt09_1_00638	epoxiconazole_C0.1_7dpi	GCA
1	1955397	G	GCA	7.396158	7.620295	1.450945e-06	1.446438e-06	1.979777e-06	Zt09_1_00638	prothioconazole_C1_7dpi	GCA
1	2491010	T	TGAGC	1e+05	1e+05	2.425286e-08	2.094246e-08	1.138969e-07	NA	aminopyrifen_C0.1_7dpi	T
1	301949	CG	C	7.314285	7.544205	3.675704e-10	3.626351e-10	8.473148e-10	Zt09_1_00064	prothioconazole_C1_7dpi	C
1	384986	G	GGA	7.587339	7.804474	5.512759e-08	5.335414e-08	8.656285e-08	Zt09_1_00088	prothioconazole_C1_7dpi	GGA
1	3979597	G	GACA	1e+05	1e+05	2.19653e-07	1.813062e-07	1.178598e-06	NA	fenhexamid_C50_7dpi	G
1	3979603	TGTGGTGTCGAGAAG	T	1e+05	1e+05	2.19653e-07	1.813062e-07	1.178598e-06	NA	fenhexamid_C50_7dpi	TGTGGTGTCGAGAAG
1	4429324	TG	T	1e+05	1e+05	9.270588e-08	8.101011e-08	3.419894e-07	NA	aminopyrifen_C0.1_7dpi	TG
1	4671933	T	TC	0.9086165	0.954527	1.755563e-07	1.68543e-07	2.487781e-07	Zt09_1_01640	fenpropidin_C5_7dpi	T
1	4671959	GCT	G	0.8946934	0.9405186	9.111441e-07	8.796815e-07	1.19417e-06	Zt09_1_01640	fenpropidin_C5_7dpi	GCT
1	5465044	A	ATG	1e+05	1e+05	6.410492e-08	5.583451e-08	2.522418e-07	NA	aminopyrifen_C0.1_7dpi	A
1	5895190	CCGTAT	C	1e+05	1e+05	1.396964e-07	1.225167e-07	4.80494e-07	Zt09_1_02088	aminopyrifen_C0.1_7dpi	CCGTAT
1	672813	C	CA	1e+05	1e+05	8.705701e-09	6.882349e-09	1.063829e-07	Zt09_1_00174	fluxapyroxad_C1_7dpi	C
1	672816	TC	T	1e+05	1e+05	8.705701e-09	6.882349e-09	1.063829e-07	Zt09_1_00174	fluxapyroxad_C1_7dpi	TC
1	823808	CCTA	C	1e+05	1e+05	3.815842e-07	3.37647e-07	1.114089e-06	NA	aminopyrifen_C0.1_7dpi	CCTA
1	824282	CAT	C	1e+05	1e+05	3.765393e-07	3.331437e-07	1.10167e-06	NA	aminopyrifen_C0.1_7dpi	CAT
1	824601	A	AG	1e+05	1e+05	1.342485e-07	1.176973e-07	4.648654e-07	NA	aminopyrifen_C0.1_7dpi	A
1	824870	T	TC	1e+05	1e+05	7.930853e-08	6.920713e-08	3.006102e-07	NA	aminopyrifen_C0.1_7dpi	T
10	1518238	TAC	T	6.590921	6.807813	5.065942e-09	6.118289e-09	1.339341e-08	Zt09_10_00522	prothioconazole_C1_7dpi	T
10	1533922	A	AG	8.739161	9.056134	2.525917e-07	2.587427e-07	4.278604e-07	Zt09_10_00529	prothioconazole_C1_7dpi	A
10	500296	C	CA	1e+05	1e+05	1.640828e-09	1.383319e-09	1.323995e-08	Zt09_10_00173	aminopyrifen_C0.1_7dpi	C
11	1028495	T	TGC	1e+05	1e+05	1.243715e-07	1.150211e-07	2.68215e-07	Zt09_11_00334	epoxiconazole_C10_7dpi	T
11	1028616	AGGG	A	1e+05	1e+05	3.188341e-07	2.963206e-07	6.243331e-07	Zt09_11_00334	epoxiconazole_C10_7dpi	AGGG
11	1028622	G	GCT	1e+05	1e+05	3.188341e-07	2.963206e-07	6.243331e-07	Zt09_11_00334	epoxiconazole_C10_7dpi	G
11	175363	CA	C	1e+05	1e+05	3.542422e-07	2.897287e-07	1.912602e-06	NA	diethofencarb_C10_7dpi	CA
12	1276964	T	TC	1e+05	1e+05	4.590676e-07	4.068729e-07	1.302064e-06	Zt09_12_00389	aminopyrifen_C0.1_7dpi	T
12	1333240	T	TC	1e+05	1e+05	3.385556e-07	3.147482e-07	6.590258e-07	Zt09_12_00415	epoxiconazole_C10_7dpi	T
12	1333249	G	GAT	1e+05	1e+05	3.385556e-07	3.147482e-07	6.590258e-07	Zt09_12_00415	epoxiconazole_C10_7dpi	G
12	1363891	C	CCA	1e+05	1e+05	6.298654e-07	5.59814e-07	1.701639e-06	Zt09_12_00428	aminopyrifen_C0.1_7dpi	C
12	289559	CAG	C	1e+05	1e+05	1.004548e-07	9.279862e-08	2.21626e-07	Zt09_12_00076	epoxiconazole_C10_7dpi	CAG
13	920431	TCG	T	1e+05	1e+05	1.256685e-07	1.029594e-07	7.693941e-07	NA	pydiflumetofen_C0.01_7dpi	TCG
13	920442	G	GAATCA	1e+05	1e+05	1.326255e-07	1.087374e-07	8.015607e-07	NA	pydiflumetofen_C0.01_7dpi	G
13	920544	C	CT	1e+05	1e+05	5.40469e-08	4.378395e-08	4.073088e-07	NA	pydiflumetofen_C0.01_7dpi	C
2	1187417	C	CTGG	1.895577	1.972437	1.399436e-07	1.434121e-07	2.297932e-07	NA	prothioconazole_C1_14dpi	CTGG
2	1187417	C	CTGG	6.08556	6.266029	4.279503e-10	6.577816e-10	2.156609e-09	NA	prothioconazole_C1_7dpi	CTGG
2	1187417	C	CTGG	0.7475577	0.7988953	1.667633e-12	5.53094e-12	1.282456e-08	NA	pyribencarb_C1_7dpi	CTGG
2	3449340	G	GTCGC	149.4833	179.1293	1.199197e-07	1.195406e-07	4.906215e-07	Zt09_2_01141	pyrimethanil_C50_7dpi	G
2	3759405	AGC	A	1e+05	1e+05	6.428161e-09	5.853106e-09	1.956117e-08	NA	epoxiconazole_C10_7dpi	AGC
2	767767	G	GCAT	1e+05	1e+05	4.050429e-08	3.513527e-08	1.730513e-07	Zt09_2_00231	aminopyrifen_C0.1_7dpi	GCAT
3	1419503	T	TTCCA	1e+05	1e+05	3.086837e-07	2.868384e-07	6.064015e-07	NA	epoxiconazole_C10_7dpi	T
3	2523391	CAA	C	1e+05	1e+05	4.830261e-07	4.498947e-07	9.082395e-07	NA	epoxiconazole_C10_7dpi	CAA
3	2667879	GTAGTTC	G	1e+05	1e+05	6.818654e-09	6.210593e-09	2.059547e-08	NA	epoxiconazole_C10_7dpi	GTAGTTC
3	3090456	A	AC	1e+05	1e+05	1.350917e-07	1.249895e-07	2.888023e-07	NA	epoxiconazole_C10_7dpi	A
3	3213459	CATTG	C	1e+05	1e+05	2.052386e-31	1.419064e-31	1.058541e-24	Zt09_3_01051	isofetamid_C1_7dpi	CATTG
3	3213459	CATTG	C	1e+05	1e+05	9.916761e-08	8.003793e-08	7.070536e-07	Zt09_3_01051	fluopyram_C1_7dpi	CATTG
3	3213466	TC	T	1e+05	1e+05	2.052386e-31	1.419064e-31	1.058541e-24	Zt09_3_01051	isofetamid_C1_7dpi	TC
3	3213466	TC	T	1e+05	1e+05	9.916761e-08	8.003793e-08	7.070536e-07	Zt09_3_01051	fluopyram_C1_7dpi	TC
3	3214550	C	CGG	1e+05	1e+05	7.963468e-26	5.896722e-26	3.258505e-21	Zt09_3_01051	isofetamid_C1_7dpi	C
3	3214551	TCC	T	1e+05	1e+05	7.963468e-26	5.896722e-26	3.258505e-21	Zt09_3_01051	isofetamid_C1_7dpi	TCC
3	3216309	ACTC	A	1e+05	1e+05	5.249388e-19	4.225967e-19	1.679526e-16	Zt09_3_01052	isofetamid_C1_7dpi	ACTC
3	3216314	T	TGCC	1e+05	1e+05	1.725028e-18	1.397535e-18	4.024843e-16	Zt09_3_01052	isofetamid_C1_7dpi	T
3	3217012	C	CGT	1e+05	1e+05	2.449203e-15	2.062292e-15	9.883399e-14	NA	isofetamid_C1_7dpi	C
3	3217036	AAC	A	1e+05	1e+05	2.774699e-13	2.395763e-13	4.213051e-12	NA	isofetamid_C1_7dpi	AAC
3	3217425	C	CCA	1e+05	1e+05	5.115235e-12	4.485387e-12	4.555386e-11	Zt09_3_01053	isofetamid_C1_7dpi	C
3	3217740	C	CCTGAT	1e+05	1e+05	1.28565e-09	1.160756e-09	4.838458e-09	Zt09_3_01053	isofetamid_C1_7dpi	C
4	2379133	CCGT	C	1e+05	1e+05	2.381574e-07	2.09858e-07	7.498766e-07	NA	aminopyrifen_C0.1_7dpi	CCGT
5	468735	T	TCA	0.3414061	0.3550714	7.566962e-07	7.547556e-07	1.046168e-06	Zt09_5_00117	metyltetraprole_C0.05_7dpi	T
5	468736	T	TTGAC	0.3414061	0.3550714	7.566962e-07	7.547556e-07	1.046168e-06	Zt09_5_00117	metyltetraprole_C0.05_7dpi	T
5	468743	CTAT	C	0.3411326	0.3547929	7.355074e-07	7.338367e-07	1.018757e-06	Zt09_5_00117	metyltetraprole_C0.05_7dpi	CTAT
5	468749	TC	T	0.3410556	0.3547151	7.289102e-07	7.273133e-07	1.010189e-06	Zt09_5_00117	metyltetraprole_C0.05_7dpi	TC
5	468759	CACG	C	0.3409952	0.3546505	6.17426e-07	6.158669e-07	8.622325e-07	Zt09_5_00117	metyltetraprole_C0.05_7dpi	CACG
6	1100005	C	CTAGGAGG	1e+05	1e+05	2.727559e-07	2.532891e-07	5.424824e-07	NA	epoxiconazole_C10_7dpi	C
6	1374343	T	TTC	1e+05	1e+05	7.409362e-08	6.833739e-08	1.689523e-07	NA	epoxiconazole_C10_7dpi	T
6	1640310	GGATGTGTCCGTT	G	0.786457	0.8282611	1.271978e-06	1.296438e-06	1.77076e-06	NA	fenpropidin_C5_7dpi	GGATGTGTCCGTT
6	1640506	ACTTT	A	1.458781	1.525991	1.489245e-06	1.447196e-06	1.958708e-06	NA	carboxin_C10_7dpi	ACTTT
6	1640506	ACTTT	A	0.4635666	0.4789837	3.15534e-07	3.174347e-07	4.638624e-07	NA	florylpicoxamid_C20_7dpi	ACTTT
6	1640506	ACTTT	A	0.2417028	0.2552305	1.247016e-06	1.258219e-06	1.77734e-06	NA	fenpropidin_C5_14dpi	ACTTT
6	1640506	ACTTT	A	0.2886469	0.2984842	2.455091e-08	2.660886e-08	4.737217e-08	NA	fenpropimorph_C1_7dpi	ACTTT
6	1640506	ACTTT	A	0.3310169	0.3434917	3.923065e-07	3.968103e-07	5.747719e-07	NA	metyltetraprole_C0.05_7dpi	ACTTT
6	1640506	ACTTT	A	0.8140834	0.856087	3.823481e-07	3.805513e-07	5.442077e-07	NA	fenpropidin_C5_7dpi	ACTTT
7	1203172	C	CG	128.7468	150.0731	7.008045e-07	6.982987e-07	1.372954e-06	Zt09_7_00377	epoxiconazole_C0.1_7dpi	C
7	1203176	TG	T	128.7468	150.0731	7.008045e-07	6.982987e-07	1.372954e-06	Zt09_7_00377	epoxiconazole_C0.1_7dpi	TG
7	1377764	AG	A	19.84038	21.12275	9.056995e-09	9.267952e-09	3.070432e-08	Zt09_7_00430	epoxiconazole_C1_7dpi	AG
7	1377767	C	CCATCTCT	19.84038	21.12275	9.056995e-09	9.267952e-09	3.070432e-08	Zt09_7_00430	epoxiconazole_C1_7dpi	C
7	1377774	ACTGCG	A	19.84038	21.12275	9.056995e-09	9.267952e-09	3.070432e-08	Zt09_7_00430	epoxiconazole_C1_7dpi	ACTGCG
7	1377780	AG	A	19.84038	21.12275	9.056995e-09	9.267952e-09	3.070432e-08	Zt09_7_00430	epoxiconazole_C1_7dpi	AG
7	1377786	ATTATC	A	19.84038	21.12275	9.056995e-09	9.267952e-09	3.070432e-08	Zt09_7_00430	epoxiconazole_C1_7dpi	ATTATC
7	1377795	TC	T	19.84038	21.12275	9.056995e-09	9.267952e-09	3.070432e-08	Zt09_7_00430	epoxiconazole_C1_7dpi	TC
7	1379299	TCA	T	20.06818	21.36933	7.95604e-08	8.115088e-08	2.053014e-07	Zt09_7_00430	epoxiconazole_C1_7dpi	TCA
7	1379710	C	CAGATG	19.56779	20.82231	4.317259e-10	4.430531e-10	2.259762e-09	NA	epoxiconazole_C1_7dpi	C
7	1397529	TAC	T	125.6407	145.7672	1.108655e-07	1.117859e-07	2.6871e-07	NA	epoxiconazole_C0.1_7dpi	TAC
7	1397529	TAC	T	32.31979	34.7102	3.89058e-08	3.9061e-08	1.067572e-07	NA	cyproconazole_C10_7dpi	TAC
7	1397529	TAC	T	18.84083	20.05188	1.221827e-12	1.288445e-12	1.806772e-11	NA	epoxiconazole_C1_7dpi	TAC
7	1398767	T	TGTAGCCA	127.48	148.2061	1.015843e-06	1.023246e-06	1.947002e-06	NA	epoxiconazole_C0.1_7dpi	TGTAGCCA
7	1398767	T	TGTAGCCA	32.87881	35.32209	7.345601e-07	7.353137e-07	1.450584e-06	NA	cyproconazole_C10_7dpi	TGTAGCCA
7	1398767	T	TGTAGCCA	19.30671	20.55018	1.015825e-10	1.055042e-10	6.779699e-10	NA	epoxiconazole_C1_7dpi	TGTAGCCA
7	1399443	A	AAT	32.87881	35.32209	7.345601e-07	7.353137e-07	1.450584e-06	Zt09_7_00436	cyproconazole_C10_7dpi	AAT
7	1399443	A	AAT	19.30671	20.55018	1.015825e-10	1.055042e-10	6.779699e-10	Zt09_7_00436	epoxiconazole_C1_7dpi	AAT
7	1399443	A	AAT	127.48	148.2061	1.015843e-06	1.023246e-06	1.947002e-06	Zt09_7_00436	epoxiconazole_C0.1_7dpi	AAT
7	1405729	GGTGCGCAGCCCAGCACCAAACAGCTGCA	G	19.19652	20.42256	1.042562e-11	1.079131e-11	1.016062e-10	NA	epoxiconazole_C1_7dpi	GGTGCGCAGCCCAGCACCAAACAGCTGCA
7	1405729	GGTGCGCAGCCCAGCACCAAACAGCTGCA	G	32.6789	35.09723	1.586396e-07	1.585272e-07	3.673997e-07	NA	cyproconazole_C10_7dpi	GGTGCGCAGCCCAGCACCAAACAGCTGCA
7	1413658	G	GCTCAACA	7.270783	7.490791	3.177524e-07	3.217225e-07	4.807104e-07	NA	prothioconazole_C1_7dpi	G
7	1413658	G	GCTCAACA	129.7366	151.2465	1.247029e-06	1.238858e-06	2.300693e-06	NA	epoxiconazole_C0.1_7dpi	G
7	1423607	AG	A	19.94015	21.22937	1.783915e-08	1.819862e-08	5.5194e-08	Zt09_7_00443	epoxiconazole_C1_7dpi	AG
7	1439750	ACAACTTTTGGGTAAC	A	32.5816	35.00159	5.309829e-08	5.291404e-08	1.388582e-07	NA	cyproconazole_C10_7dpi	ACAACTTTTGGGTAAC
7	1439750	ACAACTTTTGGGTAAC	A	19.29824	20.55056	7.166253e-11	7.432688e-11	5.047304e-10	NA	epoxiconazole_C1_7dpi	ACAACTTTTGGGTAAC
7	1446025	A	AC	3.383805	3.644679	9.325997e-08	1.138203e-07	1.968375e-07	NA	mefentrifluconazole_C0.1_14dpi	A
7	1446025	A	AC	8.898902	9.841563	5.285114e-07	5.057504e-07	7.294953e-07	NA	mefentrifluconazole_C0.1_7dpi	A
7	1446347	TG	T	21.02905	22.31328	2.010959e-07	1.958218e-07	4.384896e-07	NA	epoxiconazole_C1_7dpi	TG
7	1446347	TG	T	1.986759	2.170722	1.967541e-10	1.400404e-09	6.9792e-09	NA	mefentrifluconazole_C0.1_14dpi	TG
7	1446347	TG	T	33.36428	35.80924	3.597983e-07	3.536577e-07	7.454551e-07	NA	cyproconazole_C10_7dpi	TG
7	1446347	TG	T	127.4395	148.0059	1.214571e-07	1.210045e-07	2.867998e-07	NA	epoxiconazole_C0.1_7dpi	TG
7	1446347	TG	T	5.23496	6.026428	6.059016e-08	1.281559e-07	2.739721e-07	NA	mefentrifluconazole_C0.1_7dpi	TG
7	1446438	GTTT	G	33.36428	35.80924	3.597983e-07	3.536577e-07	7.454551e-07	NA	cyproconazole_C10_7dpi	GTTT
7	1446438	GTTT	G	21.02905	22.31328	2.010959e-07	1.958218e-07	4.384896e-07	NA	epoxiconazole_C1_7dpi	GTTT
7	1446438	GTTT	G	1.986759	2.170722	1.967541e-10	1.400404e-09	6.9792e-09	NA	mefentrifluconazole_C0.1_14dpi	GTTT
7	1446438	GTTT	G	127.4395	148.0059	1.214571e-07	1.210045e-07	2.867998e-07	NA	epoxiconazole_C0.1_7dpi	GTTT
7	1446438	GTTT	G	5.23496	6.026428	6.059016e-08	1.281559e-07	2.739721e-07	NA	mefentrifluconazole_C0.1_7dpi	GTTT
7	1446442	G	GGGTCA	127.4395	148.0059	1.214571e-07	1.210045e-07	2.867998e-07	NA	epoxiconazole_C0.1_7dpi	G
7	1446442	G	GGGTCA	33.36428	35.80924	3.597983e-07	3.536577e-07	7.454551e-07	NA	cyproconazole_C10_7dpi	G
7	1446442	G	GGGTCA	5.23496	6.026428	6.059016e-08	1.281559e-07	2.739721e-07	NA	mefentrifluconazole_C0.1_7dpi	G
7	1446442	G	GGGTCA	1.986759	2.170722	1.967541e-10	1.400404e-09	6.9792e-09	NA	mefentrifluconazole_C0.1_14dpi	G
7	1446442	G	GGGTCA	21.02905	22.31328	2.010959e-07	1.958218e-07	4.384896e-07	NA	epoxiconazole_C1_7dpi	G
7	1446784	AT	A	5.157202	5.950364	7.46668e-08	1.644326e-07	3.510608e-07	NA	mefentrifluconazole_C0.1_7dpi	AT
7	1446784	AT	A	33.13549	35.55326	8.884024e-08	8.725862e-08	2.145099e-07	NA	cyproconazole_C10_7dpi	AT
7	1446784	AT	A	1.948038	2.131326	4.070511e-10	3.205326e-09	1.544422e-08	NA	mefentrifluconazole_C0.1_14dpi	AT
7	1446784	AT	A	20.9211	22.19402	5.685046e-08	5.526432e-08	1.42809e-07	NA	epoxiconazole_C1_7dpi	AT
7	1446784	AT	A	126.6276	146.8986	3.806295e-08	3.789868e-08	1.028329e-07	NA	epoxiconazole_C0.1_7dpi	AT
7	1446976	ACG	A	1.943936	2.126012	3.069621e-10	2.439285e-09	1.206092e-08	NA	mefentrifluconazole_C0.1_14dpi	ACG
7	1446976	ACG	A	33.17469	35.59704	1.04477e-07	1.025853e-07	2.475133e-07	NA	cyproconazole_C10_7dpi	ACG
7	1446976	ACG	A	20.93777	22.21246	6.597551e-08	6.413517e-08	1.628482e-07	NA	epoxiconazole_C1_7dpi	ACG
7	1446976	ACG	A	127.0734	147.5057	6.468517e-08	6.438848e-08	1.640148e-07	NA	epoxiconazole_C0.1_7dpi	ACG
7	1446976	ACG	A	5.113262	5.902854	5.618902e-08	1.264734e-07	2.766683e-07	NA	mefentrifluconazole_C0.1_7dpi	ACG
7	1449044	CCCTTCCAA	C	3.531356	3.755366	9.892843e-17	1.060112e-16	1.445267e-15	NA	mefentrifluconazole_C0.1_14dpi	C
7	1449044	CCCTTCCAA	C	6.875175	7.662348	1.085895e-10	1.288198e-10	3.636194e-10	NA	mefentrifluconazole_C0.1_7dpi	C
7	1449046	C	CGACAATGCCAAGCCAATACTCTGACTCATTCCT	6.049265	6.79676	4.723749e-15	6.791324e-15	5.924393e-14	NA	mefentrifluconazole_C0.1_7dpi	C
7	1449046	C	CGACAATGCCAAGCCAATACTCTGACTCATTCCT	130.6723	152.4957	1.096294e-06	1.082069e-06	2.03087e-06	NA	epoxiconazole_C0.1_7dpi	C
7	1449046	C	CGACAATGCCAAGCCAATACTCTGACTCATTCCT	2.570749	2.76464	1.40295e-26	3.047369e-26	2.889259e-23	NA	mefentrifluconazole_C0.1_14dpi	C
7	1449046	C	CGACAATGCCAAGCCAATACTCTGACTCATTCCT	7.083207	7.296233	2.563072e-13	2.592833e-13	1.221938e-12	NA	prothioconazole_C1_7dpi	C
7	1468127	GAGA	G	6.115142	6.883067	8.6093e-08	1.278433e-07	2.403836e-07	NA	mefentrifluconazole_C0.1_7dpi	G
7	1472913	GAC	G	5.768438	6.537854	9.940264e-08	1.669122e-07	3.241169e-07	NA	mefentrifluconazole_C0.1_7dpi	GAC
7	1472913	GAC	G	2.762569	2.961004	1.655212e-08	3.272853e-08	8.111992e-08	NA	mefentrifluconazole_C0.1_14dpi	GAC
7	1472958	TCA	T	2.705083	2.901131	2.760862e-08	5.835427e-08	1.437887e-07	NA	mefentrifluconazole_C0.1_14dpi	TCA
7	1472958	TCA	T	5.66642	6.434974	1.456646e-07	2.550363e-07	4.912235e-07	NA	mefentrifluconazole_C0.1_7dpi	TCA
7	1472962	CACT	C	2.705083	2.901131	2.760862e-08	5.835427e-08	1.437887e-07	NA	mefentrifluconazole_C0.1_14dpi	CACT
7	1472962	CACT	C	5.618929	6.382601	7.161031e-08	1.274899e-07	2.577546e-07	NA	mefentrifluconazole_C0.1_7dpi	CACT
7	1472967	CGCCAACAAA	C	5.618929	6.382601	7.161031e-08	1.274899e-07	2.577546e-07	NA	mefentrifluconazole_C0.1_7dpi	CGCCAACAAA
7	1472967	CGCCAACAAA	C	2.705083	2.901131	2.760862e-08	5.835427e-08	1.437887e-07	NA	mefentrifluconazole_C0.1_14dpi	CGCCAACAAA
7	1472979	GT	G	5.66642	6.434974	1.456646e-07	2.550363e-07	4.912235e-07	NA	mefentrifluconazole_C0.1_7dpi	GT
7	1472979	GT	G	2.705083	2.901131	2.760862e-08	5.835427e-08	1.437887e-07	NA	mefentrifluconazole_C0.1_14dpi	GT
7	1473006	T	TCAGA	2.705083	2.901131	2.760862e-08	5.835427e-08	1.437887e-07	NA	mefentrifluconazole_C0.1_14dpi	T
7	1473006	T	TCAGA	5.66642	6.434974	1.456646e-07	2.550363e-07	4.912235e-07	NA	mefentrifluconazole_C0.1_7dpi	T
7	1476146	CATTT	C	8.628596	9.598757	9.205469e-10	8.762741e-10	1.920642e-09	NA	mefentrifluconazole_C0.1_7dpi	CATTT
7	1476146	CATTT	C	3.127282	3.392678	8.372158e-11	1.170298e-10	3.556781e-10	NA	mefentrifluconazole_C0.1_14dpi	CATTT
7	1476151	CGCG	C	3.217237	3.481098	1.78122e-10	2.348442e-10	6.566484e-10	NA	mefentrifluconazole_C0.1_14dpi	CGCG
7	1476151	CGCG	C	8.800823	9.762547	1.284281e-09	1.213548e-09	2.594771e-09	NA	mefentrifluconazole_C0.1_7dpi	CGCG
7	1476158	ACG	A	8.581019	9.553003	2.848528e-09	2.727132e-09	5.482627e-09	NA	mefentrifluconazole_C0.1_7dpi	ACG
7	1476158	ACG	A	3.125981	3.391675	1.267455e-10	1.775595e-10	5.210347e-10	NA	mefentrifluconazole_C0.1_14dpi	ACG
7	1478160	CG	C	9.014323	9.955558	2.467538e-09	2.318372e-09	4.729397e-09	NA	mefentrifluconazole_C0.1_7dpi	CG
7	1478160	CG	C	3.390686	3.651163	4.337394e-09	5.224565e-09	1.103559e-08	NA	mefentrifluconazole_C0.1_14dpi	CG
7	1480593	CTT	C	6.021644	6.798317	4.803604e-07	7.404066e-07	1.276679e-06	Zt09_7_00458	mefentrifluconazole_C0.1_7dpi	C
7	1480593	CTT	C	2.882675	3.089224	5.171536e-07	9.171239e-07	1.76299e-06	Zt09_7_00458	mefentrifluconazole_C0.1_14dpi	C
7	1483246	TC	T	8.549065	9.501831	7.52423e-07	7.330966e-07	1.03585e-06	NA	mefentrifluconazole_C0.1_7dpi	TC
7	1483246	TC	T	3.342074	3.604478	3.61694e-08	4.499573e-08	8.325727e-08	NA	mefentrifluconazole_C0.1_14dpi	TC
7	1483315	TCTC	T	2.77255	2.978019	2.579651e-07	5.102056e-07	1.064841e-06	NA	mefentrifluconazole_C0.1_14dpi	T
7	1485839	GGACGAC	G	1e+05	1e+05	4.006345e-07	3.29411e-07	2.046805e-06	Zt09_7_00460	prochloraz_C0.1_7dpi	G
7	1561355	A	AT	7.165005	7.379435	2.597187e-07	2.681884e-07	4.097765e-07	Zt09_7_00490	prothioconazole_C1_7dpi	A
7	1590713	TG	T	7.346865	7.568105	1.312197e-06	1.317376e-06	1.818533e-06	NA	prothioconazole_C1_7dpi	TG
7	1666858	CGT	C	7.0777	7.298231	8.846038e-07	9.338994e-07	1.351681e-06	NA	prothioconazole_C1_7dpi	CGT
7	1667731	C	CTGAGG	123.8165	143.4238	5.211841e-09	5.239778e-09	1.837398e-08	NA	epoxiconazole_C0.1_7dpi	C
7	1667731	C	CTGAGG	1.127556	1.192847	6.159227e-07	6.64833e-07	1.27919e-06	NA	carboxin_C10_14dpi	C
7	1667731	C	CTGAGG	6.724514	6.939363	5.594417e-11	6.3567e-11	1.880726e-10	NA	prothioconazole_C1_7dpi	C
7	1667731	C	CTGAGG	1.970059	2.223091	5.58843e-09	5.418744e-09	9.901968e-08	NA	pyribencarb_C1_7dpi	C
7	1728736	CCGACGGACTGAAACACAT	C	7.070116	7.290381	6.499945e-07	6.868298e-07	1.010639e-06	NA	prothioconazole_C1_7dpi	CCGACGGACTGAAACACAT
7	1728736	CCGACGGACTGAAACACAT	C	2.185239	2.447199	2.502744e-07	2.33185e-07	1.502669e-06	NA	pyribencarb_C1_7dpi	CCGACGGACTGAAACACAT
7	1728736	CCGACGGACTGAAACACAT	C	127.0908	147.7344	1.411459e-07	1.410257e-07	3.288485e-07	NA	epoxiconazole_C0.1_7dpi	CCGACGGACTGAAACACAT
7	1852303	T	TTG	8.80504	9.08265	8.108153e-07	8.441678e-07	1.333174e-06	NA	prothioconazole_C1_7dpi	TTG
7	1852374	TG	T	1.257077	1.333466	1.373358e-06	1.35015e-06	2.300385e-06	NA	carboxin_C10_14dpi	T
7	1852376	CGATT	C	1.257077	1.333466	1.373358e-06	1.35015e-06	2.300385e-06	NA	carboxin_C10_14dpi	C
7	1875708	C	CA	7.033151	7.255058	1.410665e-06	1.507053e-06	2.14506e-06	NA	prothioconazole_C1_7dpi	CA
7	1875711	AC	A	7.033151	7.255058	1.410665e-06	1.507053e-06	2.14506e-06	NA	prothioconazole_C1_7dpi	A
7	30798	T	TA	1e+05	1e+05	6.181241e-10	5.152266e-10	6.369356e-09	NA	terbinafine_C0.1_7dpi	T
7	36551	T	TCG	0.3383181	0.3606128	2.603355e-09	2.626725e-09	5.488333e-09	Zt09_7_00012	fenpropimorph_C1_14dpi	T
7	36551	T	TCG	8.466511	9.264219	2.055757e-07	2.012544e-07	3.060386e-07	Zt09_7_00012	mefentrifluconazole_C0.1_7dpi	T
7	36552	T	TTC	8.466511	9.264219	2.055757e-07	2.012544e-07	3.060386e-07	Zt09_7_00012	mefentrifluconazole_C0.1_7dpi	T
7	36552	T	TTC	0.3383181	0.3606128	2.603355e-09	2.626725e-09	5.488333e-09	Zt09_7_00012	fenpropimorph_C1_14dpi	T
8	1018653	T	TCGTGGAC	1e+05	1e+05	3.664703e-09	3.111756e-09	2.496709e-08	NA	aminopyrifen_C0.1_7dpi	T
8	1018748	T	TG	1e+05	1e+05	3.664703e-09	3.111756e-09	2.496709e-08	NA	aminopyrifen_C0.1_7dpi	T
8	1750008	CA	C	7.740287	8.000538	3.462478e-07	3.328568e-07	4.855975e-07	NA	prothioconazole_C1_7dpi	C
8	1750013	ACC	A	7.746276	8.006566	4.248683e-07	4.085433e-07	5.895897e-07	NA	prothioconazole_C1_7dpi	A
8	711511	AAC	A	1e+05	1e+05	6.659996e-07	6.213596e-07	1.214633e-06	NA	epoxiconazole_C10_7dpi	AAC
8	711514	G	GAA	1e+05	1e+05	6.659996e-07	6.213596e-07	1.214633e-06	NA	epoxiconazole_C10_7dpi	G
8	987489	TCA	T	1e+05	1e+05	3.066196e-09	2.593054e-09	2.224669e-08	NA	terbinafine_C0.1_7dpi	TCA
9	715300	A	ACC	1e+05	1e+05	7.042575e-07	6.254617e-07	1.895978e-06	Zt09_9_00202	terbinafine_C0.1_7dpi	A
