## Supplementary Tables for "High-throughput discovery of emerging antifungal resistance in crop pathogens": Table S19.xlsx

### Sheet: Sheet1
Name mutant	Name plasmid	gb_file
OE_MFS1	Hygr_pNOV2114_OE_G07914.1_MFS1	Hygr_pNOV2114_OE_G07914.1_MFS1.gb
SDHC_Thr79Asn	pNOV2114_SW_G09103_SDHC	pNOV2114_SW_G09103_SDHC.gb
OE_Zt09_10_00421	Hygr_pNOV2114_OE_G10877_newMfs	Hygr_pNOV2114_OE_G10877_newMfs.gb
KO_Zt09_10_00421	Hygr_pNOV2114_KO_G10877_MFS	Hygr_pNOV2114_KO_G10877_MFS.gb
BetaTUBGlu198Ala	pNOV2114_SW_G02218_BetaTUB	pNOV2114_SW_G02218_BetaTUB.gb
SV_I93.jg.10233	Hygr_pNOV2114_jg10233_UA005	Hygr_pNOV2114_jg10233_UA005.gb
SV_UA005.jg.10233	Hygr_pNOV2114_jg10233_I93	Hygr_pNOV2114_jg10233_I93.gb
