## Supplementary Tables for "High-throughput discovery of emerging antifungal resistance in crop pathogens": Table S20.xlsx

### Sheet: Primers_and_condition
Name isolate	Construct	Position	OLIGO	start	len	tm	gc%	any_th	3'_th	hairpin	seq	Position	OLIGO	start	len	tm	gc%	any_th	3'_th	hairpin	seq	size expeected	PCR experiment	PCR polymerase	Annealing Temperature C°	Extension min	In the summary only the Yes
KO_Zt09_10_00421	Zt09_10_00421_KO_G10877_new_MFS	LEFT	G10877_KO_MFS_FW_1	67	25	58.96	40	0	0	0	ACTTCTTCGGCATTAGACAGATTAC	RIGHT	G10877_KO_MFS_RV_1	1404	25	58.93	36	0	0	0	ACCAAGCAGCAGATGATAATAATGT	1337	PCR experiment 1	G2	60	2 min	Yes
KO_Zt09_10_00421	Zt09_10_00421_KO_G10877_new_MFS	LEFT	G10877_KO_MFS_FW_2	187	25	58.84	40	0	0	0	CGAAACTCTTGCCTCTAAACTCTAA	RIGHT	G10877_KO_MFS_RV_2	1300	25	58.91	40	0	0	0	CCTAAATGAACCATCTTGTCAAACG	1113	PCR experiment 1	G2	60	2 min	Yes
KO_Zt09_10_00421	Zt09_10_00421_KO_G10877_new_MFS	LEFT	G10877_KO_MFS_FW_3	307	25	61.15	44	0	0	0	TAGAAGTACTCGCCGATAGTGGAAA	RIGHT	G10877_KO_MFS_RV_3	1663	25	59.31	44	20.43	0	0	CAAGCTGCAGATCTAATGGTACTAC	1356	PCR experiment 1	G2	60	2 min	Yes
SDHC_Thr79Asn	SDHC	LEFT	SDHC_FW1	34	25	59.14	44	0	0	0	GTGATTCCTCGGTTATTATCTCGAC	RIGHT	SDHC_RV1	1178	25	58.75	40	0	0	0	GATTCATCTTCTCATGTCGTTGTTG	1144	PCR experiment 1	Q5	65	1 min	Yes
SDHC_Thr79Asn	SDHC	LEFT	SDHC_FW2	58	24	58.22	45.83	0	0	0	CCAGTAAGAGGTCCGATTATTACC	RIGHT	SDHC_RV2	1130	25	57.94	40	0	0	0	AGTACTACGCCTACTACTTCTGATA	1072	PCR experiment 1	Q5	64	1 min	Yes
SDHC_Thr79Asn	SDHC	LEFT	SDHC_FW3	94	23	60.49	52.17	0	0	0	CATCATCCTGTCCTGTGATCCTG	RIGHT	SDHC_RV3	1190	23	59	43.48	16.62	0	0	ATATTCCACGGCGATTCATCTTC	1096	PCR experiment 1	Q5	66	1 min	Yes
BetaTUBGlu198Ala	Beta_tub	LEFT	Beta_tub_FW1	468	25	59.06	36	0	0	0	TTTAACCGCCAAGACATTCATCTAA	RIGHT	Beta_tub_RV1	1249	23	58.88	47.83	0	0	0	CCATCATGTTCTTAGGGTCGAAG	781	PCR experiment 1	Q5	65	45sec	Yes
BetaTUBGlu198Ala	Beta_tub	LEFT	Beta_tub_FW2	389	24	61.83	50	11.47	0	0	CTCGAGCGCATGAATGTCTACTTC	RIGHT	Beta_tub_RV1	1249	23	58.88	47.83	0	0	0	CCATCATGTTCTTAGGGTCGAAG	860	PCR experiment 1	Q5	66	45sec	Yes
BetaTUBGlu198Ala	Beta_tub	LEFT	Beta_tub_FW3	743	23	60.37	52.17	0	0	0	GTTTCCAGATCACCCACTCTCTC	RIGHT	Beta_tub_RV3	1548	23	59.43	43.48	0	0	0	ACCAGTGTACCAATGCAAGAAAG	805	PCR experiment 1	Q5	66	45sec	Yes
SV_I93.jg.10233	jg10233_I93	LEFT	jg10233_I93_FW1	7	25	59.07	40	9.46	0	0	GAAGATACCGGATTTGATGTATGCT	RIGHT	jg10233_i93_RV2	1383	25	58.78	40	4.57	0	0	AATTAGCATATCGACTTGGTCTCTG	5938	PCR experiment 2	Q5	64	4min	Yes
SV_UA005.jg.10233	jg10233_UA005	LEFT	jg10233_I93_FW1	7	25	59.07	40	9.46	0	0	GAAGATACCGGATTTGATGTATGCT	RIGHT	jg10233_i93_RV2	1383	25	58.78	40	4.57	0	0	AATTAGCATATCGACTTGGTCTCTG	5938	PCR experiment 2	Q5	64	4min	Yes
OE_Zt09_10_00421	Zt09_10_00421_OE_G10877_new_MFS	LEFT	G10877_OE_MFS_FW_1	227	25	58.96	40	0	0	0	ACTTCTTCGGCATTAGACAGATTAC	RIGHT	G10877_OE_MFS_RV_3	1474	23	60.93	52.17	0	0	0	GTCTGCCAGAAGAAGAAGATGGG	4162	PCR experiment 2	Q5	64	3min	Yes
OE_MFS1	MFS1	LEFT	MFS1_FW1	19	25	59.37	40	0	0	0	CTTAAGACCTCACGCAAATTCAAAC	RIGHT	MFS1_RV3	2049	23	59.2	47.83	0	0	0	GATGACAAAGGGCGTGTAGTATC	4616	PCR experiment 2	Q5	64	3min	Yes
Q5
Component	Final concentration	Volume
5X Q5 Reaction Buffer	1X	10
10 mM dNTPs	200 µM	1
10 µM Forward Primer	0.5 µM	2.5
10 µM Reverse Primer	0.5 µM	2.5
Template Plasmid	~1 ng	1
Q5 High-Fidelity DNA Polymerase	0.02 U/µl	0.5
Nuclease-Free Water		32.5
	Total	50
Step	Temp(°C)	Time
Initial Denaturation	98	30 s
Denaturation	98	10 s
Annealing	65	30 s
Extension (35 cycles)	72	30 s/kb
Final extension	72	2 min
Hold	4
GoTaq G2
Component	Final concentration	Volume
5X Green/Colorless GoTaq® Reaction Buffer	1X	4
10 mM dNTPs	125 µM	0.25
10 µM Forward Primer	0.5 µM	1
10 µM Reverse Primer	0.5 µM	1
Template Plasmid / Colony	~1 ng	0
GoTaq® G2 DNA Polymerase (5u/µl)	0.025 u/µl	0.1
Nuclease-Free Water		13.65
	Total	20
Step	Temp(°C)	Time
Initial Denaturation	94	4 min
Denaturation	94	30 s
Annealing	ta = 50-72	30 s
Extension (30 cycles)	72	1 min/kb
Final extension	72	5 min
Hold	4
